# Inferential boundaries of age prediction: why prediction does not establish biological age measurement

**DOI:** 10.64898/2026.09.23.753690

**Authors:** Shiyu Song, Qiao Liang, Qian Gao

**Affiliations:** Nanjing Lupine Biotechnology; Medical School, Nanjing University

## Abstract

Chronological-age clocks reconstruct age from biological measurements, yet their outputs are interpreted as biological age, gaps as ageing acceleration and intervention-associated decreases as rejuvenation^1–5^. We show that age supervision identifies an age-task statistic, not a biological-age construct, and establish how this distinction changes biomarker construction and validation. Even at the population optimum, the same observable distribution and age-prediction performance admit incompatible biological-age interpretations. Resolving this ambiguity requires assumptions or evidence beyond the age task. Squared-error age loss penalizes within-age output dispersion without defining its biological direction. Given age and background, a gap re-expresses the compressed score; exact age recovery eliminates it even when heterogeneity remains in the measurements. Shared biological covariance permits genuine prognostic value without establishing construct identity. After allogeneic haematopoietic stem-cell transplantation, recipient-blood scores showed excess donor-lineage affiliation under a score-pairing null. In NHANES, age-trained scores improved held-out five-year mortality prediction beyond age and background, yet direct modelling of source measurements and mortality supervision at matched scalar capacity yielded further gains. The intended biological object must therefore guide study design, measurement selection and representation; validation must establish the claimed measurement relation rather than rely on age-prediction success alone.
