## Supplementary material for "Inferential boundaries of age prediction: why prediction does not establish biological age measurement": Source_Data: panel_d_model_task_map.tsv

arm	age_oof_r2	age_oof_rmse_years	state_oof_log_loss_gain_beyond_age	state_oof_roc_auc	state_oof_log_loss
X1	0.680816893563	9.69424310288	-0.00213939255767	0.525116890464	0.674068959216
X2	-0.0150226137487	17.2874850193	0.406865605385	0.955556664836	0.265063961274
X3	0.300915143846	14.3469275421	0.219920717484	0.863092563936	0.452008849175
X1-X3	0.729573061468	8.92316520279	0.483124128669	0.977137722757	0.18880543799
