## Supplementary material for "Inferential boundaries of age prediction: why prediction does not establish biological age measurement": Source_Data: panels_a_c_binned_means.tsv

feature	separation_state	n	age_mean	value_mean	value_sd	age_bin_left	age_bin_right
X1	0	27	22.5203310237	-1.39322305953	0.641317081174	20.0	25.0
X1	0	21	27.7264303238	-0.983959917589	0.646131395965	25.0	30.0
X1	0	31	32.4377760587	-0.783373217798	0.656887495506	30.0	35.0
X1	0	30	37.2739176617	-0.611219157222	0.637841644224	35.0	40.0
X1	0	27	42.3194431193	-0.44491466336	0.520491215885	40.0	45.0
X1	0	20	48.288975349	0.170761383048	0.70588532581	45.0	50.0
X1	0	25	52.3486010716	0.133099250583	0.505062575092	50.0	55.0
X1	0	21	57.0429172619	0.170745958404	0.557602225246	55.0	60.0
X1	0	21	61.9484305819	0.583949668091	0.540657681327	60.0	65.0
X1	0	28	67.83044621	0.990236132917	0.588830469238	65.0	70.0
X1	0	24	72.3024770346	0.958711607979	0.569410451055	70.0	75.0
X1	0	24	77.6174064883	1.21838673445	0.532826607761	75.0	80.0
X1	1	18	22.9727959056	-1.36629476732	0.496425557621	20.0	25.0
X1	1	14	28.6568262393	-1.09750739373	0.4750204769	25.0	30.0
X1	1	17	33.1729499882	-0.667642149123	0.58763867493	30.0	35.0
X1	1	14	37.4187506079	-0.359052366115	0.679452707348	35.0	40.0
X1	1	13	42.9176614331	-0.492871861537	0.422727551866	40.0	45.0
X1	1	18	47.5934771517	0.0932742092878	0.465516696642	45.0	50.0
X1	1	16	52.8028148437	-0.139424583048	0.70457635113	50.0	55.0
X1	1	16	57.8105696487	0.228013835874	0.620481214052	55.0	60.0
X1	1	20	62.4437086665	0.71195167002	0.507608988564	60.0	65.0
X1	1	30	67.42800219	0.736093909944	0.601907408766	65.0	70.0
X1	1	14	72.5290378864	1.19637271191	0.561859312753	70.0	75.0
X1	1	11	77.5635829591	1.53824481345	0.306540651387	75.0	80.0
X2	0	27	22.5203310237	-0.614125828234	0.591612253502	20.0	25.0
X2	0	21	27.7264303238	-0.618517875671	0.933040037808	25.0	30.0
X2	0	31	32.4377760587	-0.661502755492	0.638067396184	30.0	35.0
X2	0	30	37.2739176617	-0.535903451849	0.600352271854	35.0	40.0
X2	0	27	42.3194431193	-0.535983912444	0.672415705889	40.0	45.0
X2	0	20	48.288975349	-0.632260578535	0.760409026658	45.0	50.0
X2	0	25	52.3486010716	-0.651993867107	0.618223246316	50.0	55.0
X2	0	21	57.0429172619	-0.686229972564	0.581060059823	55.0	60.0
X2	0	21	61.9484305819	-0.624132727085	0.654042527576	60.0	65.0
X2	0	28	67.83044621	-0.675555986773	0.50502809551	65.0	70.0
X2	0	24	72.3024770346	-0.742207070378	0.655954800898	70.0	75.0
X2	0	24	77.6174064883	-0.638476615497	0.533190533731	75.0	80.0
X2	1	18	22.9727959056	0.866225818538	0.550636002202	20.0	25.0
X2	1	14	28.6568262393	1.10546548981	0.540338671863	25.0	30.0
X2	1	17	33.1729499882	0.879980683201	0.624797010599	30.0	35.0
X2	1	14	37.4187506079	0.927573232221	0.697942737366	35.0	40.0
X2	1	13	42.9176614331	0.933331334473	0.805377797482	40.0	45.0
X2	1	18	47.5934771517	1.17600611291	0.717960557141	45.0	50.0
X2	1	16	52.8028148437	1.11438124519	0.664316252446	50.0	55.0
X2	1	16	57.8105696487	0.904137228162	0.584158889529	55.0	60.0
X2	1	20	62.4437086665	0.954391042317	0.690350404923	60.0	65.0
X2	1	30	67.42800219	0.892044318477	0.580073998452	65.0	70.0
X2	1	14	72.5290378864	0.763443137529	0.589766695472	70.0	75.0
X2	1	11	77.5635829591	0.726439333078	0.667399572918	75.0	80.0
X3	0	27	22.5203310237	0.135907083474	0.436395671843	20.0	25.0
X3	0	21	27.7264303238	-0.387154207141	0.450149221389	25.0	30.0
X3	0	31	32.4377760587	-0.799068142363	0.355034538137	30.0	35.0
X3	0	30	37.2739176617	-1.04343336441	0.472848358796	35.0	40.0
X3	0	27	42.3194431193	-1.05012387612	0.446231097132	40.0	45.0
X3	0	20	48.288975349	-1.11181503772	0.470858027317	45.0	50.0
X3	0	25	52.3486010716	-0.88116918186	0.479286097586	50.0	55.0
X3	0	21	57.0429172619	-0.797155143814	0.328489835333	55.0	60.0
X3	0	21	61.9484305819	-0.231037131491	0.439241497126	60.0	65.0
X3	0	28	67.83044621	0.343975530919	0.478830877277	65.0	70.0
X3	0	24	72.3024770346	0.892320797984	0.426975165286	70.0	75.0
X3	0	24	77.6174064883	1.76632174417	0.414552761493	75.0	80.0
X3	1	18	22.9727959056	0.838480830619	0.421696843732	20.0	25.0
X3	1	14	28.6568262393	0.225413862984	0.541745042399	25.0	30.0
X3	1	17	33.1729499882	-0.112763841297	0.470307834542	30.0	35.0
X3	1	14	37.4187506079	-0.314250293129	0.355443437859	35.0	40.0
X3	1	13	42.9176614331	-0.464202308562	0.540770801765	40.0	45.0
X3	1	18	47.5934771517	-0.432628635411	0.440473820458	45.0	50.0
X3	1	16	52.8028148437	-0.349884000995	0.442856404645	50.0	55.0
X3	1	16	57.8105696487	0.261406917718	0.560269345563	55.0	60.0
X3	1	20	62.4437086665	0.283455619745	0.479958800516	60.0	65.0
X3	1	30	67.42800219	0.908867389767	0.441020288904	65.0	70.0
X3	1	14	72.5290378864	1.75087971464	0.436433693865	70.0	75.0
X3	1	11	77.5635829591	2.46956421464	0.560945477319	75.0	80.0
