## Supplementary material for "Inferential boundaries of age prediction: why prediction does not establish biological age measurement": Source_Data: panel_a_holland_sensitivities.tsv

analysis	analysis_class	selection_note	n_occasions	n_pairs	mean_affiliation_index	ci_low	ci_high	median_affiliation_index	n_positive_pair_mean	n_negative_pair_mean	n_ties	proportion_positive_among_non_ties	binomial_p_two_sided	mean_abs_error_to_lineage_coordinate	mean_abs_error_to_host	display_label	order
gap_gt_0	prespecified	R role; time >=0.1 y; |host-lineage coordinate| gt 0 y	239	92	0.4523293773927268	0.3321324908565622	0.5635457945164983	0.5225177538055346	75	16	1	0.8241758241758241	2.6517165568743936e-10	7.668608930163746	19.569385786384256	Gap >0 y	0
gap_ge_5	prespecified	R role; time >=0.1 y; |host-lineage coordinate| ge 5 y	155	70	0.4964554021976061	0.3804908623513773	0.6056843166816231	0.5225177538055346	61	9	0	0.8714285714285714	1.2843873527397778e-10	8.123699640083238	23.53495814218948	Gap ≥5 y	1
primary_gap_ge_10_all_occasions_pair_mean	prespecified	R role; time >=0.1 y; |host-lineage coordinate| >=10 y; pair mean	118	61	0.5349228774016916	0.4156680367759008	0.6441159242306452	0.5597737148427027	55	6	0	0.9016393442622952	5.380614009897754e-11	8.408558468039589	25.805044119894177	Primary gap ≥10 y	2
gap_ge_15	prespecified	R role; time >=0.1 y; |host-lineage coordinate| ge 15 y	94	53	0.5565279458506404	0.4324865572587309	0.669675696245678	0.5597737148427027	49	4	0	0.9245283018867924	7.053979622639872e-11	8.670237898158453	27.988611417491395	Gap ≥15 y	3
gap_ge_20	prespecified	R role; time >=0.1 y; |host-lineage coordinate| ge 20 y	81	48	0.5825929251808918	0.4476848164147218	0.7057233339004265	0.7181972682923313	44	4	0	0.9166666666666666	1.513832614818966e-09	8.892652856122252	29.67301778707822	Gap ≥20 y	4
earliest	prespecified	Primary population; one earliest occasion per pair	61	61	0.575416264768245	0.4450913801960783	0.697536592435455	0.7318338482433225	53	8	0	0.8688524590163934	2.98644165040024e-09	8.146526826547314	26.89288534761156	Earliest occasion	5
closest_to_one_year	prespecified	Primary population; one closest to one year occasion per pair	61	61	0.514801350867469	0.3847954616107786	0.6379101721847775	0.5215023214421051	52	9	0	0.8524590163934426	1.8028023783880912e-08	8.671646388628037	25.52156345529548	Closest to 1 year	6
pair_median_across_occasions	prespecified	Primary population; pair median rather than pair mean	118	61	0.5496076937240039	0.4277585854182373	0.6602269199293944	0.5597737148427027	54	7	0	0.8852459016393442	4.32210722073334e-10	8.182038923227884	25.803286033190567	Pair median	7
leave_batch_1_out	prespecified	Primary population after omitting every array in batch 1	113	59	0.5191575512119185	0.4000044214015544	0.631308699978389	0.523533186168964	53	6	0	0.8983050847457628	1.7539187463500028e-10	8.173668056388061	25.175870368574707	Leave batch 1 out	8
leave_batch_2_out	prespecified	Primary population after omitting every array in batch 2	113	59	0.5105679662615166	0.3893255417422258	0.6267706524951644	0.523533186168964	52	7	0	0.8813559322033898	1.3589917802203644e-09	8.415857206055456	25.210147347659767	Leave batch 2 out	9
leave_batch_3_out	prespecified	Primary population after omitting every array in batch 3	41	17	0.6737917696114601	0.4629350212855645	0.8565529640102728	0.9575952918054772	16	1	0	0.9411764705882352	0.000274658203125	9.21216089754181	25.2824747842786	Leave batch 3 out	10
leave_batch_4_out	prespecified	Primary population after omitting every array in batch 4	116	59	0.5496578995346802	0.4278049264574445	0.6620615532856732	0.5877086604216654	54	5	0	0.9152542372881356	1.9067358802971057e-11	8.473552031568609	26.37018136689257	Leave batch 4 out	11
leave_batch_5_out	prespecified	Primary population after omitting every array in batch 5	116	61	0.5326664035601467	0.4096991745221407	0.6483239314700675	0.5597737148427027	54	7	0	0.8852459016393442	4.32210722073334e-10	8.41027279056216	25.794927638745403	Leave batch 5 out	12
leave_batch_6_out	prespecified	Primary population after omitting every array in batch 6	105	59	0.5408664038440614	0.4181186983333179	0.6512833350658956	0.5597737148427027	53	6	0	0.8983050847457628	1.7539187463500028e-10	8.458817784093487	26.27572773563697	Leave batch 6 out	13
