## Supplementary material for "Inferential boundaries of age prediction: why prediction does not establish biological age measurement": Source_Data: panel_b_strata_and_null.tsv

display_label	estimate	q025	q975	metric
Host older than lineage coordinate	0.4678280389182575	0.3357232439827495	0.5965281014836514	affiliation_index
Host younger than lineage coordinate	0.7601698351675061	0.5466928983938552	0.9409836986801466	affiliation_index
Soraas2019	0.146225724145079	0.0447898088047909	0.2081765632781727	observed_minus_null
Holland2024	0.1419571056588105	0.0451206799521773	0.2090813029384116	observed_minus_null
