## Supplementary material for "Inferential boundaries of age prediction: why prediction does not establish biological age measurement": Source_Data: panel_c_soraas_populations.tsv

population	n_samples	n_recipients	n_donor_closer	n_recipient_closer	n_ties	proportion_donor_closer	binomial_p_two_sided	mean_d	mean_d_ci_low	mean_d_ci_high	median_d	wilcoxon_statistic	wilcoxon_p_two_sided	mean_abs_error_to_donor	mean_abs_error_to_recipient	display_label
primary_no_relapse	24	19	18	0	1	1.0	7.62939453125e-06	-24.157894736842103	-29.84210526315789	-18.0	-26.0	0.0	0.0001954079374089	5.578947368421052	29.73684210526316	Primary clean compartment
all_published_analysis_rows	36	30	28	1	1	0.9655172413793104	1.1175870895385745e-07	-21.633333333333333	-26.133333333333333	-16.8	-24.0	5.5	4.532813072130256e-06	6.966666666666667	28.6	All published analysis rows
primary_chimerism_ge_95	23	18	17	0	1	1.0	1.52587890625e-05	-23.61111111111111	-29.55555555555556	-17.38888888888889	-25.0	0.0	0.0002913323105097	5.666666666666667	29.27777777777778	Chimerism ≥95%
primary_at_least_12_months	6	6	6	0	0	1.0	0.03125	-21.83333333333333	-29.0	-13.666666666666666	-22.0	0.0	0.03125	6.166666666666667	28.0	Follow-up ≥12 months
