## Supplementary material for "Inferential boundaries of age prediction: why prediction does not establish biological age measurement": Source_Data: panel_d_processing_diagnostics.tsv

diagnostic	value	detail
Primary frozen processing	0.5349228774016916	95% CI 0.416–0.644
Common-probe fixed external-mean sensitivity	0.4774418709537674	95% CI 0.346–0.598
Duplicated occasions	3.885183205918026	median score range; n=41
Negative-time handling	1.0	same primary array identities across three rules
