## Supplementary material for "Inferential boundaries of age prediction: why prediction does not establish biological age measurement": Source_Data: source_data_index.tsv

panel	file	source	role
a	panel_a_holland_sensitivities.tsv	outputs\v6_2_extended_data_figure_sync_v0_1\extended_data_figure_3\source_data\panel_a_holland_sensitivities.tsv	Holland sensitivity summaries
b	panel_b_strata_and_null.tsv	outputs\v6_2_extended_data_figure_sync_v0_1\extended_data_figure_3\source_data\panel_b_strata_and_null.tsv	sign strata and frozen referent-null contrasts
c	panel_c_soraas_populations.tsv	outputs\v6_2_extended_data_figure_sync_v0_1\extended_data_figure_3\source_data\panel_c_soraas_populations.tsv	separately processed Søraas populations
d	panel_d_processing_diagnostics.tsv	outputs\v6_2_extended_data_figure_sync_v0_1\extended_data_figure_3\source_data\panel_d_processing_diagnostics.tsv	processing and duplication diagnostics
