## Supplementary material for "Inferential boundaries of age prediction: why prediction does not establish biological age measurement": Source_Data: panel_a_six_contrast_forest.tsv

contrast_id	plain_language_label	formula	estimate	ci_lower	ci_upper	positive_outer_folds	negative_outer_folds	interval_method	interpretation	model_comparison	target_n	target_deaths_5y
V_F	Add observed age after all 25 measurements	L(F0)-L(F1)	0.0033165433419414217	-0.0009660269829836012	0.007599113666866445	5	0	Fay-BRR; 32 replicates; rho=0.3; t_23 critical value	positive means observed age lowers held-out mortality log loss after the full panel	F0: W+X25 versus F1: W+X25+s(A)	7774	392
V_R	Add observed age after remaining 20	L(R0)-L(R1)	0.008885650734244629	0.003308686311570036	0.014462615156919222	5	0	Fay-BRR; 32 replicates; rho=0.3; t_23 critical value	positive means observed age lowers held-out mortality log loss after the frozen block is unavailable	R0: W+remaining20 versus R1: W+remaining20+s(A)	7774	392
P_proxy	Extra predictive value of age after block removal	V_R-V_F	0.0055691073923032075	0.0019254239092763707	0.009212790875330045	4	1	Fay-BRR; 32 replicates; rho=0.3; t_23 critical value	positive is an information-set-dependent predictive substitution pattern	difference in the two observed-age increments	7774	392
D_block_0	Five-item block value without observed age	L(R0)-L(F0)	0.005992654101853985	0.0012172820578424497	0.010768026145865521	4	1	Fay-BRR; 32 replicates; rho=0.3; t_23 critical value	positive means the frozen five-item block lowers held-out mortality log loss without age	R0: W+remaining20 versus F0: W+X25	7774	392
D_block_1	Five-item block value with observed age	L(R1)-L(F1)	0.0004235467095507782	-0.0020537970657522045	0.002900890484853761	3	2	Fay-BRR; 32 replicates; rho=0.3; t_23 critical value	positive means the frozen five-item block lowers held-out mortality log loss with age	R1: W+remaining20+s(A) versus F1: W+X25+s(A)	7774	392
D_replace	Remaining 20 + age versus full 25 without age	L(R1)-L(F0)	-0.0028929966323906443	-0.007934182200057956	0.0021481889352766674	0	5	Fay-BRR; 32 replicates; rho=0.3; t_23 critical value	ordinary interval overlap with zero is not equivalence or non-inferiority	R1: W+remaining20+s(A) versus F0: W+X25	7774	392
