## Supplementary material for "Inferential boundaries of age prediction: why prediction does not establish biological age measurement": Source_Data: panel_b_actual_age_vs_qA_substitution.tsv

contrast_id	plain_language_label	formula	estimate	ci_lower	ci_upper	positive_outer_folds	negative_outer_folds	interval_method	interpretation	model_comparison	target_n	target_deaths_5y	decision
Delta_sub	Transported q_A instead of observed age	L(M_AGE)-L(M_QA)	-0.0007571742065645754	-0.004661445448369234	0.003147097035240083	1	4	Fay-BRR; 32 replicates; rho=0.3; t_23 critical value	positive favours q_A; negative favours observed age; interval overlap with zero is not equivalence	M_AGE: W+s(A) versus M_QA: W+s(q_A)	7774	392	NO_CLEAR_SUBSTITUTION_ADVANTAGE
