## Supplementary material for "Inferential boundaries of age prediction: why prediction does not establish biological age measurement": Source_Data: panel_c_fold_direction_diagnostics.tsv

contrast_id	plain_language_label	outer_fold	n	deaths_5y	estimate	positive	negative	sign_direction
V_F	Observed-age increment after full 25	0	1634	74	0.0042788152500219	True	False	sign follows the declared contrast formula
V_F	Observed-age increment after full 25	1	1552	90	0.0032228661187958	True	False	sign follows the declared contrast formula
V_F	Observed-age increment after full 25	2	1644	71	0.0026665213324124	True	False	sign follows the declared contrast formula
V_F	Observed-age increment after full 25	3	1423	72	0.0037443276788631	True	False	sign follows the declared contrast formula
V_F	Observed-age increment after full 25	4	1521	85	0.0026877319739419	True	False	sign follows the declared contrast formula
P_proxy	Extra predictive value of age after block removal	0	1634	74	0.0048796200157327	True	False	sign follows the declared contrast formula
P_proxy	Extra predictive value of age after block removal	1	1552	90	-0.000889977174682	False	True	sign follows the declared contrast formula
P_proxy	Extra predictive value of age after block removal	2	1644	71	0.0108406459510444	True	False	sign follows the declared contrast formula
P_proxy	Extra predictive value of age after block removal	3	1423	72	0.0039315356105026	True	False	sign follows the declared contrast formula
P_proxy	Extra predictive value of age after block removal	4	1521	85	0.0094065836133716	True	False	sign follows the declared contrast formula
U_A	Age-decoder utility beyond observed age	0	1634	74	0.006132008874134	True	False	sign follows the declared contrast formula
U_A	Age-decoder utility beyond observed age	1	1552	90	0.0037359909315376	True	False	sign follows the declared contrast formula
U_A	Age-decoder utility beyond observed age	2	1644	71	0.0022601610834338	True	False	sign follows the declared contrast formula
U_A	Age-decoder utility beyond observed age	3	1423	72	0.0023779817695501	True	False	sign follows the declared contrast formula
U_A	Age-decoder utility beyond observed age	4	1521	85	-0.0003788186918021	False	True	sign follows the declared contrast formula
Delta	Mortality-trained over age-trained scalar	0	1634	74	0.008215752834864	True	False	sign follows the declared contrast formula
Delta	Mortality-trained over age-trained scalar	1	1552	90	0.0077330916036068	True	False	sign follows the declared contrast formula
Delta	Mortality-trained over age-trained scalar	2	1644	71	0.0038920414794575	True	False	sign follows the declared contrast formula
Delta	Mortality-trained over age-trained scalar	3	1423	72	0.0068925837742469	True	False	sign follows the declared contrast formula
Delta	Mortality-trained over age-trained scalar	4	1521	85	0.0018366684175261	True	False	sign follows the declared contrast formula
Delta_sub	q_A instead of observed age	0	1634	74	0.0023244189373459	True	False	sign follows the declared contrast formula
Delta_sub	q_A instead of observed age	1	1552	90	-0.0024518771028846	False	True	sign follows the declared contrast formula
Delta_sub	q_A instead of observed age	2	1644	71	-0.0023875313855418	False	True	sign follows the declared contrast formula
Delta_sub	q_A instead of observed age	3	1423	72	-0.0006505234839363	False	True	sign follows the declared contrast formula
Delta_sub	q_A instead of observed age	4	1521	85	-0.00050618368496	False	True	sign follows the declared contrast formula
