## Supplementary material for "Inferential boundaries of age prediction: why prediction does not establish biological age measurement": Source_Data: source_data_index.tsv

panel	file	content
a	panel_a_six_contrast_forest.tsv	complete six-contrast observed-age and block forest with Fay-BRR intervals
b	panel_b_actual_age_vs_qA_substitution.tsv	matched observed-age versus transported-q_A substitution boundary
c	panel_c_fold_direction_diagnostics.tsv	five fixed outer-fold sign diagnostics for decision-facing contrasts
