## Supplementary material for "Inferential boundaries of age prediction: why prediction does not establish biological age measurement": Source_Data: panel_a_distribution_summary.tsv

metric	n	mean	sd	q025	q25	median	q75	q95	q975	max
centered_agegap_abs_difference	293	0.1247287610373851	0.0726092959494448	0.0110979088348083	0.0647675479272882	0.1241215109584708	0.1861557236811782	0.2395263054778241	0.2444140805928334	0.2492379025465059
contribution_l2_distance_years	293	26.58187032842261	10.875544961516225	11.871725603181256	18.744452576920107	24.602125140960503	32.63718316756863	46.06659474356522	52.13851225841808	85.89121259260007
contribution_cosine_similarity	293	0.0023471214125402	0.4886449908714216	-0.821427576835508	-0.4226950572337553	0.0031045822441866	0.3923975861764645	0.7748073306614263	0.8382438736246259	0.9080437898098056
top5_absolute_contributor_jaccard	293	0.3667452191342976	0.1954532173196992	0.0	0.25	0.4285714285714285	0.4285714285714285	0.6666666666666666	0.6666666666666666	1.0
