## Supplementary material for "Inferential boundaries of age prediction: why prediction does not establish biological age measurement": Source_Data: panel_a_matched_pair_profile_distances.tsv

pair_index	centered_agegap_abs_difference	contribution_l2_distance_years	contribution_cosine_similarity	top5_absolute_contributor_jaccard
1	0.0831985103634658	41.50068555943237	-0.8091084420351283	0.4285714285714285
2	0.0424117998184931	29.28429955990683	-0.6489702505187779	0.4285714285714285
3	0.1369996294086064	40.47702371055625	-0.4263327778794281	0.25
4	0.1834404112380183	13.964325881600764	0.4787168388718568	0.25
5	0.2282252824295305	39.524024227296415	0.427399898825709	0.25
6	0.0694718082858862	34.600452831437714	-0.5242656974120296	0.6666666666666666
7	0.00782947720097	16.177640263422035	0.2353047821072881	0.25
8	0.2395990797511622	15.376785955886993	0.1944559624015044	0.1111111111111111
9	0.2409906937498886	26.344459953424277	-0.3150592051711574	0.25
10	0.2490268682303904	42.456350495084	-0.5933893398851269	0.25
11	0.0803822613485341	17.116174357680098	0.6755098253735857	0.4285714285714285
12	0.0162420700696412	19.419743851563634	-0.3848713480764962	0.4285714285714285
13	0.0283495938773894	12.45644649930148	0.4603877253820172	0.0
14	0.0753395887445558	85.89121259260007	-0.8613467216537305	0.6666666666666666
15	0.2340500661483915	73.40533240649204	-0.8365794772782046	0.25
16	0.0762049330408771	18.160747272797348	0.3157314076639385	0.6666666666666666
17	0.104983212823984	34.69401324126533	-0.5566530951887813	0.25
18	0.2050774772425843	29.488868961216696	0.1639328268270809	0.6666666666666666
19	0.1372535266198422	14.420192857770903	0.1419138953204511	0.1111111111111111
20	0.0361477443531405	21.80412839485852	0.6643868725693466	0.25
21	0.21700824807857	14.208953919940626	-0.2670503119627855	0.1111111111111111
22	0.1249313878485735	15.868688444680046	0.5732711272980243	0.6666666666666666
23	0.0344828901548686	20.208097919699984	-0.3959724046002806	0.4285714285714285
24	0.1166057285186159	18.65843179735536	0.6576991536708028	0.4285714285714285
25	0.2026896136386922	42.95389410410447	-0.0238269396854426	0.1111111111111111
26	0.2233317893659805	25.477559301731045	-0.5484892626778034	0.25
27	0.0704257381866009	27.247783459277738	-0.6734698153499213	0.4285714285714285
28	0.0179925314402176	20.977344879249426	0.0420796467208255	0.25
29	0.2247323180492824	22.423055179117267	0.8863801047613369	0.4285714285714285
30	0.1060193383496559	40.315798933229885	0.0024018927450496	0.1111111111111111
31	0.0644079136280266	44.14096203489623	-0.5942457799256483	0.25
32	0.1241215109584708	17.142841724320277	0.4589390683304905	0.1111111111111111
33	0.0894711630691134	22.06977816959807	0.7316367920619475	0.25
34	0.1615622609547138	35.55844979230505	-0.6452022260008672	0.6666666666666666
35	0.1694070726216536	22.47376827874477	-0.0785186815990926	0.1111111111111111
36	0.233317819915273	49.605043381509134	-0.0357122357176762	0.1111111111111111
37	0.1573790767272171	17.082263277298043	0.2331075181985298	0.25
38	0.1580610705592922	39.68976493347304	-0.4027561463604047	0.1111111111111111
39	0.1159088515903463	21.318940231304	0.51881081496723	0.25
40	0.2492379025465059	22.66321345021613	0.3639245288175607	0.4285714285714285
41	0.0840024947036404	12.509851890150406	0.5904748906719788	0.25
42	0.0179744711027243	16.381940372718073	0.8550642539913805	0.6666666666666666
43	0.1135756609110258	27.94771759901633	0.5381389547938118	0.4285714285714285
44	0.0660319196241197	36.96659894058219	0.0389851524296737	0.4285714285714285
45	0.1580683667786628	15.711345062683634	0.3897307563040598	0.25
46	0.1095882600789766	24.667447275238946	-0.0856821140888342	0.4285714285714285
47	0.0432289782292976	46.22943031798099	-0.8406693536823915	0.25
48	0.2354468785673025	25.546366514504992	0.0031045822441866	0.25
49	0.1672982495018711	20.911492648860296	0.2661554346158128	0.1111111111111111
50	0.0775257277684708	27.15716483762317	0.4605642603711111	0.6666666666666666
51	0.0664464581979711	22.774117639955367	0.6390031737276323	0.4285714285714285
52	0.010833704242926	16.096282369813594	0.5380115602070282	0.4285714285714285
53	0.2248688017303077	26.599788460468957	0.3781909509509675	0.25
54	0.0204641494646524	35.68434405657077	-0.3360025584808184	0.6666666666666666
55	0.0267718557764156	12.084425003397127	0.3696793005370029	0.0
56	0.1587715224502999	35.12942579278655	-0.8207797340465826	0.6666666666666666
57	0.2440194513208471	20.736222600949294	0.106053485678903	0.4285714285714285
58	0.0427403526266569	52.21191289540004	-0.1821834289639859	0.6666666666666666
59	0.0069018405627092	24.602125140960503	-0.2421146516548903	0.1111111111111111
60	0.1720904908520086	29.81100615479808	0.2520002185273551	0.4285714285714285
61	0.1612933760428205	18.720095429815707	0.8018375577673246	0.4285714285714285
62	0.1549201679308151	13.502075278246094	0.2709060642795939	0.25
63	0.1494169161101277	22.385915651776564	0.336920423771575	0.1111111111111111
64	0.1832372437317122	24.88884273331886	-0.2161334523443794	0.4285714285714285
65	0.2461166359145989	10.075406678128337	0.0796454051563145	0.0
66	0.2295668612151239	19.649842517222588	0.2826664792534182	0.4285714285714285
67	0.0973266473640901	17.99275515945736	0.1398074168673198	0.4285714285714285
68	0.1265850159500461	35.036811013939015	-0.8014607454984619	0.25
69	0.1502998658352652	27.10004415283991	0.0680956233648386	0.25
70	0.1460666169415312	37.858359185689125	-0.4331524297656035	0.25
71	0.1404662825605573	30.367945866565123	0.1632101581943734	0.6666666666666666
72	0.036799746217508	11.23296309388818	0.8402529960419175	0.6666666666666666
73	0.1654599850880069	37.75345507344049	-0.6625748444783497	0.4285714285714285
74	0.2089832215862674	41.72769254811667	-0.4414161295632124	0.25
75	0.0118693704592072	16.768432217755514	0.721905231454564	0.25
76	0.0258063245459641	26.538211924626808	-0.6256633813209923	0.4285714285714285
77	0.2087190320100127	19.71579366118676	0.7567533507873189	0.25
78	0.0682466447528105	22.36027347052414	0.0372337199243953	0.4285714285714285
79	0.0817612284462138	14.62990850673968	0.0949413593707296	0.4285714285714285
80	0.1988785278329294	36.58041951901395	-0.6718858657128508	0.25
81	0.160451559086943	31.404621295057822	0.691729637437322	1.0
82	0.1260478599382355	22.86323416570784	-0.03580525675278	0.4285714285714285
83	0.1940799146029359	16.54761390684737	0.2822812274537811	0.25
84	0.246786018266802	30.66367305385367	-0.7055787843195981	0.25
85	0.1667377205020046	20.07653620434333	0.8493044932410778	0.6666666666666666
86	0.2447830509745463	27.764021030098544	-0.4191155677405007	0.6666666666666666
87	0.0535462860391605	34.8899789893622	-0.4315170993201574	0.6666666666666666
88	0.2319300438433025	17.105297206508347	-0.4070644625795601	0.25
89	0.1199851083883519	19.77106612290933	-0.6379425945876224	0.4285714285714285
90	0.1498463533671496	21.795605944411168	0.1895426485180526	0.0
91	0.1159703526435445	16.857119867191155	0.6450723195930836	0.4285714285714285
92	0.0179114246979903	46.73782681502532	-0.5715991129702351	0.1111111111111111
93	0.1077402015251757	20.54725260313013	0.1904580555630503	0.1111111111111111
94	0.2057541762496165	19.223756521923672	0.5183700820920988	0.4285714285714285
95	0.152775826862431	11.417354665487354	0.4098598986855357	0.4285714285714285
96	0.1456228742442249	50.30817575690398	-0.4579685103330363	0.6666666666666666
97	0.0673899397274429	15.061210861807686	0.2274035053204343	0.1111111111111111
98	0.1568259496884584	23.600117552431016	0.0141199631155327	0.1111111111111111
99	0.0598352166929814	27.93609901530748	-0.4663031157225816	0.4285714285714285
100	0.2289609710269475	31.621224512460586	-0.6117721748992759	0.4285714285714285
101	0.1273200687671889	32.87879450891791	-0.1946204006479022	0.25
102	0.2444015323525832	14.19454102305376	0.4643645146399476	0.25
103	0.1046725234932157	13.151564222061404	-0.0758742272516693	0.25
104	0.0539828631488467	18.13969672815153	-0.2608121296813747	0.6666666666666666
105	0.066652598760597	27.642631799471943	0.0083266775057986	0.25
106	0.0968058165131786	26.03120332300608	-0.5172344209324768	0.4285714285714285
107	0.1735435934774167	41.20605064637	-0.2689667694312685	0.6666666666666666
108	0.2005340672528682	28.488001074763787	0.6480173268935617	0.25
109	0.035205981179935	31.557545211233904	0.3292295048522629	0.25
110	0.0140563928218528	29.231607011775814	0.2139520438126874	0.25
111	0.144195634040543	40.26079301407155	0.5703200207122613	0.6666666666666666
112	0.0584718426675809	22.418932511856557	0.657509511987475	0.4285714285714285
113	0.1071347123255339	31.8140912433018	-0.2748509565311636	0.25
114	0.0538377258893811	26.026056665365942	0.1010322379880108	0.6666666666666666
115	0.1346800459032087	21.583696120576786	-0.0303356583484742	0.4285714285714285
116	0.0988019385299612	16.692405454529194	0.6697140239824118	0.4285714285714285
117	0.0977906540911868	18.744452576920107	0.0383801595911866	0.25
118	0.1695284451952012	34.50817518848463	-0.2088227895087929	0.1111111111111111
119	0.0457669300409309	28.90860178729429	-0.016869847277442	0.25
120	0.241913991542269	15.019984676640266	0.5541052267015182	0.25
121	0.0213651566966888	25.24629807779707	-0.1536094248850409	1.0
122	0.1412198588791495	33.864604398543406	0.3095157075480711	0.1111111111111111
123	0.0567560359664698	32.90700217091743	0.013672913169268	0.1111111111111111
124	0.0512308891072841	29.23712882609188	0.1898088174675582	0.6666666666666666
125	0.0125981466470612	28.651264479560385	-0.0220345226721982	0.4285714285714285
126	0.1577733659912228	13.759495057700208	0.6472449155466623	0.6666666666666666
127	0.1026903825729466	34.27737965336304	-0.4625171988688013	0.6666666666666666
128	0.2324031697073838	23.82076402500667	-0.4604758563088491	0.25
129	0.1643529145163	20.49790050687906	0.1003307655561305	0.4285714285714285
130	0.0205403388986535	22.97742445712672	0.9080437898098056	0.4285714285714285
131	0.1260871021765353	18.044343553534404	0.8369567516555556	0.4285714285714285
132	0.0332382544176081	14.11581002646488	0.0418561182073533	0.4285714285714285
133	0.0645369109179796	21.693298947039427	-0.5325561153116642	0.4285714285714285
134	0.2368409266216158	21.55670404163936	0.7839999217237941	0.6666666666666666
135	0.0372884062341708	20.26543931220752	-0.0075240753567463	0.1111111111111111
136	0.2322882248644195	23.20171038645335	0.7161290161424197	0.6666666666666666
137	0.0041461658706332	33.00735374299347	-0.0762090127493076	0.25
138	0.1622604707622823	13.813379779855648	0.8683358421804935	0.4285714285714285
139	0.2436193679888534	23.12556675193065	-0.5278901667110002	0.25
140	0.0432050742919472	25.45359411930059	0.2755603404130107	0.1111111111111111
141	0.2251907825958214	23.35215469474796	0.4518941023815958	0.25
142	0.0922301648388894	25.83202072238048	-0.5743278694301086	0.25
143	0.0683675683011086	28.32671402572815	-0.239225598244803	0.4285714285714285
144	0.213627160059908	13.67297034470167	0.3217222524374298	0.4285714285714285
145	0.0348029662464752	17.18454134342962	0.6906808228611951	0.25
146	0.1009285866761047	19.06550763754684	-0.0651749080040984	0.6666666666666666
147	0.0282823042630362	34.33892638986309	0.5304494444964314	0.4285714285714285
148	0.0053293404028944	32.32994188848734	-0.0914241364472805	0.6666666666666666
149	0.0117143862158668	32.4513465462435	-0.8217052237450475	0.4285714285714285
150	0.1808793751525996	18.924182497614748	0.1975415997973556	0.25
151	0.1874828327588318	36.14983916555316	0.0386174657006546	0.6666666666666666
152	0.2173169707176874	22.73001073437744	0.756095476401135	0.25
153	0.0882500991349519	31.12173439082022	-0.5856528604467536	0.4285714285714285
154	0.1278818797834318	32.54673472274048	-0.3224284226017387	0.25
155	0.1552068003956073	26.762603608616875	-0.4973508829032057	0.4285714285714285
156	0.0426758320100191	35.85858692377602	-0.6237579474504492	0.4285714285714285
157	0.1882637279281223	31.14420579262383	0.8387954973256562	0.4285714285714285
158	0.1102595106048625	13.29320610796618	0.1429231229978389	0.1111111111111111
159	0.1860456372392888	18.713231312445647	0.6362981627596197	0.25
160	0.0821563913449591	36.96227360081019	-0.563882791636929	0.4285714285714285
161	0.0896979329984208	17.590135175576943	-0.1175891833817198	0.0
162	0.148164202924252	52.230852174779066	-0.8184368915788314	0.25
163	0.0647675479272882	25.63797777845687	-0.0345073083405931	0.25
164	0.2181041265872494	39.67002990188116	-0.1364064583446321	0.4285714285714285
165	0.0496796180223153	33.060271977066115	-0.5610297632615336	0.25
166	0.1706655198032933	41.98473843075151	-0.353832286973019	0.6666666666666666
167	0.2043189072178668	26.580205581951493	-0.6130443327819768	0.25
168	0.0355335171926718	24.789610748841717	0.3225131027635574	0.25
169	0.2288719984333562	22.64449378479006	0.4368608266498631	0.25
170	0.0661242861802335	27.11570987840774	0.2729802583289915	0.6666666666666666
171	0.0972924657139113	26.3282305561043	0.3661155490612681	0.4285714285714285
172	0.0707273918867175	20.24762185374769	-0.382124048570168	0.25
173	0.0178081627451254	15.513489402583897	0.312156759271131	0.1111111111111111
174	0.2164953543888628	26.215234932167423	-0.4505281455793433	0.25
175	0.0253963847504428	24.61308255184613	0.3834349971982653	0.6666666666666666
176	0.0185318084687109	18.890062188528777	0.0948052087303633	0.6666666666666666
177	0.0751169638825888	17.80363960833411	0.6008858779042335	0.1111111111111111
178	0.1685197380033409	14.985407057033283	0.1639948145279217	0.4285714285714285
179	0.2342522962655273	45.76710513942753	-0.545029796243403	0.6666666666666666
180	0.087031356573918	29.86101029006325	-0.6770482439816013	0.4285714285714285
181	0.1139067159236812	30.66658583542723	-0.1343045398354644	0.4285714285714285
182	0.1427354864631789	14.632080619565562	-0.1701524199207154	0.1111111111111111
183	0.0595006902998258	31.2746174045187	-0.2427550047307407	0.4285714285714285
184	0.0910233558011119	16.76392093633739	0.3923975861764645	0.4285714285714285
185	0.189141512435027	22.29481733486438	0.3248143712561035	0.25
186	0.1850107925942063	29.5782187190534	-0.0286557805473748	0.0
187	0.1465771603780981	25.649449161560096	-0.2449576366216671	0.4285714285714285
188	0.1455967000098392	22.29953928822611	0.2187807358072587	0.6666666666666666
189	0.0730219672960466	17.32194101225008	0.5997773780340527	0.4285714285714285
190	0.0971646842308104	20.674515352386827	0.3232804339221036	0.1111111111111111
191	0.1710631484745475	24.35694327123408	-0.3892774556198246	0.6666666666666666
192	0.0179644987766547	22.348914351084314	-0.501932115616669	0.25
193	0.2382751359902739	26.0487684772738	0.5611264757196482	0.4285714285714285
194	0.0875383068665947	35.49117253115294	-0.516735014775115	0.6666666666666666
195	0.2362445639579156	31.65267578687922	-0.675958771876397	0.4285714285714285
196	0.2353317324248859	25.25163657373584	0.6732578396267593	0.6666666666666666
197	0.2276424528440053	23.357392689760346	-0.7746742247498574	0.25
198	0.1053915028585263	18.58129502452441	-0.049793569869839	0.6666666666666666
199	0.0796454345523582	20.60432699295594	0.6332500380040383	0.4285714285714285
200	0.1603720837615139	27.067899012756147	0.7853300376177605	0.25
201	0.12968418607993	46.38429860843222	-0.8339617491252915	0.25
202	0.2270320174892619	34.28292917421584	-0.7678625436909517	0.4285714285714285
203	0.2052392071534525	26.11018726404428	0.1281515715975963	0.25
204	0.1286474598387457	42.265532986944194	-0.3951949028658163	0.4285714285714285
205	0.2001703589609254	17.226329830922918	-0.1826763887887954	0.1111111111111111
206	0.100884708095049	24.478393159086664	-0.0150988811162892	0.25
207	0.1627063325061628	10.864359047760544	0.4964465555464218	0.1111111111111111
208	0.1810286172794453	57.35704397890917	-0.9080493519299172	0.25
209	0.0218573758384863	40.78650730068737	-0.4797966667402169	0.25
210	0.1299678970529609	40.985083347415895	-0.6976448367500696	0.4285714285714285
211	0.0724230865639334	32.63718316756863	-0.7686093809838294	0.6666666666666666
212	0.0855394416901209	21.33020968270063	0.2601158471291777	0.4285714285714285
213	0.1644667208995023	19.218942616459028	-0.1863409286187285	0.1111111111111111
214	0.0002828534858669	45.4781563361514	-0.8535085644031817	0.4285714285714285
215	0.1105894893569301	26.47620631461328	-0.5320086759544009	0.25
216	0.1972735521110529	26.209162390843776	-0.264015914622307	0.25
217	0.0904145131599127	34.50343306025773	0.901312141466429	0.4285714285714285
218	0.2070469459122348	43.491205454423074	-0.7837357150780742	0.4285714285714285
219	0.0517009312422567	21.09039284179637	-0.1743550369766601	0.1111111111111111
220	0.0401709748614091	27.69525777334316	-0.1164411817227634	0.6666666666666666
221	0.0646385650521366	34.905966836357905	0.5309031349041127	0.4285714285714285
222	0.0682457977238248	31.632114265158425	-0.2688784137354415	0.25
223	0.1517184702718665	46.43898603085647	-0.7880006382474726	0.4285714285714285
224	0.0121971581843902	36.6320836155953	0.3238500824390988	0.25
225	0.1623311469393393	34.64116898176398	-0.7092130614204745	0.4285714285714285
226	0.246475457691325	20.568781539817696	0.7548637025278315	0.4285714285714285
227	0.1861557236811782	37.97091201366239	-0.4043730069623101	0.4285714285714285
228	0.1599042887310187	18.20245021722597	0.7985395777375052	0.25
229	0.0912483193878479	20.4939679751986	0.790493664118194	0.4285714285714285
230	0.2342503780571156	34.660518963691935	-0.4183197119805744	0.25
231	0.0277412551355142	16.225416757656234	0.7560202426517362	0.25
232	0.2174158102848746	16.922699646531196	-0.008414502449732	0.25
233	0.0685207978725239	28.54555291821124	-0.6091193004443121	0.4285714285714285
234	0.1261631138698433	55.03143724655191	-0.5045125817291238	0.6666666666666666
235	0.1419504202508656	20.429344656619687	0.0694593411264118	0.4285714285714285
236	0.0566167190318638	8.54133280571813	0.8207961751276649	0.6666666666666666
237	0.0628404198578271	23.0096447815859	0.0053189851217603	0.25
238	0.0389405711248425	33.6440077921008	-0.3429238102074258	0.25
239	0.0753070686671087	24.452654814992403	-0.3527006318723358	0.4285714285714285
240	0.2389630860571046	15.745459790147027	0.1056559147115043	0.25
241	0.1178968711810508	14.373691974150065	0.7590014572020948	0.25
242	0.179056397167445	11.780568717374452	0.6094462850974379	0.4285714285714285
243	0.0660840833848319	19.23436727015844	0.32413126268378	0.4285714285714285
244	0.0119367486555901	28.41758045164124	0.0304979153248293	0.6666666666666666
245	0.1759043993267663	51.9672441054602	-0.8694978152708303	0.4285714285714285
246	0.1927422262677337	20.58290800898871	-0.2251800220738112	0.4285714285714285
247	0.2441012517589342	11.359618765942637	-0.1618376356778468	0.1111111111111111
248	0.1259543622685427	31.76190215776329	-0.5222213999640054	0.6666666666666666
249	0.033875870137626	29.500298893004192	-0.4709267317140039	0.25
250	0.2444194584100836	21.51259734409862	-0.241257876563286	0.4285714285714285
251	0.0416871217560466	14.6290823716473	0.7224665437158604	0.4285714285714285
252	0.0179791705372442	19.1330971227668	-0.0320300292962238	0.0
253	0.063240714463635	22.24671443034032	-0.4226950572337553	0.25
254	0.0380162499554921	53.71432528839304	-0.8123804593059322	0.6666666666666666
255	0.0700581123157304	15.483885685457826	0.4130887628657599	0.25
256	0.2394777892955987	24.197333771808765	-0.3157133028409841	0.25
257	0.1491396935815455	22.133531066190937	0.1526407607002378	0.25
258	0.1901094194726712	25.719591202349484	-0.4040364321704736	0.4285714285714285
259	0.143012284039254	19.242398067528843	-0.2666799818733132	0.4285714285714285
260	0.00908808869405	14.051737220931487	0.7117333163142552	0.4285714285714285
261	0.1086757866104335	28.42271897893865	-0.0534193426214241	0.25
262	0.0922818968110238	21.62246998412912	-0.3456545623019447	0.1111111111111111
263	0.0823204119140754	10.02938322837666	0.5855908473446366	0.4285714285714285
264	0.0953226927289483	17.16004240190885	0.4835174749349492	0.6666666666666666
265	0.1051642001113819	13.052857516114477	0.263263010582326	0.1111111111111111
266	0.0593788735075158	17.24851185413549	0.0461983429704794	0.25
267	0.190867845397366	20.363269949963595	0.1180719194672909	0.1111111111111111
268	0.022196304176786	59.24472259559428	-0.7896515291554118	1.0
269	0.1992213267625082	15.981718548944624	0.7686789366198483	0.25
270	0.09056141138133	45.95803769395472	-0.5921126525246496	0.6666666666666666
271	0.1388812932787697	15.254036192275224	0.0499028382969126	0.0
272	0.0340670890495611	16.411781557461353	-0.3076299056943262	0.0
273	0.0792544689667404	38.14863267745326	-0.5712601942241944	0.4285714285714285
274	0.1767518637995437	25.40236820883554	0.528801193639022	0.6666666666666666
275	0.1924348325830083	38.41603584633163	-0.4629991140611589	0.6666666666666666
276	0.1237398116258985	24.197486750615656	0.0824517277064877	0.4285714285714285
277	0.0272323555558111	16.733547115417952	0.6487660497938869	0.6666666666666666
278	0.196036232158189	16.73276728103638	0.0367354587428084	0.25
279	0.2446399433170984	21.713853088739636	0.06791749229262	0.4285714285714285
280	0.2178454381542014	33.20804113275884	-0.4514296445835288	0.25
281	0.0627110206215695	38.09892040596748	-0.425938448681401	0.4285714285714285
282	0.2006644531814858	26.55153640704913	-0.0964522868392371	0.1111111111111111
283	0.2377372693607071	43.292955685432624	-0.566906337728758	0.4285714285714285
284	0.0050837609196694	29.31926657652766	0.6469923439859734	0.6666666666666666
285	0.139268866077737	22.18644543426479	0.4822065497000244	0.25
286	0.1366370326931602	24.759308217815462	-0.0221185942709011	0.1111111111111111
287	0.0982299927146073	24.298027164771952	-0.3734087596026342	0.1111111111111111
288	0.2209023433842905	29.623431688785598	-0.057856286661405	0.25
289	0.2129148965188259	19.586572386355297	0.6678971010016228	0.4285714285714285
290	0.0801016347471392	32.849332703857336	0.5241587590100165	0.4285714285714285
291	0.1621901885200132	13.9595555827989	0.1397234953952544	0.4285714285714285
292	0.0540729269341779	44.07025876956726	-0.5598469170006487	0.4285714285714285
293	0.1869601722302407	22.277106325855307	0.2092585639585067	0.4285714285714285
