## Supplementary material for "Inferential boundaries of age prediction: why prediction does not establish biological age measurement": Source_Data: panel_b_c_contributions.tsv

case	person	feature_order	display_feature	contribution_years	is_remainder
median_distance	1	19	Sodium	3.743070493531776	False
median_distance	1	22	Osmolality	-3.207206527004449	False
median_distance	1	46	Waist	3.159975004644492	False
median_distance	1	5	Blood Urea Nitrogen	-0.5832556615633139	False
median_distance	1	44	Weight	-2.7124123230104344	False
median_distance	1	32	Neutrophil Count	5.331209166374787	False
median_distance	1	39	MCH	1.0462498710156458	False
median_distance	1	27	Neutrophil Percent	-4.03629748481929	False
median_distance	1	36	Hemoglobin	-3.6016240247525677	False
median_distance	1	47	Systolic Bp	-0.4156649925298158	False
median_distance	1	37	Hematocrit	2.5402413814699623	False
median_distance	1	999	Net remainder of other measured features	-6.390466492410687	True
median_distance	2	19	Sodium	-8.331288703593978	False
median_distance	2	22	Osmolality	6.442433027102076	False
median_distance	2	46	Waist	-6.194979438463236	False
median_distance	2	5	Blood Urea Nitrogen	5.642104695483245	False
median_distance	2	44	Weight	5.562482757839104	False
median_distance	2	32	Neutrophil Count	-5.446888218022942	False
median_distance	2	39	MCH	4.068691456161974	False
median_distance	2	27	Neutrophil Percent	0.2385326737407276	False
median_distance	2	36	Hemoglobin	-2.4402128597115382	False
median_distance	2	47	Systolic Bp	-3.4449087034759507	False
median_distance	2	37	Hematocrit	1.0001899262342415	False
median_distance	2	999	Net remainder of other measured features	-1.999006412981636	True
p95_distance	1	46	Waist	26.31327444916504	False
p95_distance	1	44	Weight	-21.801446366870845	False
p95_distance	1	2	ALT	-7.726795206538227	False
p95_distance	1	11	Glucose	-0.6470496768237722	False
p95_distance	1	45	BMI	-4.405563216878647	False
p95_distance	1	3	AST	3.157459711089316	False
p95_distance	1	22	Osmolality	0.4786568920496185	False
p95_distance	1	41	RDW	-0.5696942850848057	False
p95_distance	1	27	Neutrophil Percent	-0.1222742694377228	False
p95_distance	1	14	Phosphorus	-0.4766820581173158	False
p95_distance	1	47	Systolic Bp	-0.5204119041650659	False
p95_distance	1	36	Hemoglobin	-1.9325812829424676	False
p95_distance	1	37	Hematocrit	1.996534969330713	False
p95_distance	1	32	Neutrophil Count	-1.7426406216289825	False
p95_distance	1	999	Net remainder of other measured features	-1.4094580465068731	True
p95_distance	2	46	Waist	-11.926007199764108	False
p95_distance	2	44	Weight	-0.0212827252023985	False
p95_distance	2	2	ALT	0.1569738471929434	False
p95_distance	2	11	Glucose	-6.363142821576699	False
p95_distance	2	45	BMI	1.3092582058411624	False
p95_distance	2	3	AST	0.8893893253628452	False
p95_distance	2	22	Osmolality	3.0503718243022653	False
p95_distance	2	41	RDW	2.9230304030777368	False
p95_distance	2	27	Neutrophil Percent	2.524415967831819	False
p95_distance	2	14	Phosphorus	2.370446955929927	False
p95_distance	2	47	Systolic Bp	2.277279654478175	False
p95_distance	2	36	Hemoglobin	2.2528951875018985	False
p95_distance	2	37	Hematocrit	-1.8828999158434063	False
p95_distance	2	32	Neutrophil Count	-1.1850726228556283	False
p95_distance	2	999	Net remainder of other measured features	-5.7664155749385815	True
