## Supplementary material for "Inferential boundaries of age prediction: why prediction does not establish biological age measurement": Source_Data: panel_b_c_display_pairs.tsv

case	display_pair	age_years	centered_agegap_1	centered_agegap_2	centered_agegap_abs_difference	contribution_l2_distance_years	contribution_cosine_similarity	top5_absolute_contributor_jaccard
median_distance	P00026	40.0	-5.126181589053894	-4.902849799687914	0.2233317893659805	25.477559301731045	-0.5484892626778034	0.25
p95_distance	P00092	40.0	-9.408670913360035	-9.390759488662043	0.0179114246979903	46.73782681502532	-0.5715991129702351	0.1111111111111111
