## Supplementary material for "Inferential boundaries of age prediction: why prediction does not establish biological age measurement": Source_Data: source_data_index.tsv

panel	file	role
a	panel_a_matched_pair_profile_distances.tsv	Sanitized plotted metrics for all 293 outcome-blind matched pairs
a	panel_a_distribution_summary.tsv	Frozen empirical distribution summaries and all-pair median and 95th-percentile references for the four displayed profile metrics
b-c	panel_b_c_display_pairs.tsv	Sanitized scalar and contribution-distance values for display pairs P00026 and P00092
b-c	panel_b_c_contributions.tsv	Exact signed plotted feature contributions and net remainder for both anonymized persons in each display pair
