## Supplementary material for "Inferential boundaries of age prediction: why prediction does not establish biological age measurement": Source_Data: panel_a_frozen_policy_definitions.tsv

policy	source_supervision_target	selection_rule	selected_domain	selected_domain_label	selected_value	selected_value_unit
source_endpoint_policy	five-year all-cause mortality	maximize source participant-level OOF log-loss gain beyond age and background	hepatic_protein_injury	Hepatic / protein / injury	0.0077646497647637	binary log-loss gain
source_inverse_age_decoder_policy	chronological age	minimize source participant-level OOF chronological-age MSE	metabolic_adiposity_lipid	Metabolic / adiposity / lipid	177.92360086567166	years squared
