## Supplementary material for "Inferential boundaries of age prediction: why prediction does not establish biological age measurement": Source_Data: panel_b_target_policy_intervals.tsv

policy	selected_domain	log_loss	gain_vs_age_and_background	estimate	ci_low	ci_high	bootstrap_probability_positive	n_bootstrap	selected_domain_label
source_endpoint_policy	hepatic_protein_injury	0.1185054685225252	0.0064178155916447	0.0064178155916447	0.002297291887372	0.0106524102443783	0.9982	5000	Hepatic / protein / injury
source_inverse_age_decoder_policy	metabolic_adiposity_lipid	0.1242774157270216	0.0006458683871484	0.0006458683871484	-0.0011954403805518	0.0024811408029111	0.7438	5000	Metabolic / adiposity / lipid
