## Supplementary material for "Inferential boundaries of age prediction: why prediction does not establish biological age measurement": Source_Data: panel_c_fold_policy_differences.tsv

outer_fold	n	events	endpoint_domain	inverse_age_decoder_domain	gain_endpoint	gain_inverse_age_decoder	endpoint_minus_inverse
0	980	32	hepatic_protein_injury	metabolic_adiposity_lipid	0.0089401759789848	-0.0007014765986215	0.0096416525776063
1	979	31	hepatic_protein_injury	metabolic_adiposity_lipid	0.0064788004878114	0.0019331844335629	0.0045456160542484
2	979	31	hepatic_protein_injury	metabolic_adiposity_lipid	0.0089253932052978	-0.001558333358096	0.0104837265633938
3	979	31	hepatic_protein_injury	metabolic_adiposity_lipid	0.0051485268264262	-8.999876073097213e-05	0.0052385255871572
4	979	32	hepatic_protein_injury	metabolic_adiposity_lipid	0.0025936049935265	0.0036473424657826	-0.001053737472256
