## Supplementary material for "Inferential boundaries of age prediction: why prediction does not establish biological age measurement": Source_Data: panel_c_pooled_policy_difference.tsv

contrast	estimate	ci_low	ci_high	bootstrap_probability_positive	n_bootstrap
source_endpoint_policy_minus_source_inverse_age_decoder_policy	0.0057719472044963	0.001380257611651	0.010390057447882	0.995	5000
