## Supplementary material for "Inferential boundaries of age prediction: why prediction does not establish biological age measurement": Source_Data: source_data_index.tsv

panel	file	content
a	panel_a_frozen_policy_definitions.tsv	two source-frozen supervision targets, rules and selected domains
b	panel_b_target_policy_intervals.tsv	target-cycle endpoint gains and fixed-prediction bootstrap intervals
c	panel_c_pooled_policy_difference.tsv	pooled paired endpoint-directed minus inverse-age contrast
c	panel_c_fold_policy_differences.tsv	five target-fold paired contrasts
