## Supplementary material for "Inferential boundaries of age prediction: why prediction does not establish biological age measurement": Source_Data: figure1_theory_chain.tsv

panel	relation	from	to	interpretation
a	edge	measurements	age_decoder	age supervision
a	edge	age_decoder	age_statistic	identified task output
a	missing_bridge	age_statistic	biological_age_identity	chronological-age labels alone supply none of these meanings
b	equivalence	H_plus=A+U	H_minus=A-U	same observable law, age centre and scale; opposite within-age orientation
c	operator	X	clock_to_raw_gap_to_centred_gap	Given observed age and background, with decoder and centring rule fixed: deterministic scalar chain; post-decoding operations do not establish construct identity
c	boundary	perfect_age_recovery	zero_gap	biological heterogeneity may remain
d	association	shared_covariance	endpoint_association	predictive association under shared covariance; dashed score-endpoint link does not assert causation
e	comparison	clock_view	source_view	source view contains clock view
e	ordering	source_bayes_risk	clock_bayes_risk	source risk cannot exceed deterministic-clock risk
e	equality_condition	one_loss	equal_risk	loss-specific Bayes-risk equivalence
e	equality_condition	full_target_law	predictive_sufficiency	T independent of X conditional on S,A,W
