## Supplementary material for "Inferential boundaries of age prediction: why prediction does not establish biological age measurement": Source_Data: panel_a_d_concept_map.tsv

panel	object	symbol	definition
a	recipient_host_coordinate	A_R	recipient-host chronological age at sampling
a	donor_lineage_coordinate	A_L=A_D+t	donor age plus elapsed time since transplantation
a	fixed_recipient_blood_score	S=q(X_B)	fixed age-valued score from recipient blood
d	not_established_identity	recipient-organism biological-age identity	not established by the chronological-age reconstruction task; not empirically refuted by the contrast
d	observed_result	excess donor-lineage affiliation under the score-pairing null	the null also breaks score-host-age dependence; not donor influence conditional on host age
