## Supplementary material for "Inferential boundaries of age prediction: why prediction does not establish biological age measurement": Source_Data: panel_b_affiliation_geometry.tsv

analysis_row	source_study	unit_id	stratum	H	C	S	H_minus_C	I	S_minus_C
0	Holland2024	1	host_older	72.01936659831401	40.9801777170198	39.61372451769786	31.03918888129421	1.0	-1.3664531993219384
1	Holland2024	10	host_younger	23.50155712797144	55.25176622237414	66.36876738147154	-31.750209094402692	1.0000000000000002	11.117001159097406
2	Holland2024	12	host_older	61.178514467988144	30.6322624743677	30.615093230375763	30.546251993620444	1.0	-0.017169243991936867
3	Holland2024	16	host_older	47.40114490772382	36.40604351788565	36.30217812656903	10.995101389838169	1.0	-0.1038653913166172
4	Holland2024	17	host_older	50.25028480291644	36.4914559125085	41.89396966964463	13.75882889040794	0.2146840693828916	5.402513757136134
5	Holland2024	18	host_older	65.14570517202097	27.2727272727273	38.491233132884986	37.87297789929367	0.4075720219313986	11.218505860157688
6	Holland2024	19	host_older	64.5055939974469	45.18563984681505	54.05037795549383	19.319954150631844	0.0823230697585413	8.864738108678779
7	Holland2024	2	host_older	62.63579403053089	25.2153110047847	36.57147340989	37.420483025746194	0.3930509984442484	11.356162405105298
8	Holland2024	20	host_older	63.85147364051476	31.4298977518516	46.70019458772925	32.42157588866316	0.0580163722876154	15.270296835877652
9	Holland2024	22	host_older	49.164843928001815	26.6684894053315	33.92695480381718	22.49635452267032	0.354698523161067	7.258465398485683
10	Holland2024	24	host_older	65.1839826839827	23.6185919343814	28.74100850952924	41.565390749601306	0.7535249166304554	5.122416575147842
11	Holland2024	25	host_older	63.00763271815904	26.3048530416951	26.710754336747385	36.70277967646393	0.977881713666904	0.4059012950522849
12	Holland2024	26	host_older	48.26258828890408	31.4805194805195	35.78328321310536	16.782068808384576	0.4872189142215724	4.302763732585863
13	Holland2024	27	host_older	60.16142629300526	31.6828434723172	51.578247039280456	28.478582820688064	-0.397218653205621	19.895403566963257
14	Holland2024	3	host_older	64.99259512417404	28.7115516062885	40.35179869342791	36.28104351788555	0.358328980730607	11.64024708713941
15	Holland2024	30	host_younger	29.52608794714058	62.5058099794942	72.8872546793612	-32.97972203235362	1.0	10.381444699867004
16	Holland2024	34	host_older	68.31727044884938	27.136021872864	32.65773035044258	41.181248575985386	0.7318338482433225	5.521708477578578
17	Holland2024	35	host_younger	1.851105035315564	37.23855092276145	19.85874217135459	-35.387445887445885	0.01774155689645	-17.37980875140686
18	Holland2024	36	host_younger	20.61506849315068	47.9246575342466	60.80160157260876	-27.30958904109592	1.0	12.876944038362161
19	Holland2024	37	host_older	63.13875598086127	44.8783321941217	49.36588849496992	18.26042378673957	0.5084937399857042	4.487556300848226
20	Holland2024	38	host_older	63.844269765322416	25.6814764183185	37.943279219059605	38.16279334700391	0.3573949008790912	12.261802800741105
21	Holland2024	39	host_older	67.52164502164503	24.5700615174299	24.83687724267709	42.95158350421513	0.987575977252573	0.26681572524719144
22	Holland2024	42	host_younger	18.0	42.0	53.52134133091911	-24.0	1.0	11.521341330919107
23	Holland2024	43	host_younger	2.70289359763044	36.58373205741625	35.282044234661655	-33.88083845978581	0.9231608258869032	-1.3016878227545945
24	Holland2024	44	host_older	60.57837776258829	25.6384142173616	21.812339394776004	34.93996354522669	1.0	-3.8260748225855963
25	Holland2024	45	host_younger	0.6236044657097295	25.38004101161995	19.48223079019992	-24.756436545910223	0.523533186168964	-5.8978102214200305
26	Holland2024	47	host_older	62.51651856915013	42.04066985645934	38.167482424017805	20.47584871269079	1.0	-3.873187432441533
27	Holland2024	48	host_older	67.92766005923903	31.91455912508545	36.90673150978606	36.013100934153584	0.7227579822227299	4.992172384700613
28	Holland2024	5	host_younger	37.1284176349966	54.89066416040103	47.6975880956531	-17.76224652540443	0.1900713623741185	-7.1930760647479275
29	Holland2024	54	host_older	73.67623604465716	39.1927546138072	50.61044041888452	34.48348143084996	0.3377881042566244	11.41768580507732
30	Holland2024	55	host_older	69.50387331966279	42.9043062200957	66.24551561019764	26.59956709956709	-0.7550067114048503	23.341209390101945
31	Holland2024	56	host_older	70.71793119161543	22.582365003417667	20.652711088706333	48.13556618819777	1.0	-1.9296539147113343
32	Holland2024	57	host_older	75.8609022556391	21.4231032125769	31.599929811272347	54.4377990430622	0.6261117540536414	10.176826598695445
33	Holland2024	58	host_older	71.1250854408749	58.136021872864	66.63096225988289	12.9890635680109	-0.3080142910286457	8.494940387018893
34	Holland2024	59	host_younger	26.0	60.0	70.57934027955457	-34.0	1.0	10.579340279554572
35	Holland2024	61	host_older	69.54670767828668	27.944406470722267	28.567487826374933	41.60230120756441	0.9700458225835176	0.6230813556526655
36	Holland2024	62	host_older	43.51016176805652	28.374025974025976	32.437495590790306	15.136135794030544	0.4630770135708086	4.06346961676433
37	Holland2024	63	host_older	64.11768056504903	33.3786739576213	33.0542883611292	30.73900660742773	1.0	-0.32438559649209964
38	Holland2024	64	host_older	68.63442697653228	23.6678058783322	37.15448253641854	44.96662109820008	0.4001472056958185	13.486676658086342
39	Holland2024	65	host_older	64.96593757120078	42.60492139439508	45.806610214574405	22.361016176805705	0.7136365543619322	3.201688820179328
40	Holland2024	67	host_older	76.45670995670993	24.0013670539986	35.547477425355005	52.45534290271133	0.5597737148427027	11.546110371356406
41	Holland2024	68	host_older	78.5374800637959	51.9651879699248	62.09158669983695	26.5722920938711	0.2378227144170367	10.126398729912154
42	Holland2024	69	host_older	64.32601959444062	26.79617224880382	31.080018718193827	37.5298473456368	0.7717098910668474	4.2838464693900065
43	Holland2024	7	host_older	71.95921622237418	26.7997265892003	37.604082066366814	45.15948963317388	0.5215023214421051	10.804355477166514
44	Holland2024	70	host_older	49.405445431761216	37.6814764183185	45.58304938108496	11.723969013442712	-0.3479348083753051	7.901572962766458
45	Holland2024	72	host_older	67.52437912964231	20.6356801093643	20.675621119590254	46.88869902027801	0.9982963481154092	0.03994101022595231
46	Holland2024	73	host_older	65.32123490544545	20.80164046479836	18.92348918660443	44.51959444064709	1.0000000000000002	-1.8781512781939291
47	Holland2024	74	host_older	50.05342902711323	36.2460697197539	34.77729723146271	13.807359307359334	1.0	-1.4687724882911866
48	Holland2024	75	host_younger	51.09441786283892	62.91601731601736	78.06730496932592	-11.821599453178443	1.0	15.151287653308557
49	Holland2024	76	host_younger	51.68276210005538	62.168180190736585	67.16052497147162	-10.485418090681208	1.0	4.992344780735031
50	Holland2024	79	host_younger	40.32458988380043	50.44363750284802	45.53729315065279	-10.119047619047592	0.0302754692131747	-4.906344352195227
51	Holland2024	8	host_older	65.3999772157667	42.3984962406015	52.323329476814166	23.001480975165197	0.1370265899897009	9.924833236212663
52	Holland2024	80	host_older	68.07940305308728	39.1189336978811	66.24437599435922	28.96046935520618	-0.8732736658221197	27.12544229647812
53	Holland2024	81	host_younger	20.61506849315068	47.9246575342466	61.59409949865047	-27.30958904109592	1.0	13.669441964403873
54	Holland2024	82	host_younger	39.3599339257234	61.44941900205061	67.93927851016181	-22.089485076327207	1.0	6.489859508111202
55	Holland2024	84	host_older	65.48473456368195	27.0102529049898	38.72749355009945	38.47448165869216	0.3909084598434093	11.717240645109651
56	Holland2024	86	host_older	55.40134426976536	30.3219412166781	43.9793017127156	25.079403053087265	-0.0891296309667379	13.657360496037505
57	Holland2024	87	host_older	65.36990202779675	25.2508544087491	37.35864534964403	40.119047619047656	0.3964068611067222	12.10779094089493
58	Holland2024	9	host_older	59.86614262930056	20.6083390293917	30.26663348485761	39.25780359990886	0.5079554345985707	9.65829445546591
59	Holland2024	90	host_older	74.58122579175216	35.8407382091593	47.34920782524779	38.74048758259286	0.405868623023756	11.50846961608849
60	Holland2024	91	host_older	64.48951925267718	35.7881066302119	37.59493726638016	28.701412622465284	0.8740946545081194	1.8068306361682573
61	Soraas2019	1	host_younger	37.0	59.0	57.0	-22.0	0.8181818181818182	-2.0
62	Soraas2019	1007/1363	host_older	39.0	35.0	27.5	4.0	1.0	-7.5
63	Soraas2019	1033/1191	host_older	73.0	51.0	43.0	22.0	1.0	-8.0
64	Soraas2019	1069/1305	host_older	36.0	35.0	30.5	1.0	1.0	-4.5
65	Soraas2019	2	host_younger	20.0	52.0	58.0	-32.0	1.0	6.0
66	Soraas2019	3	host_younger	26.0	60.0	53.0	-34.0	0.5882352941176471	-7.0
67	Soraas2019	4	host_younger	18.0	42.0	46.0	-24.0	1.0	4.0
68	Soraas2019	5	host_younger	27.0	60.0	60.0	-33.0	1.0	0.0
69	Soraas2019	502	host_older	64.0	26.0	21.0	38.0	1.0	-5.0
70	Soraas2019	579	host_older	69.0	25.0	19.0	44.0	1.0	-6.0
71	Soraas2019	647	host_older	56.0	45.0	33.0	11.0	1.0	-12.0
72	Soraas2019	750	host_older	72.0	29.0	33.0	43.0	0.813953488372093	4.0
73	Soraas2019	753	host_older	70.0	37.0	29.0	33.0	1.0	-8.0
74	Soraas2019	754/812	host_younger	28.0	30.0	29.0	-2.0	0.0	-1.0
75	Soraas2019	833	host_older	62.0	46.0	43.0	16.0	1.0	-3.0
76	Soraas2019	834	host_older	67.0	28.0	19.0	39.0	1.0	-9.0
77	Soraas2019	878/1016	host_older	57.0	25.0	18.0	32.0	1.0	-7.0
78	Soraas2019	952	host_older	66.0	32.0	36.0	34.0	0.7647058823529411	4.0
79	Soraas2019	958	host_older	73.0	31.0	35.0	42.0	0.8095238095238095	4.0
