## Supplementary material for "Inferential boundaries of age prediction: why prediction does not establish biological age measurement": Source_Data: panel_c_referent_null_summary.tsv

source_study	n_overall	n_host_older	n_host_younger	I_bal_observed	I_bal_permutation_null_mean	I_bal_permutation_q025	I_bal_permutation_q975	observed_minus_permutation_null_mean	observed_minus_null_bootstrap_ci_low	observed_minus_null_bootstrap_ci_high	permutation_p_one_sided
Soraas2019	19	13	6	0.8436700098806802	0.6974442857356011	0.5894401614399684	0.7966617361461898	0.146225724145079	0.0447898088047909	0.2081765632781727	0.0009999500024998
Holland2024	61	47	14	0.6256094813996749	0.4836523757408643	0.3904528807920379	0.5769250381721797	0.1419571056588105	0.0451206799521773	0.2090813029384116	0.0008499575021248
