## Supplementary material for "Inferential boundaries of age prediction: why prediction does not establish biological age measurement": Source_Data: source_data_index.tsv

panel	source_file	row_grain
a	outputs\hsct_fixed_score_referent_null_probe_v0_1\analysis_ready_pairs.tsv	concept definitions from frozen HSCT estimand
b	source_data/panel_b_affiliation_geometry.tsv	recipient or donor-recipient pair
c	source_data/panel_c_referent_null_summary.tsv	study summary
d	source_data/panel_a_d_concept_map.tsv	claim-boundary object
