## Supplementary material for "Inferential boundaries of age prediction: why prediction does not establish biological age measurement": Source_Data: fig3_a_design.tsv

stage	object	detail
input	W + ordered 50-measurement panel	same source panel for decoder and direct endpoint model
decoder	fold-local ridge q_A(W,X)	trained only to reconstruct chronological age
endpoint model	M_WA	age + background
endpoint model	M_CLOCK	age + background + OOF q_A
endpoint model	M_X	age + background + direct 50 measurements
validation	five outer folds	all reported predictions are participant-level OOF
boundary	construct identity	not identified by age reconstruction or endpoint utility
