## Supplementary material for "Inferential boundaries of age prediction: why prediction does not establish biological age measurement": Source_Data: fig3_b_continuous_contrasts.tsv

source_module	contrast_id	plain_language_label	formula	estimate	ci_lower	ci_upper	interval_method
HUM-04 frozen nested age-decoder comparison	V_CLOCK	Clock beyond age and background	L(M_WA)-L(M_CLOCK)	0.0037742880878946	0.00204592828497	0.0054738965308253	2,000 fixed-prediction participant bootstraps
HUM-04 frozen nested age-decoder comparison	V_SOURCE	Direct source beyond linear clock	L(M_CLOCK)-L(M_X)	0.0091519069730047	0.0062758850914062	0.0120344868701794	2,000 fixed-prediction participant bootstraps
HUM-04 flexible-calibration sensitivity	V_SOURCE_FLEX	Direct source beyond fixed flexible clock	L(M_CLOCK_FLEX)-L(M_X)	0.009203879772030068	0.006414075747434834	0.011941499290075944	fixed-prediction participant bootstrap
