## Supplementary material for "Inferential boundaries of age prediction: why prediction does not establish biological age measurement": Source_Data: fig3_d_matched_scalar_contrasts.tsv

contrast_id	plain_language_label	formula	estimate	ci_lower	ci_upper	positive_outer_folds	negative_outer_folds	interval_method	interpretation	model_comparison	target_n	target_deaths_5y
U_A	Age-trained scalar beyond observed age + background	L(M0)-L(M_A)	0.0027920805756471434	0.00023944567375673142	0.005344715477537555	4	1	Fay-BRR; 32 replicates; rho=0.3; t_23 critical value	positive means the transported age-trained scalar has genuine mortality utility	M0: W+s(A) versus M_A: W+s(A)+s(q_A)	7774	392
Delta	Mortality-trained over age-trained scalar	L(M_A)-L(M_Y)	0.005711101125073163	0.00209321873718485	0.009328983512961476	5	0	Fay-BRR; 32 replicates; rho=0.3; t_23 critical value	positive means the mortality-trained direction lowers held-out mortality log loss	M_A: W+s(A)+s(q_A) versus M_Y: W+s(A)+s(q_Y)	7774	392
