## Supplementary material for "Inferential boundaries of age prediction: why prediction does not establish biological age measurement": Source_Data: Figure_3_4_source_data_index.tsv

panels	file	frozen_source	rows	sha256	byte_exact
3a	Figure_3/fig3_a_design.tsv	outputs/nhanes_hum03_hum04_hum06_figure3_successor_v0_3/source_data/panel_a_continuous_nhanes_design.tsv	7	9e1b8433b553ba3e1b66c105f8d7590124cefd2c9bdaa15aa6111249133f285e	True
3b	Figure_3/fig3_b_continuous_contrasts.tsv	outputs/nhanes_hum03_hum04_hum06_figure3_successor_v0_3/source_data/panel_b_continuous_nhanes_predictive_contrasts.tsv	3	f3b913744301165d69e1ca499504f7aff1e79f966bd90e484794fa3305542ca5	True
3c,d	Figure_3/fig3_d_matched_scalar_contrasts.tsv	outputs/nhanes_hum03_hum04_hum06_figure3_successor_v0_3/source_data/panel_c_nhanes3_matched_scalar_target_supervision.tsv	2	b33e82c8787f2b9ed72be1b122337d9fd82168bba6b3b407aab11b0ce7517106	True
4b	Figure_4/fig4_b_source_policies.tsv	outputs/v6_16_extended_data_figure5_layout_v0_1/source_data/panel_a_frozen_policy_definitions.tsv	2	b5ff4e8cbe79d7bc94e6fefc8663d8a9230b7b71eb4a2e1597b9a9f5d9876203	True
4b	Figure_4/fig4_b_policy_intervals.tsv	outputs/v6_16_extended_data_figure5_layout_v0_1/source_data/panel_b_target_policy_intervals.tsv	2	896d640a635688e370e34d15485b4255df7d1923f15c9890b01a6e4a96c63335	True
4b	Figure_4/fig4_b_paired_difference.tsv	outputs/v6_16_extended_data_figure5_layout_v0_1/source_data/panel_c_pooled_policy_difference.tsv	1	1d100a7871cac40bcac24ac9ec8ad21db60b34a2f581f58f54535024ecb0ef5b	True
4c	Figure_4/fig4_c_replacement_map.tsv	outputs/v6_8_figure4_target_first_framework_v0_1/source_data/panel_c_estimand_specific_replacement_map.tsv	5	b70bba6c4e33313bf202378445378938db423a552d1199899248a5cd6c90c79b	True
