## Supplementary material for "Inferential boundaries of age prediction: why prediction does not establish biological age measurement": Source_Data: fig4_c_replacement_map.tsv

object	target_estimand	identifying_structure_and_evidence	permissible_claim
Measured state	Z or P(Z | A,W,X) under a declared state model	Anchored measurement model; reliability, invariance and same-age validation	Measured or model-defined state under the declared reference
Named risk	P(Y at horizon Delta | A,W,X) or its declared loss-specific Bayes act	Named endpoint, horizon and loss; held-out validation and calibration in the target population	Risk of the named endpoint over the declared horizon
Transition	P(Z at t+Delta | Z at t,A,W) or a declared within-person change	Repeated measurements, time scale and longitudinal transition model	Within-person dynamics over the declared interval
Intervention displacement	Contrast in a prespecified measure S under intervention strategies	Randomized or causal design, prespecified contrast, follow-up and measurement invariance	The intervention changes the declared measure
Benefit	E[Y(1)-Y(0)] or another declared decision-specific causal estimand	Treatment strategies, outcome, causal assumptions, follow-up and decision population	Effect on the named outcome in the declared decision context
