## Supplementary material for "Inferential boundaries of age prediction: why prediction does not establish biological age measurement": Source_Data: publication_labels_v6_24.tsv

figure	panel	old_label	new_label
Figure_1	a	same-age labels supply none of these meanings	chronological-age labels alone supply none of these meanings
Figure_1	c	Post-decoding operations do not restore identity	Post-decoding operations do not establish construct identity
Figure_1	c		Given observed age and background (decoder/centring rule fixed)
Figure_1	d	unlabelled solid score-to-endpoint arrow	dashed arrow labelled predictive association
Extended_Data_Figure_2	d	Primary frozen processing: I=0.535; 95% CI 0.416–0.644	Fixed processing: overall pair-weighted $J_{\mathrm{occ}}$ = 0.535 95% CI 0.416–0.644
Extended_Data_Figure_2	d	Common-probe fixed external-mean sensitivity: I=0.477; 95% CI 0.346–0.598	Common-probe fixed external-mean sensitivity: $J_{\mathrm{occ}}$ = 0.477 95% CI 0.346–0.598
Extended_Data_Figure_2	d	Duplicated occasions: 3.89 y; median score range; n=41	Duplicated occasions across all samples: median score range 3.89 y 41 occasions: 39 recipient + 2 donor
Extended_Data_Figure_2	d	Negative-time handling: same primary array identities across three rules	Negative-time handling: same primary array identities across three rules
Extended_Data_Figure_2	a	Mean bounded affiliation index	Mean J_occ; pair summaries of occasion-specific affiliation (pair-median row retained)
Extended_Data_Figure_2	b	Sign strata and observed-minus-null contrasts	Upper: pair means of J_occ; lower: sign-balanced J_pair observed-minus-null
