## Supplementary material for "Inferential boundaries of age prediction: why prediction does not establish biological age measurement": Source_Data: V6_24_SOURCE_REPLACEMENT_MAP.tsv

publication	source	successor	action
Figure_1	outputs\v6_9_figure1_theory_chain_v0_1\source_data\figure1_theory_chain.tsv	outputs\v6_24_figure1_ed2_labels_v0_1\source_data\Figure_1\figure1_theory_chain.tsv	replace conceptual table; no numerical estimates
Extended_Data_Figure_2	outputs\v6_2_submission_extended_data_v0_1\extended_data_figure_2\source_data\panel_a_holland_sensitivities.tsv	outputs\v6_24_figure1_ed2_labels_v0_1\source_data\Extended_Data_Figure_2\panel_a_holland_sensitivities.tsv	byte-exact frozen aggregate copy; labels interpreted by publication_labels.tsv
Extended_Data_Figure_2	outputs\v6_2_submission_extended_data_v0_1\extended_data_figure_2\source_data\panel_b_strata_and_null.tsv	outputs\v6_24_figure1_ed2_labels_v0_1\source_data\Extended_Data_Figure_2\panel_b_strata_and_null.tsv	byte-exact frozen aggregate copy; labels interpreted by publication_labels.tsv
Extended_Data_Figure_2	outputs\v6_2_submission_extended_data_v0_1\extended_data_figure_2\source_data\panel_c_soraas_populations.tsv	outputs\v6_24_figure1_ed2_labels_v0_1\source_data\Extended_Data_Figure_2\panel_c_soraas_populations.tsv	byte-exact frozen aggregate copy; labels interpreted by publication_labels.tsv
Extended_Data_Figure_2	outputs\v6_2_submission_extended_data_v0_1\extended_data_figure_2\source_data\panel_d_processing_diagnostics.tsv	outputs\v6_24_figure1_ed2_labels_v0_1\source_data\Extended_Data_Figure_2\panel_d_processing_diagnostics.tsv	byte-exact frozen aggregate copy; labels interpreted by publication_labels.tsv
Figure_1;Extended_Data_Figure_2	approved v6.24 label correction	outputs\v6_24_figure1_ed2_labels_v0_1\source_data\publication_labels.tsv	add explicit publication-label and estimand map
