## Supplementary_Data_2 for "Inferential boundaries of age prediction: why prediction does not establish biological age measurement"

### Sheet: Summary
Age-clock problems → remedies, 2024–2026
Literature map: what each proposed repair identifies, and where its inferential authority stops.
Core counts	Value		Source layer	Papers	Share
Coded sources	20		Local	15	0.75
Core sources, 2024–2026	17		Web supplement	3	0.15
Context anchors	3		Web context	2	0.1
Local full texts	15		Total	20	1
Web supplements	3
Web context	2
Promotion transitions	5
Remedy families	7
Year	Sources	Role		Primary repair point	Sources	Claim-chain transition	Stage
2019	1	Context anchor		Target / mechanism	7	Features → age score	1
2022	2	Context anchor		Gap / estimand / benchmark	5	Age score → gap / state	2
2024	10	Core window		Longitudinal rate	1	Gap → faster / accelerated	3
2025	1	Core window		Intervention reliability	3	Acceleration → response	4
2026	6	Core window		Translation / surrogate	4	Response → rejuvenation / benefit	5
Bottom line: the literature offers a qualification ladder, not a replacement universal clock. Each remedy repairs one or more links, but none by itself authorizes age score → gap → accelerated ageing → rejuvenation.
Interpretation boundary: this module maps what each proposed repair can support. The analytical non-identification result is established separately.

### Sheet: Remedy ladder
Remedy ladder aligned to the promotion chain
Read left to right. Each column states the missing evidence at one semantic promotion and the maximum claim supported after the proposed repair.
Evidence layer	1 Features → age score	2 Age score → gap / state	3 Gap → faster / accelerated	4 Acceleration → intervention response	5 Response → rejuvenation / benefit
Problem recognized	Chronological-age accuracy can arise from stochastic accumulation and need not reveal mechanism or health relevance.	Cross-sectional age association does not identify an unobserved ageing divergence; residuals mix calibration, composition, disease and model error.	A cross-sectional gap can be established early and remain stable; one snapshot contains no individual slope.	Clock responses disagree; assay cadence, batch, composition and out-of-domain application can dominate.	A responsive or prognostic biomarker is not automatically a surrogate endpoint.
Strongest proposed repair	Declare the use and estimand; separate forensic age prediction from molecular, mechanistic and clinical targets.	Use named prospective outcomes, explicit reference populations or normative ranges; disclose assumptions; remove an unnecessary age layer.	Measure repeatedly and model the trajectory directly: ≥2 observations for ‘faster’, ≥3 for ‘acceleration’.	Match cadence to dynamics; quantify individual uncertainty and covariate shift; use randomized designs and orthogonal readouts.	Show across trials that treatment-induced biomarker change predicts change in a named clinical endpoint on the relevant pathway.
What becomes supportable	An age decoder, stochastic coordinate or named molecular-process measure.	A prespecified residual, normative deviation or association with a named outcome.	Change or acceleration of the measured score, conditional on reliability and sampling design.	A treatment-induced displacement of a declared readout with uncertainty.	Context-specific surrogate validity for how participants feel, function or survive.
What still does not follow	A latent biological-age entity.	Construct identity from subtraction or centring.	The biological meaning of that score’s slope.	Rejuvenation or clinical benefit.	Generic rejuvenation, cross-organ reversal or benefit outside that context.
Representative sources	Bell; Ikram; Johnson & Shokhirev 2024; Meyer & Schumacher; Ying/CausAge; Dabrowski; Tyshkovskiy	Sluiskes; AccelerAge; Beltrán-Sánchez; Kriukov 2026; Moqri	Zalesky, Wen & Tian	Kriukov 2024; Johnson & Shokhirev 2026; Sehgal reliability	Herzog 2024; Apsley; Cummings & Kritchevsky; TranslAGE
Identification ceiling: technical fixes are not interchangeable. Longitudinal data repair rate semantics; uncertainty repairs confidence; benchmarking repairs comparison; mechanistic models name a process; surrogate validation alone can eventually support a context-specific benefit claim.
Reading rule	Definition	Operational consequence	Reading rule	Definition	Operational consequence
Direction	Move left to right only when the next construct has its own congruent evidence.	No repaired column authorizes the next column automatically.	Repeated measures	They identify a trajectory of the measured score.	They do not identify what the score represents.
Named estimand	Disease, function, mortality, molecular process or a declared reference mapping.	Age-equivalent display adds no latent-state identity.	Intervention response	A declared readout changes under treatment with uncertainty quantified.	Responsiveness is not rejuvenation or benefit.
Surrogate endpoint	Treatment-induced marker change predicts a named clinical outcome across trials.	Validity is intervention- and endpoint-specific.	Use in manuscript	Context and importance layer paired with the elite-journal audit.	Not the formal non-identification proof.

### Sheet: Source map
ID	Stage	Primary repair point	Journal	Year	Citation	Format	Source layer	Problem targeted	Author-proposed remedy	Remedy family	Identifies if successful	Identification ceiling	Evidence locator	DOI / URL	Local markdown	Role
R01	1	Target separation	Genome Biology	2019	Bell et al. — DNA methylation aging clocks: challenges and recommendations	Review / perspective	Local	Chronological-age information, biological processes, tissue composition and disease signals are entangled; there is no single gold standard of biological age.	Separate forensic chronological-age clocks from disease-, tissue- and mechanism-specific measures; use large diverse longitudinal cohorts, single-cell assays, biophysical models and open algorithms.	Target separation; longitudinal design; mechanism; open science	A declared molecular, tissue, disease or forensic target and its measurement properties.	A universal biological-age scalar or causal benefit from a clock shift.	DNA methylation aging clocks_ challenges and recommendations_Genome Biology_2019.md:L82-L129,L189-L205,L209-L213,L356-L379	https://doi.org/10.1186/s13059-019-1824-y	DNA methylation aging clocks_ challenges and recommendations_Genome Biology_2019.md	Context anchor
R02	1	Named-cause replacement	Nature Medicine	2024	Ikram — The use and misuse of ‘biological aging’ in health research	World View	Local	An undefined age summary is treated as a causal exposure; accurate clocks can be stochastic summaries and age itself need not be the cause of disease.	Study named causes and mechanisms of age-related disease; at most use age or a clock as a confounding-control summary when justified.	Named-cause replacement; causal design	The effect or mechanism of a declared disease cause under an appropriate design.	Biological age, acceleration or rejuvenation from the age-valued summary.	The use and misuse of ‘biological aging’ in health research_Nature Medicine_2024.md:L77-L105	https://doi.org/10.1038/s41591-024-03297-9	The use and misuse of ‘biological aging’ in health research_Nature Medicine_2024.md	Core critique
R04	1	Stochastic mechanism	Nature Aging	2024	Meyer & Schumacher — Aging clocks based on accumulating stochastic variation	Original research	Local	High chronological-age accuracy and intervention-associated score shifts can arise from accumulating stochastic variation, without a programmed age mechanism.	Interpret the clock as a coordinate of accumulated stochastic variation; avoid causal interpretation of selected clock sites; investigate maintenance and regulatory tightness as explicit mechanisms.	Mechanistic construction; stochastic process	A model-dependent coordinate of accumulated stochastic variation and its modulation.	A unique ageing programme, causal clock features or clinical benefit.	Aging clocks based on accumulating stochastic variation_Nature Aging_2024.md:L18-L48,L277-L326	https://doi.org/10.1038/s43587-024-00619-x	Aging clocks based on accumulating stochastic variation_Nature Aging_2024.md	Core mechanistic critique
R21	1	Causal-direction enrichment	Nature Aging	2024	Ying et al. — Causality-enriched epigenetic age uncouples damage and adaptation	Original research	Local	Standard chronological-age clocks and age-associated methylation can mix damaging and adaptive directions and were not enriched for CpGs with putative causal effects on ageing-related traits.	Use epigenome-wide Mendelian randomization to add putative causal directionality; construct CausAge and separate DamAge and AdaptAge; evaluate named outcomes and interventions.	Causal-direction enrichment; mechanism; named outcome	A methylation score oriented by declared putative causal ageing-trait effects and its associations with named outcomes.	An assumption-free universal biological age, causal certainty beyond Mendelian-randomization assumptions, qualified surrogacy or clinical benefit from score movement.	Causality-enriched epigenetic age uncouples damage and adaptation_Nature Aging_2024.md:L18-L48,L187-L246,L419-L444	https://doi.org/10.1038/s43587-023-00557-0	Causality-enriched epigenetic age uncouples damage and adaptation_Nature Aging_2024.md	Core positive alternative
R06	1	Generative estimand	Nature Aging	2024	Dabrowski et al. — Probabilistic inference of epigenetic age acceleration from cellular dynamics	Analysis / original methods	Local	Chronological-age residuals are biologically opaque and can conflate transition speed with global methylation bias; increasing age-prediction accuracy can reduce captured biological variability.	Replace residual age with a generative methylation-transition model that separately estimates transition acceleration and global bias; provide transfer and batch correction.	Mechanistic estimand; nuisance separation	CpG-level methylation transition speed and global methylation bias under the stated model.	Causal organismal ageing or a universal life-history state.	Probabilistic inference of epigenetic age acceleration from cellular dynamics_N_1973a7b4c8.md:L18-L56,L313-L325	https://doi.org/10.1038/s43587-024-00700-5	Probabilistic inference of epigenetic age acceleration from cellular dynamics_N_1973a7b4c8.md	Core positive method
R15	1	Named endpoint / module	Nature	2026	Tyshkovskiy et al. — Universal transcriptomic hallmarks of mammalian ageing and mortality	Original research	Local	Chronological-age clocks are comparatively insensitive to lifespan-extending interventions and their molecular features can be hard to interpret.	Train on expected mortality and lifespan-modulating interventions; decompose the readout into co-regulated, functionally annotated module-specific clocks; validate across tissues, species and independent interventions.	Named endpoint; subsystem resolution; intervention qualification	Expected-mortality and module-specific transcriptomic operators under the reference and survival models.	A universal biological age, causal mechanism or rejuvenation benefit from module-score movement alone.	Universal transcriptomic hallmarks of mammalian ageing and mortality_Nature_2026.md:L22-L40,L651-L661	https://doi.org/10.1038/s41586-026-10542-3	Universal transcriptomic hallmarks of mammalian ageing and mortality_Nature_2026.md	Core original alternative
R03	2	Identification boundary	BMC Medical Research Methodology	2024	Sluiskes et al. — Clarifying the biological and statistical assumptions of cross-sectional biological age predictors	Methods / original research	Local	The identical-association assumption is untestable: marker–chronological-age association does not identify marker relevance to an unobserved ageing divergence; cross-sectional coefficient magnitudes lack that interpretation.	Prefer longitudinal ageing-related outcome or time-to-event data; if cross-sectional data are used, restrict them to screening, state the biological assumptions and do not interpret coefficient size as latent relevance.	Identification boundary; outcome-first; longitudinal design	Association with a named prospective outcome, or a stated cross-sectional screening property.	A latent within-age ageing divergence from cross-sectional age association alone.	Clarifying the biological and statistical assumptions of cross-sectional biolog_a12bd0bdd1.md:L88-L100,L122-L190,L331-L363	https://doi.org/10.1186/s12874-024-02181-x	Clarifying the biological and statistical assumptions of cross-sectional biolog_a12bd0bdd1.md	Core formal predecessor
R10	2	Explicit endpoint estimand	European Journal of Epidemiology	2024	Sluiskes et al. — The AccelerAge framework	Original methods	Web supplement	Most biological-age predictors lack an explicit estimand and are difficult to evaluate; proportional-hazards scores do not naturally implement the age-as-clock metaphor.	Define biological age through mean residual life, fit an accelerated-failure-time model, make the reference population explicit and assess discrimination and calibration.	Endpoint-first; explicit estimand; reference mapping	A reference-dependent survival-age equivalent tied to remaining lifespan.	A reference-free organismal age, healthspan or cross-endpoint latent state.	Web: abstract, methods and Discussion	https://doi.org/10.1007/s10654-024-01114-8	—	Core endpoint-first alternative
R22	2	Explicit latent-state model	PNAS Nexus	2022	Beltrán-Sánchez et al. — Modeling biological age and its link with the aging process	Original methods / empirical model	Web context	Observed biomarkers are imperfect indicators of physiological deterioration, and outcome-free and outcome-dependent biological-age definitions are different modelled objects.	Specify a structural-equation measurement model for latent physiological deterioration; optionally add mortality as an explicit outcome anchor; estimate the declared model from selected indicators.	Latent measurement model; endpoint anchor; explicit assumptions	A model-defined latent physiological-deterioration score, or an outcome-linked version, under the stated indicators, structural assumptions and endpoint.	An assumption-free universal biological age, identity across panels or populations, causal ageing mechanism or intervention benefit.	Web: model formulation, empirical application and Discussion	https://doi.org/10.1093/pnasnexus/pgac135	—	Context anchor / positive model
R12	2	Direct-outcome replacement	npj Aging	2026	Kriukov et al. — Do we actually need aging clocks?	Perspective	Local	Biological age is abstract and model-defined; clinical validation is inconsistent; point estimates omit uncertainty; the clock may be an unnecessary latent layer between features and health outcomes.	Benchmark against direct outcome models and established scores; use longitudinal large-health models where appropriate; report per-sample uncertainty and domain limits; use scale-appropriate functional panels; add theory, causal inference and perturbation tests.	Direct outcome replacement; uncertainty; scale-specific state	Named disease, function, mortality or scale-specific health-state predictions, with declared uncertainty.	A common latent age across endpoints; the authors’ optional disease-risk meta-layer remains a representation rather than proof of identity.	Do we actually need aging clocks__npj Aging_2025.md:L30-L70,L120-L162,L198-L256	https://doi.org/10.1038/s41514-025-00312-2	Do we actually need aging clocks__npj Aging_2025.md	Core perspective
R08	2	Standardized validation	Nature Medicine	2024	Moqri et al. — Validation of biomarkers of aging	Review / consortium recommendations	Local	Biomarker validation is fragmented across populations, outcomes, formulations, preprocessing and reporting, preventing reliable comparison and generalization.	Lock the biomarker formula; publish computation details; harmonize measurements and outcomes; compare multiple biomarkers across multiple diverse cohorts with long follow-up; standardize covariates, units and reporting; evaluate outcomes beyond mortality.	Standardized external validation; generalizability	Predictive validity, robustness and transportability for prespecified outcomes and populations.	Latent-state identity or surrogacy from predictive association alone.	Validation of biomarkers of aging_Nature Medicine_2024.md:L56-L114,L359-L470	https://doi.org/10.1038/s41591-023-02784-9	Validation of biomarkers of aging_Nature Medicine_2024.md	Core validation framework
R13	3	Longitudinal rate	Nature Aging	2026	Zalesky, Wen & Tian — From whole-body to organ-specific biological age clocks	Perspective	Local	A single body-wide score lacks referent specificity; a cross-sectional organ-age gap does not establish faster or accelerated ageing; organ labels, cross-modal disagreement and causal claims require qualification.	Use stable organ-specific markers and concurrent modalities; establish normative reference ranges; track gaps longitudinally—at least two measurements for faster ageing and three for acceleration; avoid longitudinal terminology when repeats are insufficient.	Referent specificity; normative modeling; longitudinal rate	An organ-referenced deviation and, with sufficient repeated measurements, the trajectory of that declared score.	Organ mechanism, inter-organ causality or treatment benefit from a cross-sectional gap.	From whole-body to organ-specific biological age clocks_Nature Aging_2026.md:L24-L70,L125-L145,L222-L290	https://doi.org/10.1038/s43587-026-01113-2	From whole-body to organ-specific biological age clocks_Nature Aging_2026.md	Core perspective
R07	4	OOD and uncertainty	Aging Cell	2024	Kriukov et al. — Epistemic uncertainty challenges aging clock reliability in predicting rejuvenation effects	Original methods / reanalysis	Local	Reprogramming and embryogenesis are out of the training distribution, lack biological-age ground truth and yield sharply discordant rejuvenation estimates across clocks.	Check covariate shift and cross-clock agreement; use inverse train–test checks and per-sample epistemic uncertainty; stay within the training domain; prefer a clearly defined target such as mortality.	OOD audit; uncertainty; named target	Whether a prediction is supported within its empirical domain and how uncertain the score displacement is.	Rejuvenation, state reversal or clinical benefit merely because a point estimate decreases.	Epistemic uncertainty challenges aging clock reliability in predicting rejuvena_fdf2cc228a.md:L41-L102,L264-L354	https://doi.org/10.1111/acel.14283	Epistemic uncertainty challenges aging clock reliability in predicting rejuvena_fdf2cc228a.md	Core rejuvenation critique
R23	4	Cross-clock discordance	Epigenomics	2026	Johnson & Shokhirev — Understanding and making sense of epigenetic age misalignment across different aging clocks	Perspective / empirical illustration	Local	Eight blood epigenetic clocks produced substantially different ages and gaps in the same samples, making individual interpretation and response comparisons dependent on model choice.	Match the clock to the declared application; compare clock-specific outputs and, where justified, evaluate ensembles rather than treating one age value as self-interpreting.	Model-choice sensitivity; cross-clock comparison; task matching	Cross-clock agreement, disagreement and task-specific performance in the declared samples and application.	Which output, if any, corresponds to a biological-age entity, a causal state transition, rejuvenation or clinical benefit.	Local PDF: abstract, clock comparison and Discussion	https://doi.org/10.1080/17501911.2026.2708567	Understanding and making sense of epigenetic age misalignment across different aging clocks.pdf	Core model-choice critique
R09	5	Translation / context of use	Nature Aging	2024	Biomarkers of Aging Consortium / Herzog et al. — Challenges and recommendations for the translation of biomarkers of aging	Perspective / expert survey	Web supplement	Clinical translation is blocked by weak actionability, limited individual-level robustness and responsiveness, cost and access barriers, and poor coordination among developers, clinicians and funders.	Tie each biomarker to a clinically actionable context of use; validate robustness and responsiveness at the individual level; improve affordability, access and cross-stakeholder workflow.	Context-of-use qualification; translation	Readiness for a declared translational use when the corresponding validation succeeds.	A universal biological-age construct or treatment benefit without outcome validation.	Web: abstract and proposed translational workflow	https://doi.org/10.1038/s43587-024-00683-3	—	Core translation framework
R24	5	Individual clinical qualification	Epigenomics	2025	Apsley et al. — From population science to the clinic? Limits of epigenetic clocks as personal biomarkers	Review / perspective	Web supplement	Personal use is limited by repeatability, specificity, reference dependence, uncertain thresholds and weak linkage between an individual score change and an actionable clinical interpretation.	Establish analytic and biological reliability, appropriate individual reference distributions, clinically interpretable thresholds and fit-for-purpose validation before personal use.	Individual reliability; reference specification; actionability	Fit-for-purpose personal-biomarker performance in a declared population and context when the required validation succeeds.	Biological-age identity, causal mechanism, rejuvenation, surrogate validity or clinical benefit from an individual clock value or change alone.	Web: abstract and clinical-translation discussion	https://doi.org/10.1080/17501911.2025.2603880	—	Core clinical critique
R17	5	Surrogate validation	GeroScience	2022	Cummings & Kritchevsky — Endpoints for geroscience clinical trials: health outcomes, biomarkers, and biologic age	Perspective	Web context	A response biomarker or prognostic association is often mislabeled as a surrogate endpoint.	Require alignment of treatment, biomarker change and change in how participants feel, function or survive; validate treatment-induced biomarker changes against clinical outcomes across trials.	Surrogate validation; benefit chain	Whether treatment-induced biomarker change can substitute for a named clinical endpoint in a defined context.	General rejuvenation or clinical benefit from biomarker responsiveness alone.	Web: Biomarkers and surrogate markers section	https://doi.org/10.1007/s11357-022-00671-8	—	Context anchor
R18	1	Referent-specific naming	Aging Cell	2024	Johnson & Shokhirev — Contextualizing aging clocks and properly describing biological age	Perspective	Local	A clock-specific, tissue- or modality-specific output can be conflated with whole-body biological age despite discordance among clocks and biological scales.	Name the output by its assay, modality or clock; state the biological scale and context; treat broader biological-age language as an explicitly qualified indicator claim.	Target naming; referent and scale specificity	A provenance-specific clock output or indicator with a declared biological scale and use.	Whole-body biological-age identity or a common latent state across tissues and clocks.	Contextualizing aging clocks and properly describing biological age_Aging Cell_2024.md:L78-L100	https://doi.org/10.1111/acel.14377	Contextualizing aging clocks and properly describing biological age_Aging Cell_2024.md	Core terminology critique
R19	4	Reliability separation	Aging Cell	2026	Sehgal et al. — Biological versus technical reliability of epigenetic clocks and implications for disease prognosis and intervention response	Original research / reanalysis	Local	Technical replicate reproducibility and short-interval within-person score stability are distinct properties; instability can destabilize prognosis and intervention estimates.	Estimate technical and short-interval within-person reliability separately; align sampling cadence and preanalytics; propagate measurement instability into downstream inference.	Measurement reliability; cadence; intervention interpretation	Repeatability and short-interval stability of a specified score under declared assay and sampling conditions.	Biological-age identity, an ageing transition, rejuvenation or clinical benefit from stability or score movement alone.	Biological Versus Technical Reliability of Epigenetic Clocks and Implications f_ac001eeaf9.md:L58-L76,L172-L220	https://doi.org/10.1111/acel.70635	Biological Versus Technical Reliability of Epigenetic Clocks and Implications f_ac001eeaf9.md	Core reliability study
R20	5	Responsiveness benchmark	Nature Medicine	2026	Sehgal et al. — Responsiveness of epigenetic aging biomarkers to longevity interventions in humans	Harmonized secondary analysis	Local	Clock responsiveness varies across biomarkers, interventions, populations and study durations; short-term movement has not been shown to correspond to long-term disease, healthspan or lifespan benefit.	Benchmark responsiveness under harmonized processing, define clinically meaningful change and test treatment–biomarker–named-outcome alignment in longer-term studies.	Responsiveness; surrogate qualification; clinical anchoring	Responsiveness of a specified biomarker to a declared intervention in a declared population and time window.	Qualified surrogacy, clinical benefit or rejuvenation without congruent long-term outcome evidence.	Responsiveness of epigenetic aging biomarkers to longevity interventions in hum_771ce68ecc.md:L42-L50,L272-L317	https://doi.org/10.1038/s41591-026-04562-9	Responsiveness of epigenetic aging biomarkers to longevity interventions in hum_771ce68ecc.md	Core positive-boundary synthesis

### Sheet: Codebook
Codebook and interpretation rule
Definitions for the remedy-side literature map and its bounded manuscript use.
Element	Definition	Interpretation
Problem targeted	The inferential, validation, mechanistic or translation failure explicitly recognized by the authors.	Authors’ stated problem, summarized rather than quoted.
Author-proposed remedy	The design, estimand, model, benchmarking or validation change the source recommends.	A proposal; not evidence that the entire promotion chain is solved.
Identifies if successful	The narrow object that becomes supportable when the proposed remedy succeeds under its assumptions.	Bounded audit interpretation.
Identification ceiling	The construct or benefit claim that still lacks congruent evidence after the proposed repair.	Prevents a technical repair from being promoted into a universal age claim.
Primary repair stage	The earliest transition in the promotion chain that the source primarily repairs.	Sources may also contribute to later layers.
Source layer	Local = local full text; Web supplement = targeted online addition; Web context = older online anchor.	Local-first retrieval was completed before supplementation.
Scope note	Scope	Boundary
Core window	2024–2026; 17 sources.	Publication year as recorded in the source map.
Context anchors	Bell et al. 2019; Beltrán-Sánchez et al. 2022; Cummings & Kritchevsky 2022.	Used to anchor pre-existing recommendations and the surrogate distinction.
Purpose	Map what recent critiques say should replace or qualify the age-unit promotion chain.	Not a ranking of the best clock and not a prevalence estimate.
Manuscript role	Contemporary context and importance layer paired with the elite-journal audit.	The analytical non-identification proof remains separate.
Promotion step	Failure recognized	Minimum evidentiary repair
1 — Features → age score	Chronological-age accuracy does not reveal construct identity or mechanism.	Declare the target and context of use; name the molecular, clinical or forensic estimand.
2 — Age score → gap / state	Cross-sectional association and residualization do not identify latent ageing divergence.	Use named prospective outcomes, explicit references or normative models; disclose assumptions.
3 — Gap → faster / accelerated	One cross-section contains no individual slope or acceleration.	Use repeated measures: at least two for faster and three for acceleration; model the score trajectory.
4 — Acceleration → intervention response	OOD application, batch, cadence and discordant clocks can dominate.	Quantify uncertainty and shift; use matched cadence, randomization and orthogonal readouts.
5 — Response → rejuvenation / benefit	Responsiveness and prognosis are not surrogate validity.	Validate treatment → marker → named clinical outcome alignment across trials.
Remedy family	What it repairs	What it cannot supply by itself
Named estimand / remove age layer	Target mismatch and undefined age-equivalent summaries.	A common latent state across endpoints.
Longitudinal rate	The derivative error created by calling a cross-sectional gap ‘faster’ or ‘accelerated’.	The biological meaning of the score trajectory.
OOD / uncertainty	Overconfident predictions outside the training domain.	Ground truth for biological age or rejuvenation.
Standardization / benchmarking	Reproducibility, transportability and task-specific comparison.	A unique biological-age construct.
Referent / scale specificity	Ambiguous tissue, organ, cell and population references.	Inter-organ causality or organismal state identity.
Mechanistic / generative decomposition	Mixtures of stochastic dynamics, coordinated processes and nuisance bias.	Universal organismal age or clinical benefit.
Surrogate / benefit validation	The missing treatment–marker–clinical outcome chain.	General rejuvenation outside the validated intervention and endpoint.
