## Supplementary_Software_1 for "Inferential boundaries of age prediction: why prediction does not establish biological age measurement": CORE_NHANES_INPUT_INVENTORY.tsv

path	bytes	sha256	role	public_source	source_page
data/raw/NHANES_mortality_mvp/2007_2008/DEMO_E.XPT	3498080	02b8e97703d04bc99769c751881bece51ac9ba68cf18a2992a45d3bdfb856147	required_by_unchanged_builder	CDC/NCHS NHANES 2007_2008 DEMO_E	https://wwwn.cdc.gov/Nchs/Data/Nhanes/Public/2007/DataFiles/DEMO_E.XPT
data/raw/NHANES_mortality_mvp/2007_2008/CBC_E.XPT	1567280	e83558b948eaf1b002e029d69731c01c81935ebf85013358d59d2aa95ad38a26	required_by_unchanged_builder	CDC/NCHS NHANES 2007_2008 CBC_E	https://wwwn.cdc.gov/Nchs/Data/Nhanes/Public/2007/DataFiles/CBC_E.XPT
data/raw/NHANES_mortality_mvp/2007_2008/BIOPRO_E.XPT	2053360	6c2cec1e790c09e0319bf5a576a2ab64861d4270679c8113663f83a6b7087ced	required_by_unchanged_builder	CDC/NCHS NHANES 2007_2008 BIOPRO_E	https://wwwn.cdc.gov/Nchs/Data/Nhanes/Public/2007/DataFiles/BIOPRO_E.XPT
data/raw/NHANES_mortality_mvp/2007_2008/BMX_E.XPT	1800240	b67b50dbd12c9510b49b6348b595b9fd073c422c0c6eac182f90ac57b491a97d	required_by_unchanged_builder	CDC/NCHS NHANES 2007_2008 BMX_E	https://wwwn.cdc.gov/Nchs/Data/Nhanes/Public/2007/DataFiles/BMX_E.XPT
data/raw/NHANES_mortality_mvp/2007_2008/BPX_E.XPT	2113200	5a0303e68e0a4d7ebdbd2bc82f87852c31e44f1733782e107219bed9303baed5	required_by_unchanged_builder	CDC/NCHS NHANES 2007_2008 BPX_E	https://wwwn.cdc.gov/Nchs/Data/Nhanes/Public/2007/DataFiles/BPX_E.XPT
data/raw/NHANES_mortality_mvp/2007_2008/HDL_E.XPT	196400	3c7021fb4411990551c3ea3f86c5b870c325a23b2b1656054d1ec10883bee19c	required_by_unchanged_builder	CDC/NCHS NHANES 2007_2008 HDL_E	https://wwwn.cdc.gov/Nchs/Data/Nhanes/Public/2007/DataFiles/HDL_E.XPT
data/raw/NHANES_mortality_mvp/2007_2008/NHANES_2007_2008_MORT_2019_PUBLIC.dat	498376	75f89bd545a13ba726a7eb56de4d62f6dfc8f0f76d505dc18ced9752d5e2c77d	required_by_unchanged_builder	CDC/NCHS NHANES linked mortality 2019	https://www.cdc.gov/nchs/linked-data/mortality-files/index.html
data/raw/NHANES_mortality_mvp/2007_2008/CRP_E.XPT	140480	5cf3fc87d8c5eb8b8c053e5a8ea183b62dd29b417c4aeaaa53dc4b354ef611ab	optional_legacy_readiness_only	CDC/NCHS NHANES 2007_2008 CRP_E	https://wwwn.cdc.gov/Nchs/Data/Nhanes/Public/2007/DataFiles/CRP_E.XPT
data/raw/NHANES_mortality_mvp/2009_2010/DEMO_F.XPT	3631600	78c4d4a6e5eafa9da3bbb24a90d140fef5d8c0cda932a7ff8ee609288d4fae07	required_by_unchanged_builder	CDC/NCHS NHANES 2009_2010 DEMO_F	https://wwwn.cdc.gov/Nchs/Data/Nhanes/Public/2009/DataFiles/DEMO_F.XPT
data/raw/NHANES_mortality_mvp/2009_2010/CBC_F.XPT	1656000	47e7f693c7899a2d487502ec4a23accadf73001292dc566e8832364e48edd5f7	required_by_unchanged_builder	CDC/NCHS NHANES 2009_2010 CBC_F	https://wwwn.cdc.gov/Nchs/Data/Nhanes/Public/2009/DataFiles/CBC_F.XPT
data/raw/NHANES_mortality_mvp/2009_2010/BIOPRO_F.XPT	2187200	d138350f6a9318bb6a411b67f511e8eded677baa6ca8f4cad70dd86a0f0f428a	required_by_unchanged_builder	CDC/NCHS NHANES 2009_2010 BIOPRO_F	https://wwwn.cdc.gov/Nchs/Data/Nhanes/Public/2009/DataFiles/BIOPRO_F.XPT
data/raw/NHANES_mortality_mvp/2009_2010/BMX_F.XPT	1890560	1fa42e07764037674c3f56e1e76f990e10c32245897597de3d731c57b91d869a	required_by_unchanged_builder	CDC/NCHS NHANES 2009_2010 BMX_F	https://wwwn.cdc.gov/Nchs/Data/Nhanes/Public/2009/DataFiles/BMX_F.XPT
data/raw/NHANES_mortality_mvp/2009_2010/BPX_F.XPT	2219280	d09af545c732e5fb72c437e870823ec5d9efaed1ef3522210dcc1d8f47b9be57	required_by_unchanged_builder	CDC/NCHS NHANES 2009_2010 BPX_F	https://wwwn.cdc.gov/Nchs/Data/Nhanes/Public/2009/DataFiles/BPX_F.XPT
data/raw/NHANES_mortality_mvp/2009_2010/HDL_F.XPT	207440	d813b41ddf57bfd791a354463b5d90e9276ed3c2464b7f68bef4d007719c7a50	required_by_unchanged_builder	CDC/NCHS NHANES 2009_2010 HDL_F	https://wwwn.cdc.gov/Nchs/Data/Nhanes/Public/2009/DataFiles/HDL_F.XPT
data/raw/NHANES_mortality_mvp/2009_2010/NHANES_2009_2010_MORT_2019_PUBLIC.dat	517751	eabf074331e20d3f3cbb8ddf21e3a43e517f5694187c12b755741f4472894786	required_by_unchanged_builder	CDC/NCHS NHANES linked mortality 2019	https://www.cdc.gov/nchs/linked-data/mortality-files/index.html
data/raw/NHANES_mortality_mvp/2009_2010/CRP_F.XPT	148480	049ab627054bda1b540353b0e80bfd9c1ef2ef67b22cb0f1a84f22a42404fc1f	optional_legacy_readiness_only	CDC/NCHS NHANES 2009_2010 CRP_F	https://wwwn.cdc.gov/Nchs/Data/Nhanes/Public/2009/DataFiles/CRP_F.XPT
data/raw/NHANES_mortality_mvp/2011_2012/DEMO_G.XPT	3753760	eaf0525d1952626885af3e935415a1f66ad62c18698080e7354789c125af252d	required_by_unchanged_builder	CDC/NCHS NHANES 2011_2012 DEMO_G	https://wwwn.cdc.gov/Nchs/Data/Nhanes/Public/2011/DataFiles/DEMO_G.XPT
data/raw/NHANES_mortality_mvp/2011_2012/CBC_G.XPT	1508320	f5fd08c8f7564d73429579620f3dab4aec48cfdb0a908e450c0ea849d80589c0	required_by_unchanged_builder	CDC/NCHS NHANES 2011_2012 CBC_G	https://wwwn.cdc.gov/Nchs/Data/Nhanes/Public/2011/DataFiles/CBC_G.XPT
data/raw/NHANES_mortality_mvp/2011_2012/BIOPRO_G.XPT	1997040	8c3a0b1bea79ff79c5600ad6a76c4206a7d689479f94ae81da6360058eda5d05	required_by_unchanged_builder	CDC/NCHS NHANES 2011_2012 BIOPRO_G	https://wwwn.cdc.gov/Nchs/Data/Nhanes/Public/2011/DataFiles/BIOPRO_G.XPT
data/raw/NHANES_mortality_mvp/2011_2012/BMX_G.XPT	1946720	4814bfc3047ed400b9d43d285f8c3ea7c940ac6489404a9b699579715d158ec3	required_by_unchanged_builder	CDC/NCHS NHANES 2011_2012 BMX_G	https://wwwn.cdc.gov/Nchs/Data/Nhanes/Public/2011/DataFiles/BMX_G.XPT
data/raw/NHANES_mortality_mvp/2011_2012/BPX_G.XPT	2021600	1dd66110f41465d601cd54f1e3c6010baafb9375f09fbcaa3aef2536876146fd	required_by_unchanged_builder	CDC/NCHS NHANES 2011_2012 BPX_G	https://wwwn.cdc.gov/Nchs/Data/Nhanes/Public/2011/DataFiles/BPX_G.XPT
data/raw/NHANES_mortality_mvp/2011_2012/HDL_G.XPT	188960	ffc060d394cc487f3206462fdfc77648bdbdd6e279bfc5dd8e9cbba3ccdcac4f	required_by_unchanged_builder	CDC/NCHS NHANES 2011_2012 HDL_G	https://wwwn.cdc.gov/Nchs/Data/Nhanes/Public/2011/DataFiles/HDL_G.XPT
data/raw/NHANES_mortality_mvp/2011_2012/NHANES_2011_2012_MORT_2019_PUBLIC.dat	475574	ff98b6c87172643426b1c6d20f76495592bebd618ea18f742d98a44b84456b30	required_by_unchanged_builder	CDC/NCHS NHANES linked mortality 2019	https://www.cdc.gov/nchs/linked-data/mortality-files/index.html
data/raw/NHANES_mortality_mvp/2013_2014/DEMO_H.XPT	3833200	f8f0cbb3085a323d4cde22349b164878fea1e64dbc404e65b5815c7816b547d7	required_by_unchanged_builder	CDC/NCHS NHANES 2013_2014 DEMO_H	https://wwwn.cdc.gov/Nchs/Data/Nhanes/Public/2013/DataFiles/DEMO_H.XPT
data/raw/NHANES_mortality_mvp/2013_2014/CBC_H.XPT	1586640	08f6fca4aacebacafb2b311c2edfc6897ad92f2c8f8dab14e18bf41acdc4ddee	required_by_unchanged_builder	CDC/NCHS NHANES 2013_2014 CBC_H	https://wwwn.cdc.gov/Nchs/Data/Nhanes/Public/2013/DataFiles/CBC_H.XPT
data/raw/NHANES_mortality_mvp/2013_2014/BIOPRO_H.XPT	2127760	b114fde7fc46933e6b4e3f620b8e7b61ea5b46f82121c0dc05a7b8c1fbdd0548	required_by_unchanged_builder	CDC/NCHS NHANES 2013_2014 BIOPRO_H	https://wwwn.cdc.gov/Nchs/Data/Nhanes/Public/2013/DataFiles/BIOPRO_H.XPT
data/raw/NHANES_mortality_mvp/2013_2014/BMX_H.XPT	2045520	fd5e9fc6e6aab0a4aee6e699f51497bbc9b62101f7f43aee924c473e38fd9442	required_by_unchanged_builder	CDC/NCHS NHANES 2013_2014 BMX_H	https://wwwn.cdc.gov/Nchs/Data/Nhanes/Public/2013/DataFiles/BMX_H.XPT
data/raw/NHANES_mortality_mvp/2013_2014/BPX_H.XPT	1809600	b6641efc30ac9b9de328dfbf4110d0d120439aadca2c2bc89f2e77310d1a0c8e	required_by_unchanged_builder	CDC/NCHS NHANES 2013_2014 BPX_H	https://wwwn.cdc.gov/Nchs/Data/Nhanes/Public/2013/DataFiles/BPX_H.XPT
data/raw/NHANES_mortality_mvp/2013_2014/HDL_H.XPT	200240	d5aef1b9e9869d8124f7b2f81da38328827d06ea80d2f630f815a0ecd0c58a66	required_by_unchanged_builder	CDC/NCHS NHANES 2013_2014 HDL_H	https://wwwn.cdc.gov/Nchs/Data/Nhanes/Public/2013/DataFiles/HDL_H.XPT
data/raw/NHANES_mortality_mvp/2013_2014/NHANES_2013_2014_MORT_2019_PUBLIC.dat	494268	588acea1d4cdf47a14cc9a35bd56e372739b8788d63ca0af98bf954c70c29905	required_by_unchanged_builder	CDC/NCHS NHANES linked mortality 2019	https://www.cdc.gov/nchs/linked-data/mortality-files/index.html
data/raw/NHANES_mortality_mvp/2015_2016/DEMO_I.XPT	3756480	c9297c6c37ae8f78f29be9568fa2a03cf3b112616a39afee04030fc775a66a0d	required_by_unchanged_builder	CDC/NCHS NHANES 2015_2016 DEMO_I	https://wwwn.cdc.gov/Nchs/Data/Nhanes/Public/2015/DataFiles/DEMO_I.XPT
data/raw/NHANES_mortality_mvp/2015_2016/CBC_I.XPT	1543440	d2605788819fb3507d1a002379d69eba1ed6d3edc2b5413a947f2c2481b21278	required_by_unchanged_builder	CDC/NCHS NHANES 2015_2016 CBC_I	https://wwwn.cdc.gov/Nchs/Data/Nhanes/Public/2015/DataFiles/CBC_I.XPT
data/raw/NHANES_mortality_mvp/2015_2016/BIOPRO_I.XPT	2056320	1c6dd63f97db81f50891a0327c2b0f90d889c991518fea5ac2113cbf8e1a94ac	required_by_unchanged_builder	CDC/NCHS NHANES 2015_2016 BIOPRO_I	https://wwwn.cdc.gov/Nchs/Data/Nhanes/Public/2015/DataFiles/BIOPRO_I.XPT
data/raw/NHANES_mortality_mvp/2015_2016/BMX_I.XPT	1989600	d31da84e14212b4e58e8340598a5b8e2144fac83333563e966eb1b332e4141d6	required_by_unchanged_builder	CDC/NCHS NHANES 2015_2016 BMX_I	https://wwwn.cdc.gov/Nchs/Data/Nhanes/Public/2015/DataFiles/BMX_I.XPT
data/raw/NHANES_mortality_mvp/2015_2016/BPX_I.XPT	1607120	45d5c9fa101ccc6da82241bd45c99611595e699665eed2cfed232e9070b52cc1	required_by_unchanged_builder	CDC/NCHS NHANES 2015_2016 BPX_I	https://wwwn.cdc.gov/Nchs/Data/Nhanes/Public/2015/DataFiles/BPX_I.XPT
data/raw/NHANES_mortality_mvp/2015_2016/HDL_I.XPT	193760	c967ff1ba25e2f8c7611e078c68ede2e1287823c10f109e3a0b8590532e56747	required_by_unchanged_builder	CDC/NCHS NHANES 2015_2016 HDL_I	https://wwwn.cdc.gov/Nchs/Data/Nhanes/Public/2015/DataFiles/HDL_I.XPT
data/raw/NHANES_mortality_mvp/2015_2016/NHANES_2015_2016_MORT_2019_PUBLIC.dat	484288	f392baaf9c20a4c75bc9936775ba956e64528fa5ada5102b08f86f64e41e84a0	required_by_unchanged_builder	CDC/NCHS NHANES linked mortality 2019	https://www.cdc.gov/nchs/linked-data/mortality-files/index.html
data/raw/NHANES_mortality_mvp/2015_2016/HSCRP_I.XPT	221200	fe171120e6aa16d1d6fe04232c0d7ba54b25f9b3855783d78516437f173aa396	optional_legacy_readiness_only	CDC/NCHS NHANES 2015_2016 HSCRP_I	https://wwwn.cdc.gov/Nchs/Data/Nhanes/Public/2015/DataFiles/HSCRP_I.XPT
data/raw/NHANES_mortality_mvp/2017_2018/DEMO_J.XPT	3412720	c0b46e0345ea19404928656277c8b0d10b0cca348a9b2fe4fc3c67e8b7ee73ec	required_by_unchanged_builder	CDC/NCHS NHANES 2017_2018 DEMO_J	https://wwwn.cdc.gov/Nchs/Data/Nhanes/Public/2017/DataFiles/DEMO_J.XPT
data/raw/NHANES_mortality_mvp/2017_2018/CBC_J.XPT	1476320	00f964098dc91272e415344554cbf1b627ecaeb2eda201518527446a7d81e742	required_by_unchanged_builder	CDC/NCHS NHANES 2017_2018 CBC_J	https://wwwn.cdc.gov/Nchs/Data/Nhanes/Public/2017/DataFiles/CBC_J.XPT
data/raw/NHANES_mortality_mvp/2017_2018/BIOPRO_J.XPT	2106080	5bcd5722c1892883b96a9d7fed0befadabacae313f800fadc0133cd5dd00c4c6	required_by_unchanged_builder	CDC/NCHS NHANES 2017_2018 BIOPRO_J	https://wwwn.cdc.gov/Nchs/Data/Nhanes/Public/2017/DataFiles/BIOPRO_J.XPT
data/raw/NHANES_mortality_mvp/2017_2018/BMX_J.XPT	1466000	8d675e42d8826ac98714b2c3dd4c5138a5e353fb4424f7eff5e6db4a01ce838a	required_by_unchanged_builder	CDC/NCHS NHANES 2017_2018 BMX_J	https://wwwn.cdc.gov/Nchs/Data/Nhanes/Public/2017/DataFiles/BMX_J.XPT
data/raw/NHANES_mortality_mvp/2017_2018/BPX_J.XPT	1466000	f98f1d9a4c18173e715c749b4294f6f1525140d5ad5751316bb17cc038fb3423	required_by_unchanged_builder	CDC/NCHS NHANES 2017_2018 BPX_J	https://wwwn.cdc.gov/Nchs/Data/Nhanes/Public/2017/DataFiles/BPX_J.XPT
data/raw/NHANES_mortality_mvp/2017_2018/HDL_J.XPT	179680	9f4eb41b89f0c9f3d6262f873e671eeb2f2eb40581a8426b2a3c8fd4fc19439e	required_by_unchanged_builder	CDC/NCHS NHANES 2017_2018 HDL_J	https://wwwn.cdc.gov/Nchs/Data/Nhanes/Public/2017/DataFiles/HDL_J.XPT
data/raw/NHANES_mortality_mvp/2017_2018/NHANES_2017_2018_MORT_2019_PUBLIC.dat	449623	42989d4fe35754d696b770f26553b0a309c110a9e26ab0ee504be3eae5987523	required_by_unchanged_builder	CDC/NCHS NHANES linked mortality 2019	https://www.cdc.gov/nchs/linked-data/mortality-files/index.html
data/raw/NHANES_mortality_mvp/2017_2018/HSCRP_J.XPT	202000	19109fab0661ba23352bdf17dd9828bbd5dd8be34759888a2a64d9e33397bfe6	optional_legacy_readiness_only	CDC/NCHS NHANES 2017_2018 HSCRP_J	https://wwwn.cdc.gov/Nchs/Data/Nhanes/Public/2017/DataFiles/HSCRP_J.XPT
