## Supplementary_Software_1 for "Inferential boundaries of age prediction: why prediction does not establish biological age measurement": artifact_manifest.tsv

file	upstream_file	sha256	bytes
outputs\three_variable_age_state_task_map_figure_v0_2\source_data\panels_a_c_age_coordinate_points.tsv.gz	outputs\three_variable_age_state_task_map_probe_v0_1\source_data\panels_a_c_age_coordinate_points.tsv.gz	57f9a3e0484b052cd3dfabdcb11373935ba0c9380d6184dc4dc7e0ccfb2a17b2	19431
outputs\three_variable_age_state_task_map_figure_v0_2\source_data\panels_a_c_binned_means.tsv	outputs\three_variable_age_state_task_map_probe_v0_1\source_data\panels_a_c_binned_means.tsv	dd11383dee427531dd208f9e0174719161a3d4c922a061ff723797b4105dff15	4618
outputs\three_variable_age_state_task_map_figure_v0_2\source_data\panel_d_model_task_map.tsv	outputs\three_variable_age_state_task_map_probe_v0_1\source_data\panel_d_model_task_map.tsv	54805c93e5344a9b6e3d8504a398ba59380b43e24efe0029decabba4b5f0c943	426
outputs\three_variable_age_state_task_map_figure_v0_2\figures\Figure_X123_age_coordinate_and_task_map_v0_2.png		e69edc034ff6cd2c74c8013469fc5a89fce62b9bc163a3f01baad7c1a5b6706e	2222786
outputs\three_variable_age_state_task_map_figure_v0_2\figures\Figure_X123_age_coordinate_and_task_map_v0_2.svg		07ba94107d62b3665d418a86331d7c5031d3f18cc2364edcb978871f0b01106c	311771
outputs\three_variable_age_state_task_map_figure_v0_2\figures\Figure_X123_age_coordinate_and_task_map_v0_2.pdf		1f4057883cb76698333edc31cd46934f72f15c327f599c3ebe6efd22a04069c5	134657
