## Supplementary_Software_1 for "Inferential boundaries of age prediction: why prediction does not establish biological age measurement": INPUT_MANIFEST.tsv

role	path	bytes	sha256
existing_frozen_or_audited_input	outputs\v6_2_extended_data_figure_sync_v0_1\extended_data_figure_3\source_data\panel_a_holland_sensitivities.tsv	4120	49c8ad524522796e5325e3f1f9f3804a9c2d77734d87327ff2fa0ef0cac66dbe
existing_frozen_or_audited_input	outputs\v6_2_extended_data_figure_sync_v0_1\extended_data_figure_3\source_data\panel_b_strata_and_null.tsv	438	e606b4d48382f3aea846bf5458f3eeca663b0ef10fa75d8ba77c74a767c73f58
existing_frozen_or_audited_input	outputs\v6_2_extended_data_figure_sync_v0_1\extended_data_figure_3\source_data\panel_c_soraas_populations.tsv	1029	cd7858323b2e03a0042620644b3a344a9bcb1c869ff21638d367f3767f279efc
existing_frozen_or_audited_input	outputs\v6_2_extended_data_figure_sync_v0_1\extended_data_figure_3\source_data\panel_d_processing_diagnostics.tsv	315	10c4a0b86207c1cd7e4ae665d25eea3f4c5742066f043eb9b0ecbdd8c9107909
