## Supplementary_Software_1 for "Inferential boundaries of age prediction: why prediction does not establish biological age measurement": OUTPUT_MANIFEST.tsv

path	bytes	sha256
CHART_CONTRACT.json	518	c7ab42db67ca421553535f8a517f2362c4f6ea2bb5cab0d9a10c8fd333d39a28
FIGURE_LEGEND_BILINGUAL.md	1174	e581e3a63f9e845789b2a90023bbbf25f25dc999781fd4c764d02f08ca8ad017
FIGURE_LEGEND_EN.md	644	7cc69ae8ba06055c7fc29720211fb639b22acabb52ae5aab0404f21e106f2e61
figures\Extended_Data_Figure_2_hsct_referent_sensitivities.pdf	33276	cada85dbfeb0ab92379ef393f24b1822a1181c62fd1315d644feb0647acea467
figures\Extended_Data_Figure_2_hsct_referent_sensitivities.png	1222255	402997470677d062398d0e562d1f7e62c5daf7239b1aac5ef1a3355eb449f3bf
figures\Extended_Data_Figure_2_hsct_referent_sensitivities.svg	41971	ac5b598557c8ed96792b4598dd9be06237175ac2c93ac8757104d1ebcafffd2d
INPUT_MANIFEST.tsv	877	01c73c64224364f90fa5e1de101c348e10c2801ddbf1184242b202ba2fd109bc
README.md	1185	bc6fdd3ce15e2836e96802463c18f1546d7488d9ed135cbdc144bf9fa3709909
source_data\panel_a_holland_sensitivities.tsv	4115	cc3979df388a4e8e1bf23c91b47d2945d28bbcb3f44e67d8b37f3d83e6a13c21
source_data\panel_b_strata_and_null.tsv	438	e606b4d48382f3aea846bf5458f3eeca663b0ef10fa75d8ba77c74a767c73f58
source_data\panel_c_soraas_populations.tsv	1029	9fb0a53f38718ddf68e54e3e15543ebacf6ada7ff8e4dba98b63000d88130718
source_data\panel_d_processing_diagnostics.tsv	315	10c4a0b86207c1cd7e4ae665d25eea3f4c5742066f043eb9b0ecbdd8c9107909
source_data\source_data_index.tsv	760	94bb2d9abfee7682bcc7eb8a44a31695d1acc2c1c45c474852fad90e622c6e43
VISUAL_AUDIT.json	346	111e4858fb4ff0a17619d9585c964450ed0aab02a776f52a585d5edfca51c3b7
