## Supplementary_Software_1 for "Inferential boundaries of age prediction: why prediction does not establish biological age measurement": INPUT_MANIFEST.tsv

role	path	bytes	sha256
submission_contract_v0_3	analysis\NHANES_HUM03_HUM04_HUM06_EXTENDED_DATA_FIGURE3_SUBMISSION_CONTRACT_v0_3_20260828.md	1069	fed49f2824167e7d69635bf83fc4bb81aa2719ca0ef7a0bf4eaf56df859b8a8e
submission_plot_script_v0_3	analysis\plot_nhanes_hum03_hum04_hum06_extended_data_figure3_submission_v0_3.py	18595	337e60a93c3339273c604c5f0130837918f2aabd48b023ef692925e7d413acc9
frozen_evidence_gate_v0_2	analysis\plot_nhanes_hum03_hum04_hum06_figure3_successor_v0_2.py	67057	2085dc916f9e024b97feb4f0a6ff9bd8580d88ac31da8413620f95d9fd99406a
HUM04_paired_contrasts	outputs\nhanes_5y_age_decoder_source_information_probe_v0_2\paired_contrasts.tsv	240	61624e6350b8ca0c28570dd19360372388752988674d1e4d6edae19f79570862
HUM04_age_decoder_diagnostics	outputs\nhanes_5y_age_decoder_source_information_probe_v0_2\age_decoder_diagnostics.json	330	89d1012495923f59a8c3a60f5898808270dd7a881eaa882dd02c49b9791959cc
HUM04_decision	outputs\nhanes_5y_age_decoder_source_information_probe_v0_2\decision.json	1079	598a9b7ed507c44cf89f08c3310d6102176879b9e77f45eba3d5f1d4c3d66abf
HUM04_model_artifact_audit	outputs\nhanes_5y_age_decoder_source_information_probe_v0_2\model_artifact_audit.json	956	e79b4983c90eba06616457b2e9e2edb39fae5edfbd0f7ebe0c456e061fbcfb00
HUM06_legacy_flexible_calibration_decision	outputs\nhanes_5y_matched_scalar_target_supervision_probe_v0_2\decision.json	1354	2122b63872d1239de9536e04edd639b79b5be4c09b8d328f434447f598647b3d
HUM06_legacy_model_artifact_audit	outputs\nhanes_5y_matched_scalar_target_supervision_probe_v0_2\model_artifact_audit.json	1387	b10578f1663e455dea6bc4734e449eafa9e6709e3bae90211a4856d3fd776f93
age_increment_spec	analysis\NHANES3_5Y_CHRONOLOGICAL_AGE_INCREMENT_AND_PROXY_COMPARISON_SPEC_v0_1_20260827.md	11000	ee0be94708a3ccb2cecfaa39ce639225be5f830ebf26b52ce071f753cde89783
age_increment_decision	outputs\nhanes3_5y_chronological_age_increment_and_proxy_comparison_v0_1\decision.json	5889	f50938864e7517b155f47aa80c48ea97b3658522ab87b50cca25f620767ab273
age_increment_outer_folds	outputs\nhanes3_5y_chronological_age_increment_and_proxy_comparison_v0_1\target_primary_fold_contrasts.tsv	1732	632aa2dc484e27e61b1ba229417f23870c413e32a3c6a7f4a7f5d8d7ef15adad
age_increment_Fay_BRR_replicates	outputs\nhanes3_5y_chronological_age_increment_and_proxy_comparison_v0_1\target_fay_brr_replicate_estimates.tsv	7977	573af7b398380a127f7bf30e2e46dfe55c53a14b0ed7d4d2eb1f794bbe0d9085
age_increment_model_artifact_audit	outputs\nhanes3_5y_chronological_age_increment_and_proxy_comparison_v0_1\model_artifact_audit.json	1544	0b2605b272ceb52607dc50af44ff138fa5bae3930bceeef76da055ddd43d2f0a
age_increment_frozen_mask	outputs\nhanes3_5y_chronological_age_increment_and_proxy_comparison_v0_1\frozen_feature_mask.tsv	620	4a524fa03cdd5730114a80aef1a6e82f914312652c56fb9795edfd3121445eb4
matched_transfer_spec	analysis\NHANES3_5Y_MATCHED_SCALAR_TARGET_SUPERVISION_PROTOCOL_TRANSFER_SPEC_v0_2_20260827.md	8912	f1fb62ce7cd4b80b9fae870ea801c620ba5ab15412bb6675db042518fca3f4da
matched_transfer_decision	outputs\nhanes3_5y_matched_scalar_target_supervision_protocol_transfer_v0_2\decision.json	3773	f009c599fbb6778e4d1078dfbb7823738981c3f8c3eb5821985e07cb3e315b39
matched_transfer_source_decision	outputs\nhanes3_5y_matched_scalar_target_supervision_protocol_transfer_v0_2\source_projection_decision.json	897	e934522cda26e67689bca9623918ac3bbb6d00e3b2829243c98b9e824fcd38fb
matched_transfer_outer_folds	outputs\nhanes3_5y_matched_scalar_target_supervision_protocol_transfer_v0_2\target_primary_fold_contrasts.tsv	383	9ef01b51723f8f9dcc6fd6bdc5a6470ed56d34665c9a40b6d92ddbde0f0fb5c6
matched_transfer_Fay_BRR_replicates	outputs\nhanes3_5y_matched_scalar_target_supervision_protocol_transfer_v0_2\target_fay_brr_replicate_estimates.tsv	3607	cfc416e485f7a0c12958a356bb4aa0a378ee72ca889e509a1cca0dfb8ba091d4
matched_transfer_model_artifact_audit	outputs\nhanes3_5y_matched_scalar_target_supervision_protocol_transfer_v0_2\model_artifact_audit.json	574	0c2eaa158e3b32d714be8965650d4aab3a78eafac136d60c73bf605b1f841cd5
age_qA_substitution_spec	analysis\NHANES3_5Y_AGE_DECODER_SUBSTITUTION_COMPARISON_SPEC_v0_1_20260827.md	4635	10ac114560f24c6915c3d7c0d6d2792520794e55a77814d4bec1707cd22875f8
age_qA_substitution_decision	outputs\nhanes3_5y_age_decoder_substitution_comparison_v0_1\decision.json	1578	17b4a64f923698220280c04fdcd33e79dc4dfb5ce7660b7c8e723a2aaff14c4f
age_qA_substitution_outer_folds	outputs\nhanes3_5y_age_decoder_substitution_comparison_v0_1\target_primary_fold_contrasts.tsv	295	88b001875b00f79aeca4f3c7f0127f265c9ca7a63a681f08f95464c6da7a8e01
age_qA_substitution_Fay_BRR_replicates	outputs\nhanes3_5y_age_decoder_substitution_comparison_v0_1\target_fay_brr_replicate_estimates.tsv	2334	ca945d206bded4035aad4056bfd9d2de3906ce684c77e91decbd24d8bfff46c5
age_qA_substitution_model_artifact_audit	outputs\nhanes3_5y_age_decoder_substitution_comparison_v0_1\model_artifact_audit.json	470	bb7306dc35c6f8ee6b35e968aae6c1f7d33944f9fa706e7eb4eda9e4251ebe60
