## Supplementary_Software_1 for "Inferential boundaries of age prediction: why prediction does not establish biological age measurement": OUTPUT_MANIFEST.tsv

path	bytes	sha256
outputs\nhanes_hum03_hum04_hum06_extended_data_figure3_submission_v0_3\BUILD_SUMMARY.json	1243	5c1f2421d06bc3945f0da83c888ea2964854551f5c85cc78e551c2cf7bee6b09
outputs\nhanes_hum03_hum04_hum06_extended_data_figure3_submission_v0_3\CHART_CONTRACT.json	768	08db7f2be7d7943dc43b5bc7324b2ab470d33fe2db8b8eb60873a9be32472f6f
outputs\nhanes_hum03_hum04_hum06_extended_data_figure3_submission_v0_3\FIGURE_LEGEND_BILINGUAL.md	2972	2648d4f555e43e9ebb0c0dfd4729cb8916e6477141d8e2a0b4cad37b79166816
outputs\nhanes_hum03_hum04_hum06_extended_data_figure3_submission_v0_3\figures\Extended_Data_Figure_3_NHANES_age_context_substitution_and_fold_diagnostics.pdf	75284	1063babd762e8cade55c8597ade38ef979c50a3ec5188451f54a66665d7e6cbd
outputs\nhanes_hum03_hum04_hum06_extended_data_figure3_submission_v0_3\figures\Extended_Data_Figure_3_NHANES_age_context_substitution_and_fold_diagnostics.png	684924	5c261ef22253151890b2f5d056f1113a08bee2ba08e38a2c8e90f6e85445013a
outputs\nhanes_hum03_hum04_hum06_extended_data_figure3_submission_v0_3\figures\Extended_Data_Figure_3_NHANES_age_context_substitution_and_fold_diagnostics.svg	108308	9ea4f63ae7163e1fbec5f68346e6b788b11445f337f2fb0d78cab452f004deb1
outputs\nhanes_hum03_hum04_hum06_extended_data_figure3_submission_v0_3\INPUT_MANIFEST.tsv	5004	a99651f798e3aaec15ec4b76b9d393e3583ed23d62945350e3511fb3726ac16e
outputs\nhanes_hum03_hum04_hum06_extended_data_figure3_submission_v0_3\README.md	274	6f70a5d35ced6b7a81469dfdcfefa753c5aa9bbd3a6ddab7d0a591ee477f33d5
outputs\nhanes_hum03_hum04_hum06_extended_data_figure3_submission_v0_3\source_data\panel_a_six_contrast_forest.tsv	2103	4c267c203c9e153d73d38cf83a3c1f5090974726593c380bedce82e6383434b9
outputs\nhanes_hum03_hum04_hum06_extended_data_figure3_submission_v0_3\source_data\panel_b_actual_age_vs_qA_substitution.tsv	561	977d30395875ebfd24839caee7418f174ec66bcd1bbc1709248f0961e1f32f60
outputs\nhanes_hum03_hum04_hum06_extended_data_figure3_submission_v0_3\source_data\panel_c_fold_direction_diagnostics.tsv	3345	3c19fa0719c0081333e032997f592dede610a4ea03d264b2fd98c47a1a9396b2
outputs\nhanes_hum03_hum04_hum06_extended_data_figure3_submission_v0_3\source_data\source_data_index.tsv	352	70454af1c6bea6705093c371163f0639a8e4cce929457362a16f3ceb612e95cf
outputs\nhanes_hum03_hum04_hum06_extended_data_figure3_submission_v0_3\VISUAL_AUDIT.json	518	607dc47753a14f014780a00092d96aeed6952860db43ef7045761d7bf80727b2
