## Supplementary_Software_1 for "Inferential boundaries of age prediction: why prediction does not establish biological age measurement": OUTPUT_MANIFEST.tsv

path	bytes	sha256
outputs\nhanes_hum03_hum04_hum06_figure3_successor_v0_3\BUILD_SUMMARY.json	1388	7225550c97199433b9e2d66f251f981f90e62db240f1fe6d555878f1afc3671b
outputs\nhanes_hum03_hum04_hum06_figure3_successor_v0_3\CHART_CONTRACT.json	1187	1b04852be9e404a365ad7ae5716cde4cd4a18183e975ef8016e10e0b63bef839
outputs\nhanes_hum03_hum04_hum06_figure3_successor_v0_3\FIGURE_LEGEND_BILINGUAL.md	3937	dd6e8308c56fec30309080086099620bcfc517e59e214bb48b31c55f567af085
outputs\nhanes_hum03_hum04_hum06_figure3_successor_v0_3\figures\Figure_3_NHANES_endpoint_utility_information_set_and_supervision_target.pdf	90100	1ebb3c7d303335144dd48faa30df9aa8b2d963c20798a221f8e419556a506bce
outputs\nhanes_hum03_hum04_hum06_figure3_successor_v0_3\figures\Figure_3_NHANES_endpoint_utility_information_set_and_supervision_target.png	795574	678ffb92a86a6b3ae8e7ebe9f0b504dc1b73a471e70b667d2f31c65313494e12
outputs\nhanes_hum03_hum04_hum06_figure3_successor_v0_3\figures\Figure_3_NHANES_endpoint_utility_information_set_and_supervision_target.svg	81264	760d560b6840b8a967f76fa33f4604c0e1f07d301278841fc6aed426c43873d9
outputs\nhanes_hum03_hum04_hum06_figure3_successor_v0_3\INPUT_MANIFEST.tsv	4974	c8d0b18ba988b8a92f4c95d8692744a83f6d17feb0d418fd910f94fa425fb330
outputs\nhanes_hum03_hum04_hum06_figure3_successor_v0_3\README.md	410	ce502df4bf7d7a0a1ce48ebf8e81ee9cfefcd68856cc43017f1214911316173e
outputs\nhanes_hum03_hum04_hum06_figure3_successor_v0_3\source_data\panel_a_continuous_nhanes_design.tsv	515	9e1b8433b553ba3e1b66c105f8d7590124cefd2c9bdaa15aa6111249133f285e
outputs\nhanes_hum03_hum04_hum06_figure3_successor_v0_3\source_data\panel_b_continuous_nhanes_predictive_contrasts.tsv	735	f3b913744301165d69e1ca499504f7aff1e79f966bd90e484794fa3305542ca5
outputs\nhanes_hum03_hum04_hum06_figure3_successor_v0_3\source_data\panel_c_nhanes3_matched_scalar_target_supervision.tsv	822	b33e82c8787f2b9ed72be1b122337d9fd82168bba6b3b407aab11b0ce7517106
outputs\nhanes_hum03_hum04_hum06_figure3_successor_v0_3\source_data\panel_d_nhanes3_observed_age_information_set.tsv	1141	d72e83770fa6d396f1b96143fa785c207430e24242621bfb252508bca1decfca
outputs\nhanes_hum03_hum04_hum06_figure3_successor_v0_3\source_data\source_data_index.tsv	451	79b3fe81677c2fe32260bf1b5431e50650d5d7cb0ccb7a75713d5ea3311b350d
outputs\nhanes_hum03_hum04_hum06_figure3_successor_v0_3\VISUAL_AUDIT.json	553	978cc58ee0b9952bdefb0ecae5ae1b01b8674e294b046ef37244519f4578be93
