## Supplementary_Software_1 for "Inferential boundaries of age prediction: why prediction does not establish biological age measurement": EVIDENCE_MODULE_REGISTRY.tsv

module_id	semantic_name	analysis_version	research_question	estimand	evidence_role	status	main_claim	forbidden_claims	placement	source_entry	figure_sources	supersedes	manuscript_version	last_reviewed
SYN-15	Truth-blind reconstruction of anonymous current-state modules	v6_1024_blind_module_reconstruction_probe_v0_1	With truth, module number, sizes, ordering and names hidden but age visible as a conditioning and interval-alignment variable, can a prespecified rule recover anonymous current-state module equivalence classes and does longitudinal co-change add beyond same-age structure?	Primary FUSED core partition quality and stability plus outer-test age-conditioned domain-score correlation after outer-training one-to-one evaluator alignment, with the prespecified FUSED increment over SAME_AGE	positive-boundary	audit-only	The frozen one-seed result remains reproducible provenance but is excluded from the v5.4/v4.3 submission-facing chain after author-directed removal of the large virtual-person module.	Not current manuscript evidence; not exact K recovery, biological naming, complete five-module recovery, named integral recovery, longitudinal advantage, AgeClock validation, human transport, causal mechanism, multi-seed confirmation or proof of ANA-01–ANA-03.	audit-only	LifeHistoryStateDecomposition/outputs/v6_1024_blind_module_reconstruction_writer_handoff_v0_1/README.md;LifeHistoryStateDecomposition/outputs/v6_1024_blind_module_reconstruction_probe_v0_1/seed_20260921/tables/07_probe_decision.tsv;LifeHistoryStateDecomposition/outputs/v6_blind_module_reconstruction_contract_v0_1/RESEARCH_CONTRACT_BILINGUAL.md	LifeHistoryStateDecomposition/outputs/v6_1024_blind_module_reconstruction_visuals_v0_1/FIGURE_INDEX.md	SYN-10;SYN-11;SYN-12;SYN-13;SYN-14	retired from v5.4/v4.3 submission-facing chain; frozen provenance only	2026-08-19
SYN-10	Transparent 20–80 life-course construction	v6_transparent_lifecourse_objects_probe_v0_2	Does the generator instantiate the prespecified qualitative life-course features before any AgeClock is fitted?	Frozen generator-admission vector covering age-stratified load, reserve, fast-state variability, function, disease, survival, cross-domain dependence, measurement reliability and future-target non-degeneracy	constructive	audit-only	The frozen seed-20260911 generator and its stopped decision remain reproducible provenance but are excluded from the current manuscript after author selection of SYN-15.	Not current manuscript evidence, human calibration, a human digital twin, a universal model of ageing, proof of ANA-01–ANA-03 or a confirmed multi-seed result.	audit-only	LifeHistoryStateDecomposition/outputs/v6_transparent_lifecourse_objects_probe_v0_2/seed_20260911/tables/scientific/01_generator_admission.tsv; LifeHistoryStateDecomposition/outputs/v6_transparent_lifecourse_objects_writer_handoff_v0_1/V6_METHODS_RESULTS_BILINGUAL.md	LifeHistoryStateDecomposition/outputs/v6_transparent_lifecourse_objects_visuals_v0_1/FIGURE_INDEX.md	v6_transparent_lifecourse_objects_probe_v0_1 (GENERATOR_FAIL; audit-only; numerically non-inheritable)	retired from v5.1/v4.1 after author-selected SYN-15 replacement	2026-08-18
SYN-11	Age-label compression and object mismatch	v6_transparent_lifecourse_objects_probe_v0_2	What does one fixed baseline age decoder recover, and what declared state variation does its one-dimensional output fail to define?	Prespecified age-label compression audit vector comprising participant-level OOF age metrics, declared current-state dispersion within narrow age and score strata and target-specific OOF projection overlap relative to direct object supervision	constructive	audit-only	The frozen seed-20260911 age-label audit remains reproducible provenance but is excluded from the current manuscript after author selection of SYN-15.	Not current manuscript evidence, a percentage of biological information, state identity from association, new information created by AgeGap, a census of decoders, proof of ANA-01–ANA-03 or a confirmed multi-seed result.	audit-only	LifeHistoryStateDecomposition/outputs/v6_transparent_lifecourse_objects_probe_v0_2/seed_20260911/tables/scientific/03_age_decoder_audit.tsv; LifeHistoryStateDecomposition/outputs/v6_transparent_lifecourse_objects_writer_handoff_v0_1/V6_METHODS_RESULTS_BILINGUAL.md	LifeHistoryStateDecomposition/outputs/v6_transparent_lifecourse_objects_visuals_v0_1/FIGURE_INDEX.md	v6_transparent_lifecourse_objects_probe_v0_1 (GENERATOR_FAIL; audit-only; numerically non-inheritable)	retired from v5.1/v4.1 after author-selected SYN-15 replacement	2026-08-18
SYN-12	Direct recovery of declared current state	v6_transparent_lifecourse_objects_probe_v0_2	Can baseline anonymous measurements recover a separately declared current-state anchor when supervised directly against that object?	Participant-level OOF incremental R2 for direct full-X recovery of the measured state anchor relative to age and sex background, with age-score and upstream-state oracle arms as bounded comparators	positive-boundary	audit-only	The frozen seed-20260911 object-recovery result remains reproducible provenance but is excluded from the current manuscript after author selection of SYN-15.	Not current manuscript evidence, universal biological age, human validity, proof of ANA-01–ANA-03, information obtained or retained by an AgeClock or a confirmed multi-seed result.	audit-only	LifeHistoryStateDecomposition/outputs/v6_transparent_lifecourse_objects_probe_v0_2/seed_20260911/tables/scientific/05_current_object_metrics.tsv; LifeHistoryStateDecomposition/outputs/v6_transparent_lifecourse_objects_writer_handoff_v0_1/V6_METHODS_RESULTS_BILINGUAL.md	LifeHistoryStateDecomposition/outputs/v6_transparent_lifecourse_objects_visuals_v0_1/FIGURE_INDEX.md	v6_transparent_lifecourse_objects_probe_v0_1 (GENERATOR_FAIL; audit-only; numerically non-inheritable)	retired from v5.1/v4.1 after author-selected SYN-15 replacement	2026-08-18
SYN-13	Longitudinal recovery of history and transition	v6_transparent_lifecourse_objects_probe_v0_2	Do legal repeated measurements recover declared path history and improve a named death-composite future target when that history has a declared future edge?	Paired participant-level OOF incremental-R2 vector for legal year-0/1/3/5 history over the year-5 snapshot in recovering H_i5 and predicting the year-10 death-composite functional target, with an exact common-shock H-vector perturbation separating structural history effects from fitted model geometry	positive-boundary	audit-only	The frozen seed-20260911 stopped history manipulation remains reproducible provenance but is excluded from the current manuscript after author selection of SYN-15.	Not current manuscript evidence, universal superiority of history, causal identification from repeated measurement alone, clinical benefit, proof of ANA-01–ANA-03 or a confirmed multi-seed result.	audit-only	LifeHistoryStateDecomposition/outputs/v6_transparent_lifecourse_objects_probe_v0_2/seed_20260911/tables/scientific/06_history_object_metrics.tsv; LifeHistoryStateDecomposition/outputs/v6_transparent_lifecourse_objects_probe_v0_2/seed_20260911/tables/scientific/07c_future_history_sensitive_decision.json; LifeHistoryStateDecomposition/outputs/v6_transparent_lifecourse_objects_writer_handoff_v0_1/V6…	LifeHistoryStateDecomposition/outputs/v6_transparent_lifecourse_objects_visuals_v0_1/FIGURE_INDEX.md	v6_transparent_lifecourse_objects_probe_v0_1 (GENERATOR_FAIL; audit-only; numerically non-inheritable)	retired from v5.1/v4.1 after author-selected SYN-15 replacement	2026-08-18
SYN-14	Named future target and contextual value of age	v6_transparent_lifecourse_objects_probe_v0_2	For one fixed year-5 landmark and named year-10 death-composite functional target, when does chronological age add prediction beyond the same non-age information set?	Participant-level OOF incremental R2 from adding chronological age to each fixed non-age information set for the prespecified year-10 death-composite functional target	positive-boundary	audit-only	The frozen seed-20260911 target-specific age-context result remains reproducible provenance but is excluded from the current manuscript after author selection of SYN-15.	Not current manuscript evidence, universal usefulness or uselessness of age, biological-age identity, clinical benefit, human transport or a confirmed multi-seed result.	audit-only	LifeHistoryStateDecomposition/outputs/v6_transparent_lifecourse_objects_probe_v0_2/seed_20260911/tables/scientific/08_chronological_age_context.tsv; LifeHistoryStateDecomposition/outputs/v6_transparent_lifecourse_objects_writer_handoff_v0_1/V6_METHODS_RESULTS_BILINGUAL.md	LifeHistoryStateDecomposition/outputs/v6_transparent_lifecourse_objects_visuals_v0_1/FIGURE_INDEX.md	v6_transparent_lifecourse_objects_probe_v0_1 (GENERATOR_FAIL; audit-only; numerically non-inheritable)	retired from v5.1/v4.1 after author-selected SYN-15 replacement	2026-08-18
ANA-01	Age-task identification, observable-law non-identification, within-age orientation and meaning non-inheritance	formal-v6.5-orientation	Does an inverse chronological-age label-reconstruction objective identify construct identity or the orientation of a same-age biological contrast?	The loss-specific chronological-age task statistic, squared-loss conditional-state geometry, compatible latent extensions, constancy of claimed biological properties across those extensions and the polarity of an age-centred equal-scale within-age contrast	analytic	current	Chronological-age decoding identifies a loss- and reference-specific age-task statistic; even after fixing the age centre and within-age scale, it does not select the biological orientation of a same-age contrast or a unique latent biological-age identity. State, risk, longitudinal or causal meaning can arise only from the additional structure that defines that exact object.	Does not claim that latent states cannot exist, that either orientation candidate is biologically correct, that external endpoint or longitudinal anchors cannot orient a contrast, that a fitted gap equals the constructed contrast, that age-score associations with named objects must be zero or that chronological-age decoding is invalid for chronological-age estimation. Does not claim priority over…	main+supplement	LifeHistoryStateDecomposition/manuscript/nature_first/MANUSCRIPT_NATURE_IDENTIFICATION_FIRST_v6_5_20260825.md;LifeHistoryStateDecomposition/manuscript/nature_first/SUPPLEMENTARY_INFORMATION_IDENTIFICATION_FIRST_v5_0_20260825.md;LifeHistoryStateDecomposition/manuscript/nature_first/next_round_20260825/ANA_01_ORIENTATION_COROLLARY_20260825.md;LifeHistoryStateDecomposition/manuscript/nature_first/ne…	LifeHistoryStateDecomposition/outputs/v6_24_figure1_ed2_labels_v0_1/figures/Figure_1_age_decoding_identifies_an_age_task_not_biological_age.png;LifeHistoryStateDecomposition/outputs/v6_24_figure1_ed2_labels_v0_1/figures/Figure_1_age_decoding_identifies_an_age_task_not_biological_age.svg;LifeHistoryStateDecomposition/outputs/v6_24_figure1_ed2_labels_v0_1/figures/Figure_1_age_decoding_identifies_an…	formal-v5.9 retained as provenance	MANUSCRIPT_NATURE_IDENTIFICATION_FIRST_v6_27_20260914.md;SUPPLEMENTARY_INFORMATION_IDENTIFICATION_FIRST_v5_19_20260914.md	2026-09-14
ANA-02	Post-decoder gap operator chain and projection-overlap explanation	formal-v5.9	What information or identity is added by raw subtraction and conditional centring, and why can a gap nevertheless predict a named endpoint?	Raw gap, conditionally centred gap, fixed-score information identity, perfect-decoding gap limit and local overlap between age-readable and endpoint-relevant measured directions	analytic	current	Given age and a fixed fitted rule, subtraction and centring re-express the fitted score and do not supply construct identity; a gap can still contain genuine endpoint-predictive information when the endpoint-relevant displacement overlaps the age-readable projection.	Does not claim that a fitted gap cannot predict a named endpoint or distinguish a measured state; such success validates only the exact contrast evaluated and does not identify ageing acceleration. Mean-square gap collapse is an amplitude statement, not monotonic information loss. Linear null-space invariance is distinct from nonlinear local first-order sensitivity and from statistical dependence…	main+supplement	LifeHistoryStateDecomposition/manuscript/nature_first/MANUSCRIPT_NATURE_IDENTIFICATION_FIRST_v5_9_20260819.md;LifeHistoryStateDecomposition/manuscript/nature_first/SUPPLEMENTARY_INFORMATION_IDENTIFICATION_FIRST_v4_5_20260819.md;LifeHistoryStateDecomposition/manuscript/nature_first/MANUSCRIPT_NATURE_IDENTIFICATION_FIRST_v5_1_20260818.md;LifeHistoryStateDecomposition/manuscript/nature_first/SUPPLEM…	none	none	MANUSCRIPT_NATURE_IDENTIFICATION_FIRST_v6_27_20260914.md;SUPPLEMENTARY_INFORMATION_IDENTIFICATION_FIRST_v5_19_20260914.md	2026-09-14
ANA-03	Longitudinal, endpoint and intervention meaning separation	formal-v5.9	What does a score association or movement establish about a named future, transition, causal displacement or benefit?	Named endpoint contrast, score transition, local projection of measured-profile change, intervention displacement and clinical-benefit contrast	analytic	current	Endpoint association, repeated score movement and randomized score displacement can establish their exactly named contrasts; longitudinal identity, causal mechanism, surrogacy and clinical benefit require the additional structures that define them and do not transfer meaning to the age objective.	Does not claim that interventions cannot be beneficial, that longitudinal scores cannot be reproducible or that a qualified score can never become a validated surrogate for a named outcome.	main+supplement	LifeHistoryStateDecomposition/manuscript/nature_first/MANUSCRIPT_NATURE_IDENTIFICATION_FIRST_v5_9_20260819.md;LifeHistoryStateDecomposition/manuscript/nature_first/SUPPLEMENTARY_INFORMATION_IDENTIFICATION_FIRST_v4_5_20260819.md;LifeHistoryStateDecomposition/manuscript/nature_first/MANUSCRIPT_NATURE_IDENTIFICATION_FIRST_v5_1_20260818.md;LifeHistoryStateDecomposition/manuscript/nature_first/SUPPLEM…	none	none	MANUSCRIPT_NATURE_IDENTIFICATION_FIRST_v6_27_20260914.md;SUPPLEMENTARY_INFORMATION_IDENTIFICATION_FIRST_v5_19_20260914.md	2026-09-14
SYN-01	Legacy fixed-world decoder and gap construction	fixed-panel-288-decoder-v4	Does near-equivalent chronological-age accuracy stabilize individual gap interpretation in the legacy fixed observable world?	Held-out decoder accuracy, individual gap sign and high-gap classification overlap in the seed-20260706 complete age-grid panel	constructive	audit-only	The frozen 9,097-pair result remains numerically reproducible only inside its original fixed generator and finite decoder grid; it is retained for historical replay, not as current V5 evidence.	Not a V5 result, not transportable to the revised population or 640-feature contract, not a census of algorithms, not a human ageing estimate, not replication of SYN-07 and not proof of ANA-01.	audit-only	LifeHistoryStateDecomposition/outputs/archived_evidence/syn01_fixed_world_decoder_legacy_v0_1/README.md;LifeHistoryStateDecomposition/reports/V4_FIXED_WORLD_GAP_AUDIT_20260729.md	LifeHistoryStateDecomposition/figures/nature_v4_1_draft_v0_1/Figure_2_Similar_age_accuracy_does_not_stabilize_an_age_gap.svg	none	legacy provenance; excluded from the next candidate	2026-08-15
SYN-02	Transparent three-variable age–state task map	three_variable_age_state_task_map_probe_v0_1	Can fixed cross-validated models recover the deliberately separated roles of X1, X2 and X3: age readability, same-age state information and their mixture?	Pooled participant-level five-fold out-of-fold chronological-age R2 for X1, X2, X3 and X1–X3, together with pooled out-of-fold state log-loss reduction beyond a fixed age-only model for the corresponding feature arms	constructive	current	In one frozen transparent cross-sectional construction, fixed held-out models separated age readability, same-age state information and their mixture; the adjacent algebraic limiting cases, not these fitted models, carry the strict residual non-implications.	Not longitudinal change, a human biological-age model, disease prediction, clinical validation, universal model superiority, population inference from constructed rows or proof of ANA-01–ANA-03; connected age-bin means are not within-person trajectories.	main+extended-data+supplement	LifeHistoryStateDecomposition/analysis/THREE_VARIABLE_AGE_STATE_TASK_MAP_PROBE_SPEC_v0_1_20260827.md;LifeHistoryStateDecomposition/analysis/analyze_three_variable_age_state_task_map_probe_v0_1.py;LifeHistoryStateDecomposition/analysis/plot_three_variable_age_state_task_map_figure_v0_2.py;LifeHistoryStateDecomposition/outputs/three_variable_age_state_task_map_probe_v0_1/MODULE_CONTRACT.md;LifeHist…	LifeHistoryStateDecomposition/outputs/three_variable_age_state_task_map_figure_v0_2/figures/Figure_X123_age_coordinate_and_task_map_v0_2.png;LifeHistoryStateDecomposition/outputs/three_variable_age_state_task_map_figure_v0_2/figures/Figure_X123_age_coordinate_and_task_map_v0_2.svg;LifeHistoryStateDecomposition/outputs/three_variable_age_state_task_map_figure_v0_2/figures/Figure_X123_age_coordinat…	x1_x7_publication_writing_package_v0_1 (submission subset X1–X3); prior construction retained as frozen provenance	MANUSCRIPT_NATURE_IDENTIFICATION_FIRST_v6_27_20260914.md;SUPPLEMENTARY_INFORMATION_IDENTIFICATION_FIRST_v5_19_20260914.md	2026-09-14
SYN-03	Model-family sensitivity under an equal tuning budget	v5_fairness_sensitivity_v0_1	Did restricted linear capacity alone create the synthetic age-decoding limitation?	Participant-grouped out-of-fold age prediction across four equally budgeted model families	constructive	audit-only	The frozen sensitivity remains available as prior engineering evidence but is excluded from the clean-population result.	Not an exhaustive model census, not transferable to the clean population, not evidence that nonlinear methods never help and not a test or proof of ANA-01.	audit-only	LifeHistoryStateDecomposition/outputs/archived_evidence/v5_prior_probe_family_v0_1/README.md;LifeHistoryStateDecomposition/outputs/v5_fairness_sensitivity_v0_1/RESULTS_REPORT.md	LifeHistoryStateDecomposition/outputs/v5_fairness_sensitivity_v0_1/figures/G01_model_opportunity.svg	none	legacy prior probe; excluded from next candidate	2026-08-15
SYN-04	Information-source ladder	v5_fairness_sensitivity_v0_1	Where can named future-target information be lost under incomplete observation?	Out-of-fold prediction of noise-free future global functional change from four declared information sets	constructive	audit-only	The frozen ladder remains available as prior engineering evidence but is excluded from the clean-population result.	Not an additive causal variance decomposition, not transferable to the clean population and not a chronological-age or gap result.	audit-only	LifeHistoryStateDecomposition/outputs/archived_evidence/v5_prior_probe_family_v0_1/README.md;LifeHistoryStateDecomposition/outputs/v5_fairness_sensitivity_v0_1/RESULTS_REPORT.md	LifeHistoryStateDecomposition/outputs/v5_fairness_sensitivity_v0_1/figures/G02_information_ladder.svg	none	legacy prior probe; excluded from next candidate	2026-08-15
SYN-05	Declared longitudinal positive control	v5_fair_history_positive_control_v0_2	Can repeated observations recover a declared path quantity when the current snapshot is deliberately insufficient and the quantity predicts a named future target?	Path-memory quantity and delayed future functional edge under a known generator	positive-boundary	audit-only	The frozen positive control remains replayable, but its numerical result is not inherited by the clean-population analysis.	Not a human effect estimate, not transferable to the clean population, not a general claim that longitudinal models are superior and not causal mechanism evidence.	audit-only	LifeHistoryStateDecomposition/outputs/archived_evidence/v5_prior_probe_family_v0_1/README.md;LifeHistoryStateDecomposition/outputs/v5_fair_history_positive_control_v0_2/RESULTS_REPORT.md	LifeHistoryStateDecomposition/outputs/v5_virtual_person_methods_results_visuals_v0_1/figures/F05_fair_history_memory_recovery.svg;LifeHistoryStateDecomposition/outputs/v5_virtual_person_methods_results_visuals_v0_1/figures/F06_fair_history_future_prediction_gain.svg	SYN-06	legacy prior probe; excluded from next candidate	2026-08-15
SYN-06	Initial history-manipulation audit	v5_fairness_sensitivity_v0_1-initial-history	Did the initial synthetic history manipulation give repeated observations a fair information advantage?	Initial snapshot-versus-history manipulation checks	constructive	audit-only	The initial manipulation failed because the intended history quantity remained readable from the current snapshot, motivating one declared revision.	Must not support a claim that history lacks value or enter the current scientific result.	audit-only	LifeHistoryStateDecomposition/outputs/v5_fairness_sensitivity_v0_1/RESULTS_REPORT.md	LifeHistoryStateDecomposition/outputs/v5_fairness_sensitivity_v0_1/figures/G03_history_A5.svg;LifeHistoryStateDecomposition/outputs/v5_fairness_sensitivity_v0_1/figures/G04_history_future.svg;LifeHistoryStateDecomposition/outputs/v5_fairness_sensitivity_v0_1/figures/G05_history_did.svg	none	v4.6/v3.4 candidate	2026-08-14
SYN-07	Inert-recorder score-displacement witness	v5_known_truth_ageclock_identifiability_v0_2	Can movement of an age-readable score, by itself, identify movement in separately declared state, functional or potential-hazard objects?	Paired frozen-clock displacement and separately declared oracle-state, latent-function and wave-10 potential-death-hazard effects after an explicit H_loading-only measurement-submodel rewrite	constructive	audit-only	The frozen displacement witness remains replayable as a prior construction, but its score and oracle-null magnitudes are excluded from the clean-population result.	Not an analytical proof, not transferable to the clean population, not a state-blind whole world, not a biological intervention and not a human surrogate or benefit result.	audit-only	LifeHistoryStateDecomposition/outputs/archived_evidence/v5_prior_probe_family_v0_1/README.md;LifeHistoryStateDecomposition/outputs/v5_virtual_person_methods_results_visuals_v0_1/README.md	LifeHistoryStateDecomposition/outputs/v5_syn07_main_figure2_v0_1/figures/Figure2_age_score_movement_does_not_by_itself_identify_change.svg;LifeHistoryStateDecomposition/outputs/v5_virtual_person_methods_results_visuals_v0_1/figures/F02_recorder_clock_displacement.svg;LifeHistoryStateDecomposition/outputs/v5_virtual_person_methods_results_visuals_v0_1/figures/F03_recorder_latent_function_null.svg;…	none	legacy prior probe; excluded from next candidate	2026-08-15
SYN-08	SYN-07 marginal-support diagnostic	v5_syn07_support_diagnostic_v0_1	Did the primary fold-specific recorder rewrite cause gross univariate support violations in the 60 edited W1-R channels?	Held-out factual versus exactly reconstructed rewrite cell exceedance of outer-training wave-10 1st–99th percentile intervals	constructive	audit-only	The frozen support diagnostic remains replayable only as a qualification of archived SYN-07.	Not current evidence, not proof of joint-manifold membership, full on-support status, human plausibility, intervention realism or the analytical proposition.	audit-only	LifeHistoryStateDecomposition/outputs/archived_evidence/v5_prior_probe_family_v0_1/README.md;LifeHistoryStateDecomposition/outputs/v5_syn07_support_diagnostic_v0_1/README.md	LifeHistoryStateDecomposition/outputs/v5_syn07_support_diagnostic_v0_1/figures/F01_syn07_marginal_support.svg	SYN-07	legacy prior probe; excluded from next candidate	2026-08-15
SYN-09	Object-matched recovery in a clean age-stratified cohort	v5_clean_object_matched_state_probe_v0_1	In a clean cohort with a separately declared current-state anchor, can target-supervised X and upstream oracle state recover the object, and what projection overlap appears in a time-proxy score comparator?	Participant-grouped out-of-fold incremental R2 for direct object-matched full-X and oracle-state recovery, with the time-proxy projection-overlap ratio (formal artifact field: Retention) used only as a descriptive compression diagnostic	positive-boundary	audit-only	The frozen one-seed object-matched result remains reproducible provenance but is excluded from the v5.4/v4.3 submission-facing chain after author-directed removal of large virtual-person result modules.	Not current manuscript evidence, not a universal biological-age result, not a human effect, not proof of ANA-01, not a positive AgeClock medical use and not confirmatory because seeds 20260822–20260823 were not run.	audit-only	LifeHistoryStateDecomposition/outputs/v5_virtual_person_dual_purpose_charter_v0_2/README.md;LifeHistoryStateDecomposition/outputs/v5_clean_object_matched_state_writer_handoff_v0_2/README.md;LifeHistoryStateDecomposition/outputs/v5_clean_object_matched_state_probe_v0_1/MODULE_CONTRACT.md;LifeHistoryStateDecomposition/outputs/v5_clean_population_anchor_v0_1/seed_20260821/README.md;LifeHistoryStateD…	LifeHistoryStateDecomposition/outputs/v5_clean_object_matched_state_probe_visuals_v0_2/figures/F01_clean_population_design_comparison_pathways.svg;LifeHistoryStateDecomposition/outputs/v5_clean_object_matched_state_probe_visuals_v0_2/figures/F02_oof_age_vs_time_proxy_compression_score.svg;LifeHistoryStateDecomposition/outputs/v5_clean_object_matched_state_probe_visuals_v0_2/figures/F03_named_anch…	v5_clean_object_matched_state_writer_handoff_v0_1 interpretation; v0_1 visuals superseded by v0_2 public labels	retired from v5.4/v4.3 submission-facing chain; frozen provenance only	2026-08-19
ANM-01	TIME-seq longitudinal timing probe	timeseq_gse232346_longitudinal_v0_1	Does cross-sectional age readability establish individual elapsed-time tracking or stable gaps for one published score?	Published rDNA-score transition, elapsed-time error and two-time-point gap repeatability in paired mice	materiality	audit-only	The score advanced on average in the paired sample but did not precisely establish individual elapsed-time agreement or stable residual gaps.	Does not show that all clocks are unstable, biologically uninformative or systematically slow.	audit-only	LifeHistoryStateDecomposition/reports/writing_agent_index/timeseq_gse232346_longitudinal_v0_1/README_MAIN_WRITING_CN.md	LifeHistoryStateDecomposition/manuscript/nature_first/V4_6_EXTENDED_DATA_PANEL_SOURCE_MAP_20260813.md	none	not in v6.1/v4.6 submission-facing package	2026-08-23
HUM-01	HSCT sampled-lineage referent audit	hsct_fixed_score_referent_null_probe_v0_1	Does an age-valued recipient-blood score affiliate with the recipient organism or the sampled donor-derived haematopoietic lineage beyond marginal score and donor/recipient age geometry?	Sign-balanced pair-level score affiliation under the frozen within-sign geometry-preserving permutation null, with a continuous score-coordinate regression sensitivity at the same independent-unit level	materiality	current	The evaluated post-HSCT recipient-blood readouts showed greater donor-lineage affiliation than expected under the geometry-preserving score-pairing null; a continuous shared-coordinate regression was compatible with this pattern and is retained as a descriptive sensitivity.	Does not identify a unique lineage biological age, exclude host influence, establish organismal age replacement, prove rejuvenation, treat the shared-coordinate regression as an independent control for donor–recipient age geometry, interpret its slope as a donor fraction or biological mixture fraction, or treat the partly overlapping studies as independent replications. The score-pairing null als…	main+extended-data+supplement	LifeHistoryStateDecomposition/analysis/analyze_hsct_fixed_score_referent_null_probe_v0_1.py;LifeHistoryStateDecomposition/analysis/audit_hsct_fixed_score_referent_null_probe_v0_1.py;LifeHistoryStateDecomposition/analysis/analyze_hsct_referent_regression_sensitivity_v0_1.py;LifeHistoryStateDecomposition/analysis/audit_hsct_referent_regression_sensitivity_v0_1.py;LifeHistoryStateDecomposition/outpu…	LifeHistoryStateDecomposition/outputs/hsct_age_reconstruction_semantic_counterexample_figure_v0_5/figures/Figure_HSCT_age_reconstruction_semantic_counterexample.png;LifeHistoryStateDecomposition/outputs/hsct_age_reconstruction_semantic_counterexample_figure_v0_5/figures/Figure_HSCT_age_reconstruction_semantic_counterexample.svg;LifeHistoryStateDecomposition/outputs/hsct_age_reconstruction_semanti…	hsct_clock_object_replacement_v0_1 and hsct_holland2024_horvath_object_affiliation_v0_1 retained as frozen source analyses	MANUSCRIPT_NATURE_IDENTIFICATION_FIRST_v6_27_20260914.md;SUPPLEMENTARY_INFORMATION_IDENTIFICATION_FIRST_v5_19_20260914.md	2026-09-14
HUM-02	NHANES target-specific information after fixed scalar compression	nhanes_individual_compression_v1	For a named mortality endpoint, does one fixed age-named scalar exhaust the information available in the same nine measured clinical variables?	Outcome-blind near-equal-scalar pairs plus time-to-event discrimination after retaining the remainder of the same nine-variable panel	materiality	audit-only	The frozen scalar-collision and C-index analysis remains reproducible provenance but is excluded from the planned v6.2/v4.7 submission-facing evidence chain after acceptance of the stronger pure age-decoder comparison in HUM-04.	Does not test a pure chronological-age decoder, prove that every scalar is useless, make C-index a proper-loss information quantity, identify a superior latent biological age or enter current submission-facing prose or figures.	audit-only	LifeHistoryStateDecomposition/analysis/analyze_nhanes_individual_compression_v1.py;LifeHistoryStateDecomposition/analysis/analyze_nhanes_phenoage_orthogonal_state_v1.py	LifeHistoryStateDecomposition/outputs/v4_identification_first_source_data/nhanes_scalar_collision_example.tsv;LifeHistoryStateDecomposition/outputs/v4_identification_first_source_data/nhanes_scalar_endpoint_metrics.tsv	HUM-04 replaces its placement-driving function; frozen source analysis retained	retired from planned v6.2/v4.7; frozen v6.1/v4.6 provenance only	2026-08-25
HUM-03	NHANES chronological-age value across measured information sets	nhanes3_5y_chronological_age_increment_and_proxy_comparison_v0_1	How does the held-out predictive value of observed chronological age for five-year mortality change when the declared measured information set changes?	Design-weighted paired outer-fold log-loss proxy contrast P_proxy = [L(R0)-L(R1)]-[L(F0)-L(F1)] comparing the frozen full-25 and remaining-20 information sets in NHANES III Phase 2	positive-boundary	current	In NHANES III Phase 2, observed chronological age became more useful for held-out five-year mortality prediction after the frozen five-measurement Phase 1 age-selected block was omitted, an information-set-dependent predictive-substitution pattern rather than identification of a biological-age entity.	Does not establish causal mediation, biological-age identity, mechanism, clinical equivalence or non-inferiority, universal measured-state sufficiency, literal conditional mutual information or a fraction of ageing; the remaining-20 panel is not non-age-related and the result does not show that every removed variable is individually age-associated.	extended-data+supplement	LifeHistoryStateDecomposition/analysis/NHANES3_5Y_CHRONOLOGICAL_AGE_INCREMENT_AND_PROXY_COMPARISON_SPEC_v0_1_20260827.md;LifeHistoryStateDecomposition/analysis/analyze_nhanes3_5y_chronological_age_increment_and_proxy_comparison_v0_1.py;LifeHistoryStateDecomposition/outputs/nhanes3_5y_chronological_age_increment_and_proxy_comparison_v0_1/REPORT.md;LifeHistoryStateDecomposition/outputs/nhanes3_5y_c…	LifeHistoryStateDecomposition/outputs/nhanes_hum03_hum04_hum06_extended_data_figure3_successor_v0_2/figures/Extended_Data_Figure_3_NHANES_age_substitution_fold_and_persistence_diagnostics.png;LifeHistoryStateDecomposition/outputs/nhanes_hum03_hum04_hum06_extended_data_figure3_successor_v0_2/figures/Extended_Data_Figure_3_NHANES_age_substitution_fold_and_persistence_diagnostics.svg;LifeHistoryStat…	nhanes_5y_complete_support_contextual_age_probe_v0_1 retained as frozen superseded provenance; stable HUM-03 contextual-information-set responsibility preserved	MANUSCRIPT_NATURE_IDENTIFICATION_FIRST_v6_27_20260914.md;SUPPLEMENTARY_INFORMATION_IDENTIFICATION_FIRST_v5_19_20260914.md	2026-09-14
HUM-04	NHANES mortality utility without source-measurement sufficiency	nhanes_5y_age_decoder_source_information_probe_v0_2	For complete-support five-year all-cause mortality in NHANES, does a decoder trained only to reconstruct chronological age exhaust the held-out endpoint information available in the same 50 source measurements once chronological age and background are included?	Paired pooled participant-level out-of-fold binary-log-loss contrasts among age and background, age/background plus a fold-local ridge chronological-age decoder, and age/background plus the same fixed 50 source measurements	materiality	current	In the declared complete-support NHANES sample, one decoder trained only to reconstruct chronological age improved out-of-fold five-year all-cause mortality prediction beyond age and background, while direct modelling of the same source measurements performed better for this endpoint.	Does not establish universal finite-sample estimator dominance, biological-age identity, proof of the population-information theorem, sufficiency failure for every clock or endpoint, a true biological-age interpretation for the direct endpoint model, confirmation or independent replication; uncertainty conditions on stored out-of-fold predictions and omits refitting and study-development uncertai…	main+extended-data+supplement	LifeHistoryStateDecomposition/analysis/NHANES_5Y_AGE_DECODER_SOURCE_INFORMATION_PROBE_SPEC_20260823.md;LifeHistoryStateDecomposition/outputs/nhanes_5y_age_decoder_source_information_probe_v0_2/REPORT.md;LifeHistoryStateDecomposition/outputs/nhanes_5y_age_decoder_source_information_probe_v0_2/decision.json;LifeHistoryStateDecomposition/outputs/nhanes_5y_age_decoder_source_information_probe_v0_2/mo…	LifeHistoryStateDecomposition/outputs/v6_22_main_figure_assembly_v0_1/figures/Figure_3_NHANES_source_representation_and_supervision_target.png;LifeHistoryStateDecomposition/outputs/v6_22_main_figure_assembly_v0_1/figures/Figure_3_NHANES_source_representation_and_supervision_target.svg;LifeHistoryStateDecomposition/outputs/v6_22_main_figure_assembly_v0_1/figures/Figure_3_NHANES_source_representati…	none	MANUSCRIPT_NATURE_IDENTIFICATION_FIRST_v6_27_20260914.md;SUPPLEMENTARY_INFORMATION_IDENTIFICATION_FIRST_v5_19_20260914.md	2026-09-14
HUM-06	NHANES matched scalar target-supervision comparison	nhanes3_5y_matched_scalar_target_supervision_protocol_transfer_v0_2	Under fixed protocol transfer, does a mortality-supervised one-dimensional scalar outperform an age-supervised scalar for five-year mortality when inputs, linear capacity and downstream calibration are matched, while the age-supervised scalar retains genuine endpoint utility?	Phase 2 design-weighted paired OOF log-loss contrast Delta = L(M_A)-L(M_Y) after identical spline calibration, with U_A = L(M0)-L(M_A) as the prespecified age-decoder utility support contrast	materiality	current	In NHANES III Phase 2, the frozen age-supervised scalar added held-out five-year mortality value beyond age and background, but the equally calibrated frozen mortality-supervised scalar performed better, demonstrating utility without default representational privilege for age supervision in the declared setting.	Does not identify biological age, establish a universal mortality representation, compare all clocks, validate a surrogate or imply causal benefit; does not generalize beyond the declared population, endpoint, 25-measurement interface, scalar dimension and linear projection family; it is retrospective outcome-accessed protocol-transfer robustness, not untouched confirmation or independent externa…	main+extended-data+supplement	LifeHistoryStateDecomposition/analysis/NHANES3_5Y_MATCHED_SCALAR_TARGET_SUPERVISION_PROTOCOL_TRANSFER_SPEC_v0_2_20260827.md;LifeHistoryStateDecomposition/analysis/analyze_nhanes3_5y_matched_scalar_target_supervision_protocol_transfer_v0_2.py;LifeHistoryStateDecomposition/outputs/nhanes3_5y_matched_scalar_target_supervision_protocol_transfer_v0_2/REPORT.md;LifeHistoryStateDecomposition/outputs/nha…	LifeHistoryStateDecomposition/outputs/v6_22_main_figure_assembly_v0_1/figures/Figure_3_NHANES_source_representation_and_supervision_target.png;LifeHistoryStateDecomposition/outputs/v6_22_main_figure_assembly_v0_1/figures/Figure_3_NHANES_source_representation_and_supervision_target.svg;LifeHistoryStateDecomposition/outputs/v6_22_main_figure_assembly_v0_1/figures/Figure_3_NHANES_source_representati…	nhanes_5y_matched_scalar_target_supervision_probe_v0_2 retained as frozen superseded provenance; nhanes3 protocol-transfer v0.1 retained as incomplete audit provenance	MANUSCRIPT_NATURE_IDENTIFICATION_FIRST_v6_27_20260914.md;SUPPLEMENTARY_INFORMATION_IDENTIFICATION_FIRST_v5_19_20260914.md	2026-09-14
HUM-05	NHANES Horvath mortality-increment stop boundary	nhanes_dnam_clock_endpoint_materiality_probe_v0_1	Does one fixed Horvath chronological-age DNA-methylation score improve held-out five-year all-cause mortality prediction beyond chronological age and background in the declared NHANES population?	Weighted out-of-fold log-loss increment from age and background to age/background plus the fixed Horvath score under the prespecified five-fold comparison	materiality	audit-only	Audit record only: the fixed Horvath chronological-age score did not improve held-out five-year mortality prediction beyond chronological age and background in this NHANES population.	Does not prove absence of biology, universal clock uselessness, biological-age or ageing-acceleration invalidity, clinical measurements as the methylation clock source, success or failure of another clock, confirmation of HUM-04 or proof of the analytical proposition.	audit-only	LifeHistoryStateDecomposition/analysis/NHANES_DNAM_CLOCK_ENDPOINT_MATERIALITY_PROBE_CONTRACT_20260824.md;LifeHistoryStateDecomposition/outputs/nhanes_dnam_clock_endpoint_materiality_probe_v0_1/REPORT.md;LifeHistoryStateDecomposition/outputs/nhanes_dnam_clock_endpoint_materiality_probe_v0_1/decision.json;LifeHistoryStateDecomposition/outputs/nhanes_dnam_clock_endpoint_materiality_probe_v0_1/indepe…	LifeHistoryStateDecomposition/outputs/nhanes_dnam_clock_endpoint_materiality_probe_v0_1/residual_formation.png;LifeHistoryStateDecomposition/outputs/nhanes_dnam_clock_endpoint_materiality_probe_v0_1/endpoint_increments.png	none	not allocated to planned v6.2/v4.7; audit-only	2026-08-25
MTH-01	Endpoint-directed measurement acquisition	nhanes_endpoint_vs_inverse_age_decoder_acquisition_v0_2	Within a fixed five-domain acquisition menu, does source evidence aligned to five-year mortality select a domain with greater held-out target-cycle mortality value than a nested outcome-blind inverse chronological-age decoder?	Paired target-cycle five-year mortality log-loss gain comparing two source-frozen policies, each selecting one domain from the same five prespecified measurement-domain options	positive-boundary	current	In the declared exploratory cross-cycle NHANES comparison, the endpoint-directed source policy selected hepatic, protein and injury measurements and transferred more held-out mortality value than the inverse age-decoder policy, which selected metabolic, adiposity and lipid measurements.	The five domains differ in measurement count and no resource or cost equivalence is claimed; the comparison is not an economic analysis, clinical value-of-information study, net-benefit analysis, untouched confirmation, universal transport result, universal endpoint-supervision result or biological-age identification.	main+extended-data+supplement	LifeHistoryStateDecomposition/analysis/analyze_nhanes_endpoint_vs_inverse_age_decoder_acquisition_v0_2.py;LifeHistoryStateDecomposition/outputs/nhanes_endpoint_vs_inverse_age_decoder_acquisition_v0_2/decision.json;LifeHistoryStateDecomposition/outputs/nhanes_endpoint_vs_inverse_age_decoder_acquisition_v0_2/model_artifact_audit.json;LifeHistoryStateDecomposition/outputs/nhanes_endpoint_vs_inverse_…	LifeHistoryStateDecomposition/outputs/v6_9_extended_data_figure4_domain_options_v0_1/figures/Extended_Data_Figure_4_five_domain_acquisition_comparison.png;LifeHistoryStateDecomposition/outputs/v6_9_extended_data_figure4_domain_options_v0_1/figures/Extended_Data_Figure_4_five_domain_acquisition_comparison.svg;LifeHistoryStateDecomposition/outputs/v6_9_extended_data_figure4_domain_options_v0_1/figu…	nhanes_age_prior_guided_risk_acquisition_v0_1 forward age-indexability comparator retained as superseded provenance	MANUSCRIPT_NATURE_IDENTIFICATION_FIRST_v6_27_20260914.md;SUPPLEMENTARY_INFORMATION_IDENTIFICATION_FIRST_v5_19_20260914.md	2026-09-14
MTH-02	Bayesian mask-completion-reveal boundary	nhanes_dual_bayesian_cbc_mask_reveal_v0_1	Can age and external evidence improve prediction under masked measurements, and does model completion equal actual measurement?	Masked-observation posterior prediction compared with direct prediction and revealed measurement	positive-boundary	audit-only	Frozen audit provenance only: the declared completion and reveal contrasts remain reproducible but are excluded from the v6.2/v4.7 submission-facing chain to avoid opening a separate missing-data programme.	Does not identify an unanchored latent life-history state, make imputed values equivalent to revealed assays, support rescue with another mask or endpoint, or enter current submission-facing prose, figures or Source Data.	audit-only	LifeHistoryStateDecomposition/analysis/probe_nhanes_dual_bayesian_cbc_mask_reveal_v0_1.py	LifeHistoryStateDecomposition/outputs/nature_v4_3_result_figure_packages_v0_1/prior_positive_results/;LifeHistoryStateDecomposition/outputs/nhanes_dual_bayesian_cbc_mask_reveal_probe_v0_1/	none	not allocated to v6.2/v4.7; frozen provenance only	2026-08-25
FRM-01	Structure-specific replacement framework	formal-v5.9	What should replace a universal age-valued entity in biomedical inference?	Measured state identified through measurement structure, named future risk through endpoint structure, transition through longitudinal structure, intervention displacement and benefit through causal and outcome structure, with age retained as elapsed time, context or design variable	replacement-framework	current	Stop treating chronological-age decoding and AgeGap operations as acquisition of biological objects. Identify each exact state, future, transition, intervention and benefit object through the measurements, outcomes, repeated observations and causal assumptions that define it.	Does not claim that age-score correlations are zero, prohibit chronological age as a covariate or design variable, or deny age prediction for the explicitly chronological-age task; it prohibits transfer of biological meaning from separately successful analyses back to the age objective.	main+supplement	LifeHistoryStateDecomposition/manuscript/nature_first/MANUSCRIPT_NATURE_IDENTIFICATION_FIRST_v5_9_20260819.md;LifeHistoryStateDecomposition/manuscript/nature_first/SUPPLEMENTARY_INFORMATION_IDENTIFICATION_FIRST_v4_5_20260819.md;LifeHistoryStateDecomposition/outputs/v5_virtual_person_dual_purpose_charter_v0_2/README.md;LifeHistoryStateDecomposition/analysis/plot_v6_8_figure4_target_first_and_ed_ac…	LifeHistoryStateDecomposition/outputs/v6_23_figure4_connector_v0_1/figures/Figure_4_target_first_measurement_and_evidence.png;LifeHistoryStateDecomposition/outputs/v6_23_figure4_connector_v0_1/figures/Figure_4_target_first_measurement_and_evidence.svg;LifeHistoryStateDecomposition/outputs/v6_23_figure4_connector_v0_1/figures/Figure_4_target_first_measurement_and_evidence.pdf	v5_virtual_person_dual_purpose_charter_v0_2	MANUSCRIPT_NATURE_IDENTIFICATION_FIRST_v6_27_20260914.md;SUPPLEMENTARY_INFORMATION_IDENTIFICATION_FIRST_v5_19_20260914.md	2026-09-14
ANA-04	Contemporary age-unit construct-promotion existence audit	age_unit_construct_audit_2024_2026_v3_submission_ready	Does substantive downstream use and semantic promotion of an individual age-valued output or imported AgeGap phenotype remain observable in 2024-2026 original research in top journals?	Paper-level source-verified coding of exact target class, downstream role, highest semantic-promotion Level and Tier A promotion-positive, Tier B bounded or Tier C diagnostic/non-promoting status; no prevalence or denominator estimand	materiality	current	Source-verified contemporary studies provide explicit examples in which chronological-age-trained scores, their residuals or intervention-associated displacements are carried into downstream analyses and promoted to biological ageing, accelerated ageing or rejuvenation; this curated audit establishes continued existence, not prevalence.	Not a field-wide prevalence estimate, representative sample, journal ranking, claim that all clocks are invalid, proof of ANA-01 or attribution of every downstream promotion to every paper; Tier B cannot carry the unaided-promotion claim and Tier C cannot support the positive existence claim.	main+supplement	Papers/Audit/outputs/age-unit-construct-typical-examples-2024-2026/age_unit_construct_audit_2024_2026.xlsx;LifeHistoryStateDecomposition/manuscript/nature_first/literature_audits_20260818/ANA_04_MODULE_CONTRACT.md	none	age_unit_construct_audit_2024_2026_v2_use_based	MANUSCRIPT_NATURE_IDENTIFICATION_FIRST_v6_27_20260914.md;SUPPLEMENTARY_INFORMATION_IDENTIFICATION_FIRST_v5_19_20260914.md	2026-09-14
FRM-02	Contemporary remedy ladder for age-unit promotion	age_clock_problem_remedy_2024_2026_v3_final	Which inferential links do recent critiques and methods propose to repair, and what is the evidentiary ceiling of each repair?	Coded mapping of 20 sources to five promotion transitions, seven remedy families, supportable objects and remaining identification ceilings	replacement-framework	current	Recent work supplies link-specific qualifications and positive alternatives rather than one replacement universal clock. Added structural, causal or endpoint information can define a narrower object; its meaning comes from that information and cannot be inherited from chronological-age decoding.	Not a systematic review, prevalence estimate or ranking; not a claim that no prior work recognized identification, that every repair fails, that one repair closes the full chain or that the map proves ANA-01.	main+supplement	Papers/Audit/outputs/age-clock-problem-remedy-2024-2026-v3-final/age_clock_problem_remedy_2024_2026_v3.xlsx;LifeHistoryStateDecomposition/manuscript/nature_first/next_round_20260904/FRM_02_LITERATURE_FINALIZATION_CONTRACT_20260904.md;LifeHistoryStateDecomposition/manuscript/nature_first/MANUSCRIPT_NATURE_IDENTIFICATION_FIRST_v6_15_20260904.md;LifeHistoryStateDecomposition/manuscript/nature_first/…	none	age_clock_problem_remedy_2024_2026_v2_literature_patch	MANUSCRIPT_NATURE_IDENTIFICATION_FIRST_v6_27_20260914.md;SUPPLEMENTARY_INFORMATION_IDENTIFICATION_FIRST_v5_19_20260914.md	2026-09-14
HUM-08	NHANES non-unique measured-profile realizations of individual AgeGap	nhanes_individual_agegap_contributions_v0_1	Under one frozen chronological-age decoder, can near-identical individual AgeGaps arise from materially different configurations of contributions from the same measured biological panel?	Outcome-blind distribution of 50-dimensional decoder-contribution distances among non-reusing participant pairs exactly matched on outer fold, chronological age, sex, race or ethnicity and survey cycle and restricted to absolute conditionally centred AgeGap difference no greater than 0.25 decoder-output years; primary profile distance is Euclidean distance in decoder-output years	materiality	current	In one frozen continuous-NHANES linear age decoder, near-identical conditionally centred AgeGaps among participants matched on age, background and fold arose from markedly different 50-measurement contribution configurations; the scalar therefore did not specify a unique measured-profile realization.	Does not identify causal ageing mechanisms, organ ages, biological-age components, biological burden, damage, benefit or a unique underlying state; contribution-space distance is not an age difference; model contributions are conditional on the frozen decoder, scaling, centring reference and parameterization; the result does not generalize to every clock, cohort or panel, interpret endpoint-logit…	main+extended-data+supplement	LifeHistoryStateDecomposition/analysis/NHANES_INDIVIDUAL_AGEGAP_CONTRIBUTIONS_SPEC_20260831.md;LifeHistoryStateDecomposition/analysis/analyze_nhanes_individual_agegap_contributions_v0_1.py;LifeHistoryStateDecomposition/outputs/nhanes_individual_agegap_contributions_v0_1/REPORT.md;LifeHistoryStateDecomposition/outputs/nhanes_individual_agegap_contributions_v0_1/VALIDATION_REPORT.md;LifeHistoryStat…	LifeHistoryStateDecomposition/outputs/nhanes_individual_agegap_contributions_figure_v0_2/figures/Extended_Data_Figure_4_near_identical_AgeGaps_distinct_measured_contributions.png;LifeHistoryStateDecomposition/outputs/nhanes_individual_agegap_contributions_figure_v0_2/figures/Extended_Data_Figure_4_near_identical_AgeGaps_distinct_measured_contributions.svg;LifeHistoryStateDecomposition/outputs/nha…	none	MANUSCRIPT_NATURE_IDENTIFICATION_FIRST_v6_27_20260914.md;SUPPLEMENTARY_INFORMATION_IDENTIFICATION_FIRST_v5_19_20260914.md	2026-09-14
