## Supplementary_Software_1 for "Inferential boundaries of age prediction: why prediction does not establish biological age measurement": primary_recipient_contrasts.tsv

recipient_id	n_samples	recipient_age	donor_age	dnam_age_recipient_blood	months_after_hsct	donor_chimerism_pct_min	abs_error_to_donor	abs_error_to_recipient	d	stem_cell_source	closer_to	donor_minus_recipient_age
1	1	37.0	59.0	57.0	204.0	99.0	2.0	20.0	-18.0	BM	donor	22.0
2	1	20.0	52.0	58.0	204.0	99.0	6.0	38.0	-32.0	BM	donor	32.0
3	1	26.0	60.0	53.0	144.0	99.0	7.0	27.0	-20.0	PB	donor	34.0
4	1	18.0	42.0	46.0	192.0	99.0	4.0	28.0	-24.0	BM	donor	24.0
5	1	27.0	60.0	60.0	48.0	99.0	0.0	33.0	-33.0	PB	donor	33.0
502	1	64.0	26.0	21.0	1.0	96.0	5.0	43.0	-38.0	PB	donor	-38.0
579	1	69.0	25.0	19.0	1.0	97.0	6.0	50.0	-44.0	PB	donor	-44.0
647	1	56.0	45.0	33.0	3.0	100.0	12.0	23.0	-11.0	PB	donor	-11.0
750	1	72.0	29.0	33.0	1.0	96.0	4.0	39.0	-35.0	PB	donor	-43.0
753	1	70.0	37.0	29.0	1.0	97.0	8.0	41.0	-33.0	PB	donor	-33.0
833	1	62.0	46.0	43.0	3.0	99.0	3.0	19.0	-16.0	PB	donor	-16.0
834	1	67.0	28.0	19.0	2.0	100.0	9.0	48.0	-39.0	PB	donor	-39.0
952	1	66.0	32.0	36.0	3.0	100.0	4.0	30.0	-26.0	PB	donor	-34.0
958	1	73.0	31.0	35.0	1.0	94.0	4.0	38.0	-34.0	PB	donor	-42.0
1007/1363	2	39.0	35.0	27.5	6.5	97.0	10.5	11.5	-1.0	PB	donor	-4.0
1033/1191	2	73.0	51.0	43.0	4.0	98.0	8.0	30.0	-22.0	PB	donor	-22.0
1069/1305	2	36.0	35.0	30.5	6.0	98.0	4.5	5.5	-1.0	PB	donor	-1.0
754/812	2	28.0	30.0	29.0	2.0	100.0	2.0	2.0	0.0	BM,PB	tie	2.0
878/1016	2	57.0	25.0	18.0	4.0	99.0	7.0	39.0	-32.0	PB	donor	-32.0
