## Supplementary_Software_1 for "Inferential boundaries of age prediction: why prediction does not establish biological age measurement": analysis_ready_pairs.tsv

analysis_row	source_study	unit_id	stratum	H	C	S	H_minus_C	I	source_affiliation	source_distance_d
0	Holland2024	1	host_older	72.01936659831401	40.9801777170198	39.61372451769786	31.03918888129421	1.0	1.0
1	Holland2024	10	host_younger	23.50155712797144	55.25176622237414	66.36876738147154	-31.750209094402695	1.0000000000000002	1.0
2	Holland2024	12	host_older	61.178514467988144	30.6322624743677	30.615093230375763	30.546251993620444	1.0	1.0
3	Holland2024	16	host_older	47.40114490772382	36.40604351788565	36.30217812656903	10.995101389838169	1.0	0.5877086604216654
4	Holland2024	17	host_older	50.25028480291644	36.4914559125085	41.89396966964463	13.75882889040794	0.21468406938289164	0.2146840693828916
5	Holland2024	18	host_older	65.14570517202097	27.2727272727273	38.491233132884986	37.87297789929367	0.4075720219313986	0.4075720219313986
6	Holland2024	19	host_older	64.5055939974469	45.18563984681505	54.05037795549383	19.319954150631844	0.08232306975854137	0.0822708483034531
7	Holland2024	2	host_older	62.63579403053089	25.2153110047847	36.57147340989	37.420483025746194	0.39305099844424846	0.3930509984442484
8	Holland2024	20	host_older	63.85147364051476	31.4298977518516	46.70019458772925	32.42157588866316	0.05801637228761549	0.0575494102106712
9	Holland2024	22	host_older	49.164843928001815	26.6684894053315	33.92695480381718	22.496354522670316	0.354698523161067	0.354698523161067
10	Holland2024	24	host_older	65.1839826839827	23.6185919343814	28.74100850952924	41.565390749601306	0.7535249166304554	0.7535249166304554
11	Holland2024	25	host_older	63.00763271815904	26.3048530416951	26.710754336747385	36.70277967646393	0.9778817136669041	0.9778817136669036
12	Holland2024	26	host_older	48.26258828890408	31.4805194805195	35.78328321310536	16.782068808384576	0.4872189142215724	0.4872189142215726
13	Holland2024	27	host_older	60.16142629300526	31.6828434723172	51.578247039280456	28.478582820688064	-0.39721865320562105	-0.397218653205621
14	Holland2024	3	host_older	64.99259512417404	28.7115516062885	40.35179869342791	36.28104351788555	0.358328980730607	0.358328980730607
15	Holland2024	30	host_younger	29.52608794714058	62.5058099794942	72.8872546793612	-32.97972203235362	1.0	1.0
16	Holland2024	34	host_older	68.31727044884938	27.136021872864	32.65773035044258	41.181248575985386	0.7318338482433225	0.7318338482433225
17	Holland2024	35	host_younger	1.851105035315564	37.23855092276145	19.85874217135459	-35.387445887445885	0.01774155689645001	0.0177415568964496
18	Holland2024	36	host_younger	20.61506849315068	47.9246575342466	60.80160157260876	-27.30958904109592	1.0	1.0
19	Holland2024	37	host_older	63.13875598086127	44.8783321941217	49.36588849496992	18.260423786739572	0.5084937399857042	0.5084937399857042
20	Holland2024	38	host_older	63.844269765322416	25.6814764183185	37.943279219059605	38.16279334700391	0.35739490087909126	0.3573949008790912
21	Holland2024	39	host_older	67.52164502164503	24.5700615174299	24.83687724267709	42.95158350421513	0.987575977252573	0.987575977252573
22	Holland2024	42	host_younger	18.0	42.0	53.52134133091911	-24.0	1.0	1.0
23	Holland2024	43	host_younger	2.70289359763044	36.58373205741625	35.282044234661655	-33.88083845978581	0.9231608258869032	0.9231608258869032
24	Holland2024	44	host_older	60.57837776258829	25.6384142173616	21.812339394776004	34.93996354522669	1.0	0.9795289923417774
25	Holland2024	45	host_younger	0.6236044657097295	25.38004101161995	19.48223079019992	-24.756436545910223	0.523533186168964	0.523533186168964
26	Holland2024	47	host_older	62.51651856915013	42.04066985645934	38.167482424017805	20.47584871269079	1.0	0.8417240800354915
27	Holland2024	48	host_older	67.92766005923903	31.91455912508545	36.90673150978606	36.013100934153584	0.7227579822227299	0.7227579822227301
28	Holland2024	5	host_younger	37.1284176349966	54.89066416040103	47.6975880956531	-17.76224652540443	0.19007136237411856	0.1900713623741187
29	Holland2024	54	host_older	73.67623604465716	39.1927546138072	50.61044041888452	34.483481430849956	0.3377881042566244	0.3377881042566244
30	Holland2024	55	host_older	69.50387331966279	42.9043062200957	66.24551561019764	26.59956709956709	-0.7550067114048503	-0.7550067114048503
31	Holland2024	56	host_older	70.71793119161543	22.582365003417667	20.652711088706333	48.13556618819777	1.0	1.0
32	Holland2024	57	host_older	75.8609022556391	21.4231032125769	31.599929811272347	54.4377990430622	0.6261117540536414	0.6261117540536414
33	Holland2024	58	host_older	71.1250854408749	58.136021872864	66.63096225988289	12.989063568010899	-0.3080142910286457	-0.3080142910286457
34	Holland2024	59	host_younger	26.0	60.0	70.57934027955457	-34.0	1.0	1.0
35	Holland2024	61	host_older	69.54670767828668	27.944406470722267	28.567487826374933	41.60230120756441	0.9700458225835176	0.8806553192123093
36	Holland2024	62	host_older	43.51016176805652	28.374025974025976	32.437495590790306	15.136135794030544	0.4630770135708086	0.2634658565162787
37	Holland2024	63	host_older	64.11768056504903	33.3786739576213	33.0542883611292	30.739006607427726	1.0	1.0
38	Holland2024	64	host_older	68.63442697653228	23.6678058783322	37.15448253641854	44.96662109820008	0.4001472056958185	0.4001472056958185
39	Holland2024	65	host_older	64.96593757120078	42.60492139439508	45.806610214574405	22.361016176805705	0.7136365543619322	0.7136365543619325
40	Holland2024	67	host_older	76.45670995670993	24.0013670539986	35.547477425355005	52.45534290271133	0.5597737148427027	0.5597737148427027
41	Holland2024	68	host_older	78.5374800637959	51.9651879699248	62.09158669983695	26.5722920938711	0.23782271441703678	0.2378227144170367
42	Holland2024	69	host_older	64.32601959444062	26.79617224880382	31.080018718193827	37.5298473456368	0.7717098910668474	0.7617312650432927
43	Holland2024	7	host_older	71.95921622237418	26.7997265892003	37.604082066366814	45.15948963317388	0.5215023214421051	0.5215023214421051
44	Holland2024	70	host_older	49.405445431761216	37.6814764183185	45.58304938108496	11.723969013442712	-0.3479348083753051	-0.3479348083753051
45	Holland2024	72	host_older	67.52437912964231	20.6356801093643	20.675621119590254	46.88869902027801	0.9982963481154092	0.9982963481154092
46	Holland2024	73	host_older	65.32123490544545	20.80164046479836	18.92348918660443	44.51959444064709	1.0000000000000002	0.9415052308683312
47	Holland2024	74	host_older	50.05342902711323	36.2460697197539	34.77729723146271	13.807359307359334	1.0	1.0
48	Holland2024	75	host_younger	51.09441786283892	62.91601731601736	78.06730496932592	-11.821599453178443	1.0	1.0
49	Holland2024	76	host_younger	51.68276210005538	62.168180190736585	67.16052497147162	-10.485418090681208	1.0	0.9575952918054772
50	Holland2024	79	host_younger	40.32458988380043	50.44363750284802	45.537293150652786	-10.119047619047592	0.030275469213174748	0.0302754692131749
51	Holland2024	8	host_older	65.3999772157667	42.3984962406015	52.323329476814166	23.001480975165194	0.13702658998970094	0.1370265899897009
52	Holland2024	80	host_older	68.07940305308728	39.1189336978811	66.24437599435922	28.96046935520618	-0.8732736658221197	-0.8732736658221197
53	Holland2024	81	host_younger	20.61506849315068	47.9246575342466	61.59409949865047	-27.30958904109592	1.0	1.0
54	Holland2024	82	host_younger	39.3599339257234	61.44941900205061	67.93927851016181	-22.089485076327207	1.0	1.0
55	Holland2024	84	host_older	65.48473456368195	27.0102529049898	38.72749355009945	38.474481658692156	0.3909084598434093	0.3909084598434093
56	Holland2024	86	host_older	55.40134426976536	30.3219412166781	43.9793017127156	25.079403053087262	-0.08912963096673793	-0.0891296309667379
57	Holland2024	87	host_older	65.36990202779675	25.2508544087491	37.35864534964403	40.119047619047656	0.3964068611067222	0.3964068611067222
58	Holland2024	9	host_older	59.86614262930056	20.6083390293917	30.26663348485761	39.25780359990886	0.5079554345985707	0.5079554345985706
59	Holland2024	90	host_older	74.58122579175216	35.8407382091593	47.34920782524779	38.74048758259286	0.405868623023756	0.405868623023756
60	Holland2024	91	host_older	64.48951925267718	35.7881066302119	37.59493726638016	28.701412622465284	0.8740946545081194	0.8740946545081194
61	Soraas2019	1	host_younger	37.0	59.0	57.0	-22.0	0.8181818181818182		-18.0
62	Soraas2019	1007/1363	host_older	39.0	35.0	27.5	4.0	1.0		-1.0
63	Soraas2019	1033/1191	host_older	73.0	51.0	43.0	22.0	1.0		-22.0
64	Soraas2019	1069/1305	host_older	36.0	35.0	30.5	1.0	1.0		-1.0
65	Soraas2019	2	host_younger	20.0	52.0	58.0	-32.0	1.0		-32.0
66	Soraas2019	3	host_younger	26.0	60.0	53.0	-34.0	0.5882352941176471		-20.0
67	Soraas2019	4	host_younger	18.0	42.0	46.0	-24.0	1.0		-24.0
68	Soraas2019	5	host_younger	27.0	60.0	60.0	-33.0	1.0		-33.0
69	Soraas2019	502	host_older	64.0	26.0	21.0	38.0	1.0		-38.0
70	Soraas2019	579	host_older	69.0	25.0	19.0	44.0	1.0		-44.0
71	Soraas2019	647	host_older	56.0	45.0	33.0	11.0	1.0		-11.0
72	Soraas2019	750	host_older	72.0	29.0	33.0	43.0	0.813953488372093		-35.0
73	Soraas2019	753	host_older	70.0	37.0	29.0	33.0	1.0		-33.0
74	Soraas2019	754/812	host_younger	28.0	30.0	29.0	-2.0	0.0		0.0
75	Soraas2019	833	host_older	62.0	46.0	43.0	16.0	1.0		-16.0
76	Soraas2019	834	host_older	67.0	28.0	19.0	39.0	1.0		-39.0
77	Soraas2019	878/1016	host_older	57.0	25.0	18.0	32.0	1.0		-32.0
78	Soraas2019	952	host_older	66.0	32.0	36.0	34.0	0.7647058823529411		-26.0
79	Soraas2019	958	host_older	73.0	31.0	35.0	42.0	0.8095238095238095		-34.0
