## Supplementary_Software_1 for "Inferential boundaries of age prediction: why prediction does not establish biological age measurement": primary_pair_summary.tsv

pair_id	n_occasions	affiliation_index	abs_error_to_lineage_coordinate	abs_error_to_host	donor_lineage_coordinate	host_age	host_minus_lineage_coordinate	score_minus_lineage_coordinate	mean_time_after_hsct	batches	direction
82	2	1.0	6.489859508111206	28.579344584438406	61.449419002050604	39.359933925723396	-22.0894850763272	6.489859508111206	19.582706766917298	1,3	lineage_side
10	3	1.0	11.1170011590974	42.8672102535001	55.25176622237414	23.50155712797144	-31.750209094402692	11.1170011590974	20.038733196627934	1,2,3	lineage_side
42	1	1.0	11.521341330919107	35.52134133091911	42.0	18.0	-24.0	11.521341330919107	16.0	1	lineage_side
30	2	1.0	10.381444699866996	43.36116673222062	62.5058099794942	29.52608794714058	-32.97972203235362	10.381444699866996	6.24606971975393	1,3	lineage_side
59	1	1.0	10.579340279554572	44.57934027955457	60.0	26.0	-34.0	10.579340279554572	12.0	1	lineage_side
36	1	1.0	12.876944038362161	40.18653307945808	47.9246575342466	20.61506849315068	-27.30958904109592	12.876944038362161	13.0	2	lineage_side
81	1	1.0	13.669441964403873	40.97903100549979	47.9246575342466	20.61506849315068	-27.30958904109592	13.669441964403873	18.0	2	lineage_side
19	2	0.08227084830345316	8.864738108678782	10.455216041953058	45.18563984681505	64.5055939974469	19.31995415063184	8.864738108678782	7.86056049213944	2,3	lineage_side
20	2	0.057549410210671254	15.270296835877652	17.15127905278551	31.4298977518516	63.85147364051476	32.42157588866316	15.270296835877652	9.052289815447711	2,3	lineage_side
44	4	0.9795289923417774	4.541331083897947	38.766038367812286	25.6384142173616	60.57837776258829	34.93996354522669	-3.8260748225855954	0.6384142173615858	3	lineage_side
64	1	0.4001472056958185	13.486676658086342	31.47994444011374	23.6678058783322	68.63442697653228	44.96662109820008	13.486676658086342	1.66780587833219	3	lineage_side
17	1	0.21468406938289164	5.402513757136134	8.356315133271806	36.4914559125085	50.25028480291644	13.75882889040794	5.402513757136134	3.49145591250854	3	lineage_side
12	1	1.0	0.017169243991936867	30.56342123761238	30.6322624743677	61.178514467988144	30.546251993620444	-0.017169243991936867	1.63226247436774	3	lineage_side
3	1	0.358328980730607	11.64024708713941	24.640796430746136	28.7115516062885	64.99259512417404	36.28104351788555	11.64024708713941	1.71155160628845	3	lineage_side
80	1	-0.8732736658221197	27.12544229647812	1.835027058728059	39.1189336978811	68.07940305308728	28.96046935520618	27.12544229647812	2.11893369788107	3	host_side
24	1	0.7535249166304554	5.122416575147842	36.44297417445347	23.6185919343814	65.1839826839827	41.565390749601306	5.122416575147842	1.61859193438141	3	lineage_side
2	1	0.39305099844424846	11.356162405105298	26.064320620640892	25.2153110047847	62.63579403053089	37.420483025746194	11.356162405105298	3.21531100478469	3	lineage_side
70	1	-0.3479348083753051	7.901572962766458	3.8223960506762538	37.6814764183185	49.405445431761216	11.723969013442712	7.901572962766458	1.68147641831852	3	host_side
34	1	0.7318338482433225	5.521708477578578	35.65954009840681	27.136021872864	68.31727044884938	41.181248575985386	5.521708477578578	3.13602187286398	3	lineage_side
55	1	-0.7550067114048503	23.341209390101945	3.2583577094651446	42.9043062200957	69.50387331966279	26.59956709956709	23.341209390101945	3.90430622009569	3	host_side
73	5	0.9415052308683313	4.4823146768351	46.39774571884103	20.80164046479836	65.32123490544545	44.519594440647104	-1.8781512781939302	0.80164046479836	3	lineage_side
22	1	0.354698523161067	7.258465398485683	15.237889124184633	26.6684894053315	49.164843928001815	22.496354522670316	7.258465398485683	2.66848940533151	3	lineage_side
68	1	0.23782271441703678	10.126398729912154	16.445893363958945	51.9651879699248	78.5374800637959	26.5722920938711	10.126398729912154	22.0751879699248	3	lineage_side
39	1	0.987575977252573	0.26681572524719144	42.68476777896794	24.5700615174299	67.52164502164503	42.95158350421513	0.26681572524719144	2.57006151742994	3	lineage_side
87	1	0.3964068611067222	12.10779094089493	28.011256678152726	25.2508544087491	65.36990202779675	40.119047619047656	12.10779094089493	3.25085440874915	3	lineage_side
9	1	0.5079554345985706	9.65829445546591	29.599509144442944	20.6083390293917	59.866142629300555	39.257803599908854	9.65829445546591	2.60833902939166	3	lineage_side
1	1	1.0	1.3664531993219384	32.40564208061615	40.9801777170198	72.01936659831401	31.03918888129421	-1.3664531993219384	2.98017771701982	3	lineage_side
84	1	0.3909084598434093	11.717240645109651	26.7572410135825	27.0102529049898	65.48473456368195	38.474481658692156	11.717240645109651	3.01025290498975	3	lineage_side
91	1	0.8740946545081194	1.8068306361682573	26.894581986297027	35.7881066302119	64.48951925267718	28.701412622465284	1.8068306361682573	1.78810663021189	3	lineage_side
7	1	0.5215023214421051	10.804355477166514	34.35513415600737	26.7997265892003	71.95921622237418	45.15948963317388	10.804355477166514	2.79972658920027	3	lineage_side
90	1	0.405868623023756	11.50846961608849	27.232017966504372	35.8407382091593	74.58122579175216	38.74048758259286	11.50846961608849	2.84073820915926	3	lineage_side
67	1	0.5597737148427027	11.546110371356406	40.909232531354924	24.0013670539986	76.45670995670993	52.45534290271133	11.546110371356406	2.00136705399863	3	lineage_side
61	3	0.8806553192123093	4.341932001997471	40.97921985191174	27.944406470722267	69.54670767828668	41.602301207564416	0.6230813556526668	0.9614946457051724	3	lineage_side
63	1	1.0	0.32438559649209964	31.063392203919825	33.3786739576213	64.11768056504903	30.739006607427726	-0.32438559649209964	2.37867395762133	3	lineage_side
65	4	0.7136365543619325	3.2016888201793243	19.159327356626385	42.60492139439508	64.96593757120078	22.361016176805705	3.2016888201793243	0.6049213943950787	3	lineage_side
8	1	0.13702658998970094	9.924833236212663	13.07664773895253	42.3984962406015	65.3999772157667	23.001480975165194	9.924833236212663	3.3984962406015	3	lineage_side
69	5	0.7617312650432927	4.658342780773212	33.24600087624681	26.79617224880382	64.32601959444062	37.52984734563681	4.283846469390006	0.7961722488038276	3	lineage_side
43	2	0.9231608258869032	1.3016878227545945	32.57915063703122	36.58373205741625	2.7028935976304393	-33.88083845978581	-1.3016878227545945	0.3896103896103895	3	lineage_side
45	2	0.523533186168964	5.897810221420029	18.858626324490192	25.38004101161995	0.6236044657097295	-24.75643654591022	-5.897810221420029	0.3800410116199595	3	lineage_side
27	1	-0.39721865320562105	19.895403566963257	8.583179253724808	31.6828434723172	60.16142629300526	28.478582820688064	19.895403566963257	3.68284347231716	3	host_side
56	3	1.0	1.9296539147113332	50.0652201029091	22.582365003417667	70.71793119161543	48.135566188197764	-1.9296539147113332	0.582365003417635	3	lineage_side
57	1	0.6261117540536414	10.176826598695445	44.26097244436676	21.4231032125769	75.8609022556391	54.4377990430622	10.176826598695445	3.4231032125769	3	lineage_side
25	1	0.9778817136669037	0.4059012950522849	36.29687838141166	26.3048530416951	63.007632718159044	36.70277967646395	0.4059012950522849	2.30485304169515	3	lineage_side
54	1	0.3377881042566244	11.41768580507732	23.065795625772637	39.1927546138072	73.67623604465716	34.483481430849956	11.41768580507732	2.19275461380725	3	lineage_side
38	1	0.35739490087909126	12.261802800741105	25.90099054626281	25.6814764183185	63.844269765322416	38.16279334700391	12.261802800741105	1.68147641831852	3	lineage_side
26	1	0.4872189142215726	4.302763732585863	12.47930507579872	31.4805194805195	48.262588288904084	16.782068808384583	4.302763732585863	3.48051948051948	3	lineage_side
18	1	0.4075720219313986	11.218505860157688	26.65447203913598	27.2727272727273	65.14570517202097	37.87297789929367	11.218505860157688	3.27272727272727	3	lineage_side
86	1	-0.08912963096673793	13.657360496037505	11.422042557049757	30.3219412166781	55.40134426976536	25.079403053087262	13.657360496037505	3.32194121667806	3	host_side
72	1	0.9982963481154092	0.03994101022595231	46.84875801005206	20.6356801093643	67.52437912964231	46.88869902027801	0.03994101022595231	2.63568010936432	3	lineage_side
48	4	0.7227579822227301	4.992172384700613	31.020928549452975	31.91455912508545	67.92766005923903	36.013100934153584	4.992172384700613	0.9145591250854418	3	lineage_side
74	1	1.0	1.4687724882911866	15.276131795650521	36.2460697197539	50.05342902711323	13.807359307359334	-1.4687724882911866	0.24606971975393	3	lineage_side
62	5	0.26346585651627874	7.827137301669092	11.814992282990053	28.374025974025976	43.51016176805652	15.136135794030542	4.063469616764327	0.7950786056049222	3	lineage_side
35	2	0.01774155689644963	17.37980875140686	18.007637136039026	37.23855092276145	1.851105035315564	-35.387445887445885	-17.37980875140686	0.609706083390294	3	lineage_side
37	1	0.5084937399857042	4.487556300848226	13.772867485891346	44.8783321941217	63.13875598086127	18.260423786739572	4.487556300848226	9.87833219412167	4	lineage_side
58	1	-0.3080142910286457	8.494940387018893	4.4941231809920055	58.136021872864	71.1250854408749	12.989063568010899	8.494940387018893	23.136021872864	4	host_side
16	4	0.5877086604216654	4.637050472132596	11.098966781154786	36.40604351788565	47.40114490772382	10.99510138983817	-0.10386539131661632	2.4060435178856228	5,6	lineage_side
75	5	1.0	15.151287653308561	26.972887106487	62.91601731601736	51.09441786283892	-11.821599453178441	15.151287653308561	1.9160173160173173	5,6	lineage_side
79	4	0.03027546921317492	4.90634435219523	5.212703266852364	50.44363750284802	40.32458988380043	-10.119047619047594	-4.90634435219523	2.4436375028480284	5,6	lineage_side
47	5	0.8417240800354915	7.114021224496767	24.349036145132324	42.04066985645934	62.51651856915013	20.47584871269079	-3.873187432441534	2.04066985645933	5,6	lineage_side
5	4	0.19007136237411876	7.193076064747924	10.569170460656501	54.89066416040103	37.1284176349966	-17.762246525404425	-7.193076064747924	0.8906641604010022	6	lineage_side
76	7	0.9575952918054771	5.436975875167943	15.477762871416237	62.168180190736585	51.68276210005538	-10.485418090681206	4.992344780735033	2.168180190736581	6	lineage_side
