## Supplementary_Software_1 for "Inferential boundaries of age prediction: why prediction does not establish biological age measurement": target_fay_brr_replicate_estimates.tsv

replicate	loss_M_AGE	loss_M_QA	Delta_sub	Delta_sub_positive_outer_folds	Delta_sub_negative_outer_folds
0	0.14061989196469327	0.142984603175243	-0.0023647112105497506	1	4
1	0.12683143735842003	0.12639641048364172	0.0004350268747783319	3	2
2	0.13075029749622058	0.1284356011420651	0.002314696354155479	5	0
3	0.12418270686961057	0.12575253413197823	-0.001569827262367668	0	5
4	0.1234159653780382	0.1236787119764697	-0.00026274659843149344	3	2
5	0.12430103566120407	0.1255015741054832	-0.001200538444279118	1	4
6	0.11314242920792071	0.11294907458973977	0.00019335461818094469	2	3
7	0.12398864449422828	0.1258268148779923	-0.001838170383764051	2	3
8	0.13032075405517246	0.13292595600951354	-0.0026052019543410694	0	5
9	0.1298581256173258	0.13071391593944703	-0.0008557903221212444	2	3
10	0.1289542945848892	0.12682252242291023	0.002131772161978975	4	1
11	0.12371205021993514	0.1257624633958114	-0.002050413175876276	3	2
12	0.1299585751749764	0.13096656751001268	-0.0010079923350362783	2	3
13	0.12494790159533409	0.12537079278183194	-0.00042289118649787547	3	2
14	0.10823553092730882	0.10839518772160739	-0.00015965679429853378	2	3
15	0.13692975622354736	0.13969187020228843	-0.0027621139787410566	2	3
16	0.12731267669769433	0.12733140777512683	-1.873107743246568e-05	3	2
17	0.11483942268193943	0.11567015737649874	-0.0008307346945593007	2	3
18	0.1257451346703983	0.12534226910504026	0.0004028655653580311	1	4
19	0.13165172370049963	0.13240600789705478	-0.000754284196555129	3	2
20	0.11748149823495203	0.11863320237526084	-0.0011517041403088196	2	3
21	0.11649474709324531	0.1182521351862893	-0.0017573880930439867	1	4
22	0.1466268926253536	0.1452252495660186	0.0014016430593350021	3	2
23	0.1157262827186129	0.11603442571665591	-0.00030814299804300985	2	3
24	0.11935872195577592	0.11850942271722151	0.0008492992385544073	3	2
25	0.11919363073942074	0.12098974777794096	-0.0017961170385202138	2	3
26	0.12422361880327304	0.12541007402049956	-0.00118645521722655	2	3
27	0.132988337254591	0.13411449841889697	-0.0011261611643059806	2	3
28	0.12555211441633057	0.12726684934470442	-0.0017147349283738774	1	4
29	0.11688684316562294	0.11868581503148538	-0.0017989718658624474	1	4
30	0.13967282427762348	0.13789713559373756	0.0017756886838859428	4	1
31	0.12878036284136196	0.13050198164220045	-0.00172161880083849	1	4
