## Supplementary_Software_1 for "Inferential boundaries of age prediction: why prediction does not establish biological age measurement": target_primary_fold_contrasts.tsv

outer_fold	n	deaths_5y	Delta_sub	Delta_sub_positive	Delta_sub_negative
0	1634	74	0.0023244189373459656	True	False
1	1552	90	-0.002451877102884608	False	True
2	1644	71	-0.0023875313855418715	False	True
3	1423	72	-0.0006505234839363953	False	True
4	1521	85	-0.0005061836849600492	False	True
