## Supplementary_Software_1 for "Inferential boundaries of age prediction: why prediction does not establish biological age measurement": input_manifest.tsv

role	path	sha256	size_bytes
canonical_phase1	E:\Papers\Aging\LifeHistoryStateDecomposition\outputs\nhanes3_phase1_to_phase2_endpoint_vs_age_acquisition_v0_2_final_20260826\analysis_ready_phase1.tsv.gz	b263d10515f294baf5f3ceee277e18f1319d8681ff5678633535a9d869e6481f	552213
canonical_phase2	E:\Papers\Aging\LifeHistoryStateDecomposition\outputs\nhanes3_phase1_to_phase2_endpoint_vs_age_acquisition_v0_2_final_20260826\analysis_ready_phase2.tsv.gz	3601a8ee21838058a519b529fc0e93ba09b79fe6d40174dba3e08d1c8404afac	581166
canonical_manifest	E:\Papers\Aging\LifeHistoryStateDecomposition\outputs\nhanes3_phase1_to_phase2_endpoint_vs_age_acquisition_v0_2_final_20260826\ordered_5x5_feature_manifest.tsv	8b2014d918062aba56afe3b20975a2ffbee8306ab668ee15cb437c8092173f97	4543
canonical_phase1_folds	E:\Papers\Aging\LifeHistoryStateDecomposition\outputs\nhanes3_phase1_to_phase2_endpoint_vs_age_acquisition_v0_2_final_20260826\phase1_participant_folds_and_design.tsv	8a9700c175a108a661399969eac0ba91afac4b1e53ef68ed23ac671cb1bef1b5	308505
canonical_phase2_folds	E:\Papers\Aging\LifeHistoryStateDecomposition\outputs\nhanes3_phase1_to_phase2_endpoint_vs_age_acquisition_v0_2_final_20260826\phase2_participant_folds_and_design.tsv	fea424d6ff11c461271a54248a5dd0db1183778fadfbb372a233d2984847af1d	322799
canonical_fay_registry	E:\Papers\Aging\LifeHistoryStateDecomposition\outputs\nhanes3_phase1_to_phase2_endpoint_vs_age_acquisition_v0_2_final_20260826\fay_brr_factor_registry.tsv	8aa96862c38e207e4898cb3d46f5b45d2a9f0c092c8e7b4615d131281761ec6b	25692
canonical_fay_factors	E:\Papers\Aging\LifeHistoryStateDecomposition\outputs\nhanes3_phase1_to_phase2_endpoint_vs_age_acquisition_v0_2_final_20260826\fay_brr_participant_factors.npz	bdb0f089617e05d2af68e35707020df7a587da96767037642823658dffb51d56	75519
canonical_fay_design	E:\Papers\Aging\LifeHistoryStateDecomposition\outputs\nhanes3_phase1_to_phase2_endpoint_vs_age_acquisition_v0_2_final_20260826\fay_brr_design.json	756f954b5af21d8be1e91b63cfed41134e82d81ca23e0f90433d9240bf59a878	685
source_selection_freeze	E:\Papers\Aging\LifeHistoryStateDecomposition\outputs\nhanes3_phase1_to_phase2_endpoint_vs_age_acquisition_v0_2_final_20260826\source_selection_freeze.json	360232b1a5486877a7b18390f642b503287e2acc5d91efc04df418d96285488c	6398
source_decision	E:\Papers\Aging\LifeHistoryStateDecomposition\outputs\nhanes3_phase1_to_phase2_endpoint_vs_age_acquisition_v0_2_final_20260826\source_decision.json	4e78876030605d214c6356451ff06209560a429ceb720c6b240f8927bb094458	331
source_model_artifact_audit	E:\Papers\Aging\LifeHistoryStateDecomposition\outputs\nhanes3_phase1_to_phase2_endpoint_vs_age_acquisition_v0_2_final_20260826\source_model_artifact_audit.json	7eb1dc9e8c36f04260faf233288b0603b7e44db7abaf9ac63d2a0969e2b019a4	407
source_panel_policy_metrics	E:\Papers\Aging\LifeHistoryStateDecomposition\outputs\nhanes3_phase1_to_phase2_endpoint_vs_age_acquisition_v0_2_final_20260826\source_panel_policy_metrics.tsv	87af7143ec413c1297d91a7e9780fdefa4ef9a1e5c720810a0695835abcbf1c4	1072
frozen_protocol	E:\Papers\Aging\LifeHistoryStateDecomposition\analysis\NHANES3_5Y_CHRONOLOGICAL_AGE_INCREMENT_AND_PROXY_COMPARISON_SPEC_v0_1_20260827.md	ee0be94708a3ccb2cecfaa39ce639225be5f830ebf26b52ce071f753cde89783	11000
analysis_script	E:\Papers\Aging\LifeHistoryStateDecomposition\analysis\analyze_nhanes3_5y_chronological_age_increment_and_proxy_comparison_v0_1.py	f9a886a64b5061ae1677fb66bb77251f8bd2b070231ab2822c6e512f771e581a	69806
implementation_dependency_base_spec	E:\Papers\Aging\LifeHistoryStateDecomposition\analysis\NHANES3_5Y_MATCHED_SCALAR_TARGET_SUPERVISION_PROTOCOL_TRANSFER_SPEC_v0_2_20260827.md	f1fb62ce7cd4b80b9fae870ea801c620ba5ab15412bb6675db042518fca3f4da	8912
implementation_dependency_base_script	E:\Papers\Aging\LifeHistoryStateDecomposition\analysis\analyze_nhanes3_5y_matched_scalar_target_supervision_protocol_transfer_v0_2.py	4761817fa7e30f0e98a54f5b369183fda692e1a426a97a62346b29c92e85d53e	88153
environment_policy	E:\Papers\Aging\LifeHistoryStateDecomposition\environment-policy.json	b7ffa630ce7617f61eb3798f49604eba4dfa399a1d11fc7719e2971881322dd3	446
environment_manifest	E:\Papers\Aging\LifeHistoryStateDecomposition\environment.yml	262e928e66e5d89a46429b409c513169d270fd74023b1ed30a55ebe2cb7c7773	682
environment_lock	E:\Papers\Aging\LifeHistoryStateDecomposition\environment.win-64.lock.txt	85eae09d6fb170ff4616262d5263a7decfdac3e32e6242223d137054a483b5d6	33155
