## Supplementary_Software_1 for "Inferential boundaries of age prediction: why prediction does not establish biological age measurement": model_artifact_index_primary.tsv

stage	target_refit_label	model	panel	feature_count	include_age	outer_fold	selected_C	design_feature_count	artifact_path	artifact_sha256	max_design_error	max_prediction_error	downstream_tuning_estimator_count	downstream_final_estimator_count
target_direct_measurement_age_increment	primary	F0	full_25	25	False	0	0.03	31	E:\Papers\Aging\LifeHistoryStateDecomposition\outputs\nhanes3_5y_chronological_age_increment_and_proxy_comparison_v0_1\models\primary\F0\outer_fold_00.joblib	9b244064cc0b69fe29bd0cfe41489e49b3b0325666a0b4c22a1b279991fb6183	0.0	0.0	36	1
target_direct_measurement_age_increment	primary	F0	full_25	25	False	1	0.1	31	E:\Papers\Aging\LifeHistoryStateDecomposition\outputs\nhanes3_5y_chronological_age_increment_and_proxy_comparison_v0_1\models\primary\F0\outer_fold_01.joblib	b8389b428e906bc990850164f4fe0d693ce9f9ffcf91bb009fefa0cb016cab2f	0.0	0.0	36	1
target_direct_measurement_age_increment	primary	F0	full_25	25	False	2	0.1	31	E:\Papers\Aging\LifeHistoryStateDecomposition\outputs\nhanes3_5y_chronological_age_increment_and_proxy_comparison_v0_1\models\primary\F0\outer_fold_02.joblib	51d6bfc56cd77cfde44956cc82ca3b1a8883ef8986945094fcdc832c8dba3e1d	0.0	0.0	36	1
target_direct_measurement_age_increment	primary	F0	full_25	25	False	3	0.1	31	E:\Papers\Aging\LifeHistoryStateDecomposition\outputs\nhanes3_5y_chronological_age_increment_and_proxy_comparison_v0_1\models\primary\F0\outer_fold_03.joblib	c7426113d7dfa86f7425aaed0dc46d75d51423f253bdc91a4fe78354fc46dffe	0.0	0.0	36	1
target_direct_measurement_age_increment	primary	F0	full_25	25	False	4	0.1	31	E:\Papers\Aging\LifeHistoryStateDecomposition\outputs\nhanes3_5y_chronological_age_increment_and_proxy_comparison_v0_1\models\primary\F0\outer_fold_04.joblib	74c1e0e9c8d469ee249462214afc621c18ce8b4f659a67d97fb4146c04edb8bb	0.0	0.0	36	1
target_direct_measurement_age_increment	primary	F1	full_25	25	True	0	0.01	37	E:\Papers\Aging\LifeHistoryStateDecomposition\outputs\nhanes3_5y_chronological_age_increment_and_proxy_comparison_v0_1\models\primary\F1\outer_fold_00.joblib	de7e1d4705d035507f1066d1081a965a0895c679aea9dca964eae77417b9bd4c	0.0	0.0	36	1
target_direct_measurement_age_increment	primary	F1	full_25	25	True	1	0.03	37	E:\Papers\Aging\LifeHistoryStateDecomposition\outputs\nhanes3_5y_chronological_age_increment_and_proxy_comparison_v0_1\models\primary\F1\outer_fold_01.joblib	b86b0ab54a0ff11601a9e125ea140b3f2540ad650998faa05e88193fcc39605f	0.0	0.0	36	1
target_direct_measurement_age_increment	primary	F1	full_25	25	True	2	0.01	37	E:\Papers\Aging\LifeHistoryStateDecomposition\outputs\nhanes3_5y_chronological_age_increment_and_proxy_comparison_v0_1\models\primary\F1\outer_fold_02.joblib	7f06a5b780d2b6e9b153eb6cf6a4ecd25b575cc50a9814ad7ba7bb8f0cecd38c	0.0	0.0	36	1
target_direct_measurement_age_increment	primary	F1	full_25	25	True	3	0.03	37	E:\Papers\Aging\LifeHistoryStateDecomposition\outputs\nhanes3_5y_chronological_age_increment_and_proxy_comparison_v0_1\models\primary\F1\outer_fold_03.joblib	9f47b328130c85bee7f74be301601ce2025b6cf1c8639c7085fcfafaf1a8c49f	0.0	0.0	36	1
target_direct_measurement_age_increment	primary	F1	full_25	25	True	4	0.03	37	E:\Papers\Aging\LifeHistoryStateDecomposition\outputs\nhanes3_5y_chronological_age_increment_and_proxy_comparison_v0_1\models\primary\F1\outer_fold_04.joblib	294ed2b2b9b4f40c4e2e4a4205c6871dbde39d5240bb4a0cf11e11fa4fa192d6	0.0	0.0	36	1
target_direct_measurement_age_increment	primary	R0	remaining_20_after_age_selected_block	20	False	0	0.1	26	E:\Papers\Aging\LifeHistoryStateDecomposition\outputs\nhanes3_5y_chronological_age_increment_and_proxy_comparison_v0_1\models\primary\R0\outer_fold_00.joblib	bd6cec422dfc82f12b45ee5f0679242814408487fb63093564e1185ccc4d10a6	0.0	0.0	36	1
target_direct_measurement_age_increment	primary	R0	remaining_20_after_age_selected_block	20	False	1	0.3	26	E:\Papers\Aging\LifeHistoryStateDecomposition\outputs\nhanes3_5y_chronological_age_increment_and_proxy_comparison_v0_1\models\primary\R0\outer_fold_01.joblib	97ddff6920ac52c7e901cfbdda34b0a0cbec830fa57d61d905c79a2d9e8e8b90	0.0	0.0	36	1
target_direct_measurement_age_increment	primary	R0	remaining_20_after_age_selected_block	20	False	2	0.3	26	E:\Papers\Aging\LifeHistoryStateDecomposition\outputs\nhanes3_5y_chronological_age_increment_and_proxy_comparison_v0_1\models\primary\R0\outer_fold_02.joblib	f2962d55e3d61d3ef29c7a5252ac7db4ee30950a56edcd1f6aeb782cb1c3e29c	0.0	0.0	36	1
target_direct_measurement_age_increment	primary	R0	remaining_20_after_age_selected_block	20	False	3	0.3	26	E:\Papers\Aging\LifeHistoryStateDecomposition\outputs\nhanes3_5y_chronological_age_increment_and_proxy_comparison_v0_1\models\primary\R0\outer_fold_03.joblib	af6e16dc5d9f94f76297983ff66bcbebabac71150bb6e095b5db33feed0e3da3	0.0	0.0	36	1
target_direct_measurement_age_increment	primary	R0	remaining_20_after_age_selected_block	20	False	4	0.3	26	E:\Papers\Aging\LifeHistoryStateDecomposition\outputs\nhanes3_5y_chronological_age_increment_and_proxy_comparison_v0_1\models\primary\R0\outer_fold_04.joblib	029bf39496ae52e1317329b3ba982ff60a7dbc6eb1c53e151071a2c63136a803	0.0	0.0	36	1
target_direct_measurement_age_increment	primary	R1	remaining_20_after_age_selected_block	20	True	0	0.01	32	E:\Papers\Aging\LifeHistoryStateDecomposition\outputs\nhanes3_5y_chronological_age_increment_and_proxy_comparison_v0_1\models\primary\R1\outer_fold_00.joblib	a6901e491c9248a0ce33d32cffeee27e75445b5a0171cc33e1b1d61918100227	0.0	0.0	36	1
target_direct_measurement_age_increment	primary	R1	remaining_20_after_age_selected_block	20	True	1	0.03	32	E:\Papers\Aging\LifeHistoryStateDecomposition\outputs\nhanes3_5y_chronological_age_increment_and_proxy_comparison_v0_1\models\primary\R1\outer_fold_01.joblib	ec5dc221f2d3b56c1ee97f4226ca479b48e84077080dd079d52714d481e2b340	0.0	0.0	36	1
target_direct_measurement_age_increment	primary	R1	remaining_20_after_age_selected_block	20	True	2	0.03	32	E:\Papers\Aging\LifeHistoryStateDecomposition\outputs\nhanes3_5y_chronological_age_increment_and_proxy_comparison_v0_1\models\primary\R1\outer_fold_02.joblib	37c49ed877a7c610c8ef36c1457cf183f6c94559e3fa86cdc9ea3c58319dc493	0.0	0.0	36	1
target_direct_measurement_age_increment	primary	R1	remaining_20_after_age_selected_block	20	True	3	0.03	32	E:\Papers\Aging\LifeHistoryStateDecomposition\outputs\nhanes3_5y_chronological_age_increment_and_proxy_comparison_v0_1\models\primary\R1\outer_fold_03.joblib	a12bb7858a38935a1bed555af1b6c65a0a5b714ccd219f283539005c2511da65	0.0	0.0	36	1
target_direct_measurement_age_increment	primary	R1	remaining_20_after_age_selected_block	20	True	4	0.03	32	E:\Papers\Aging\LifeHistoryStateDecomposition\outputs\nhanes3_5y_chronological_age_increment_and_proxy_comparison_v0_1\models\primary\R1\outer_fold_04.joblib	aaca501b6a36af0c11582ba5fb21845cf706b49ab817b4afbd2d48400533d389	0.0	0.0	36	1
