## Supplementary_Software_1 for "Inferential boundaries of age prediction: why prediction does not establish biological age measurement": ordered_5x5_feature_manifest.tsv

domain_order	domain	position_within_domain	feature	feature_order	unit	source_file	source_variables	derivation	quality_rule	codebook_basis
1	renal_mineral	1	BUPSI	1	mmol/L	lab	BUPSI	direct	official blank and all-8 blank-applicable codes set missing	lab-acc.pdf biochemical profile
1	renal_mineral	2	CEPSI_CALIBRATED	2	umol/L standardized	lab	CEP,CEPSI	(0.960 * CEP_mg_dL - 0.184) * 88.4	official blank and all-8 blank-applicable codes set missing	lab-acc.pdf pp.111-112: recommended Deming calibration
1	renal_mineral	3	UAPSI	3	umol/L	lab	UAPSI	direct	official blank and all-8 blank-applicable codes set missing	lab-acc.pdf biochemical profile
1	renal_mineral	4	NAPSI	4	mmol/L	lab	NAPSI	direct	official blank and all-8 blank-applicable codes set missing	lab-acc.pdf biochemical profile
1	renal_mineral	5	SCPSI	5	mmol/L	lab	SCPSI	direct	official blank and all-8 blank-applicable codes set missing	lab-acc.pdf biochemical profile
2	metabolic_adiposity_lipid	1	G1PSI	6	mmol/L	lab	G1PSI	direct first-venipuncture plasma glucose	official blank and all-8 blank-applicable codes set missing	lab-acc.pdf diabetes testing profile
2	metabolic_adiposity_lipid	2	TCPSI	7	mmol/L	lab	TCPSI	direct reference-method cholesterol	official blank and all-8 blank-applicable codes set missing	lab-acc.pdf lipid profile; TCP preferred to CHP
2	metabolic_adiposity_lipid	3	HDPSI	8	mmol/L	lab	HDPSI	direct	official blank and all-8 blank-applicable codes set missing	lab-acc.pdf lipid profile
2	metabolic_adiposity_lipid	4	BMPWT	9	kg	exam	BMPWT	direct	official blank and all-8 blank-applicable codes set missing	exam-acc.pdf body measurements
2	metabolic_adiposity_lipid	5	BMPWAIST	10	cm	exam	BMPWAIST	direct	official blank and all-8 blank-applicable codes set missing	exam-acc.pdf body measurements
3	hepatic_protein_injury	1	AMPSI	11	g/L	lab	AMPSI	direct	official blank and all-8 blank-applicable codes set missing	lab-acc.pdf biochemical profile
3	hepatic_protein_injury	2	ATPSI	12	U/L	lab	ATPSI	direct	official blank and all-8 blank-applicable codes set missing	lab-acc.pdf biochemical profile
3	hepatic_protein_injury	3	ASPSI	13	U/L	lab	ASPSI	direct	official blank and all-8 blank-applicable codes set missing	lab-acc.pdf biochemical profile
3	hepatic_protein_injury	4	APPSI	14	U/L	lab	APPSI	direct	official blank and all-8 blank-applicable codes set missing	lab-acc.pdf biochemical profile
3	hepatic_protein_injury	5	TBPSI	15	umol/L	lab	TBPSI	direct	official blank and all-8 blank-applicable codes set missing	lab-acc.pdf biochemical profile
4	haematology	1	WCPSI	16	10^9/L	lab	WCPSI	direct	official blank and all-8 blank-applicable codes set missing	lab-acc.pdf haematology profile
4	haematology	2	RCPSI	17	10^12/L	lab	RCPSI	direct	official blank and all-8 blank-applicable codes set missing	lab-acc.pdf haematology profile
4	haematology	3	HGPSI	18	g/L	lab	HGPSI	direct	official blank and all-8 blank-applicable codes set missing	lab-acc.pdf haematology profile
4	haematology	4	RWP	19	%	lab	RWP	direct	official blank and all-8 blank-applicable codes set missing	lab-acc.pdf haematology profile
4	haematology	5	PLPSI	20	10^9/L	lab	PLPSI	direct	official blank and all-8 blank-applicable codes set missing	lab-acc.pdf haematology profile
5	cardiorespiratory	1	MEC_SBP_MEAN	21	mmHg	exam	PEP6G1,PEP6H1,PEP6I1	row mean of available valid MEC K1 readings	888 blank-applicable codes set missing; no arbitrary trimming	exam-acc.pdf pp.139,170-173
5	cardiorespiratory	2	MEC_DBP_MEAN	22	mmHg	exam	PEP6G3,PEP6H3,PEP6I3	row mean of available valid MEC K5 readings	888 blank-applicable codes set missing; no arbitrary trimming	exam-acc.pdf pp.139,170-173
5	cardiorespiratory	3	PEP6DR	23	beats/min	exam	PEP6DR	direct radial pulse	888 blank-applicable codes set missing	exam-acc.pdf p.170
5	cardiorespiratory	4	SPPFEV1	24	mL	exam	SPPFEV1,SPPTYPE,SPPRELIA,SPPREPRO	SPPFEV1 retained under primary review-reliability rule; SPPREPRO=4 retained in reproducible-only sensitivity	primary: SPPTYPE=1 and SPPRELIA=1; sensitivity: additionally SPPREPRO=4	exam-acc.pdf pp.558-564: unreliable tests should not be used; SPPREPRO reports attainment of the FVC/FEV1 reproducibility goal
5	cardiorespiratory	5	SPPFVC	25	mL	exam	SPPFVC,SPPTYPE,SPPRELIA,SPPREPRO	SPPFVC retained under primary review-reliability rule; SPPREPRO=4 retained in reproducible-only sensitivity	primary: SPPTYPE=1 and SPPRELIA=1; sensitivity: additionally SPPREPRO=4	exam-acc.pdf pp.558-564: unreliable tests should not be used; SPPREPRO reports attainment of the FVC/FEV1 reproducibility goal
