## Supplementary_Software_1 for "Inferential boundaries of age prediction: why prediction does not establish biological age measurement": target_fay_brr_replicate_estimates.tsv

replicate	loss_F0	loss_F1	loss_R0	loss_R1	V_F	V_R	P_proxy	D_block_0	D_block_1	D_replace	V_F_positive_outer_folds	V_F_negative_outer_folds	V_R_positive_outer_folds	V_R_negative_outer_folds	P_proxy_positive_outer_folds	P_proxy_negative_outer_folds	D_block_0_positive_outer_folds	D_block_0_negative_outer_folds	D_block_1_positive_outer_folds	D_block_1_negative_outer_folds	D_replace_positive_outer_folds	D_replace_negative_outer_folds
0	0.14294711208581476	0.13725977326137503	0.14900584713381398	0.13767144023560485	0.005687338824439741	0.011334406898209156	0.005647068073769413	0.0060587350479992235	0.0004116669742298061	-0.005275671850209933	5	0	5	0	4	1	4	1	3	2	0	5
1	0.12537624226384872	0.11990415484817743	0.13053938595586223	0.11991115326974816	0.005472087415671277	0.01062823268611407	0.005156145270442791	0.005163143692013503	6.99842157071354e-06	-0.005465088994100564	5	0	5	0	5	0	5	0	3	2	0	5
2	0.12372309084209132	0.12289628055776923	0.13299991888155854	0.12510280822588626	0.0008268102843220761	0.007897110655672295	0.007070300371350219	0.009276828039467217	0.0022065276681169986	0.001379717383794922	2	3	4	1	4	1	4	1	4	1	4	1
3	0.12603291254293325	0.12139645203255629	0.13126220674832484	0.12120497326430014	0.004636460510376928	0.010057233484024673	0.0054207729736477465	0.005229294205391598	-0.0001914787682561494	-0.004827939278633078	5	0	5	0	4	1	4	1	2	3	1	4
4	0.12201920412426903	0.11794739686283803	0.1305015276384238	0.11905390958865882	0.004071807261430985	0.011447618049764975	0.00737581078833399	0.008482323514154769	0.0011065127258207779	-0.0029652945356102084	5	0	5	0	5	0	5	0	4	1	1	4
5	0.12539485262871855	0.11974524462730388	0.13003914697668864	0.1197252487689029	0.005649608001414669	0.010313898207785754	0.004664290206371083	0.004644294347970111	-1.9995858400971863e-05	-0.005669603859815639	5	0	5	0	4	1	4	1	3	2	0	5
6	0.11669860342521153	0.11072589109451833	0.12060529852444339	0.11169983136656692	0.0059727123306932165	0.008905467157876486	0.002932754827183272	0.003906695099231869	0.000973940272048597	-0.004998772058644621	5	0	4	1	3	2	4	1	4	1	0	5
7	0.12113844261975873	0.11810513400779721	0.12724704954808852	0.11883488973240616	0.0030333086119615194	0.008412159815682321	0.0053788512037208	0.006108606928329769	0.0007297557246089676	-0.0023035528873525525	5	0	5	0	5	0	4	1	3	2	1	4
8	0.1346142048238428	0.12950925990769946	0.14117255596502312	0.12962458738204452	0.0051049449161433376	0.01154796858297862	0.006443023666835281	0.00655835114118034	0.00011532747434505877	-0.00498961744179828	5	0	5	0	5	0	4	1	3	2	0	5
9	0.13028024996941842	0.1252709659084225	0.1357360740693207	0.1249978522122001	0.005009284060995964	0.010738221857120601	0.005728937796124637	0.005455824099902262	-0.00027311369622237333	-0.005282397757218334	5	0	5	0	4	1	4	1	4	1	0	5
10	0.1256995775627914	0.12383927438024488	0.13012242531450777	0.12428399474867899	0.0018603031825465345	0.0058384305658288095	0.003978127383282273	0.004422847751716369	0.0004447203684340955	-0.001415582814112438	4	1	4	1	4	1	4	1	4	1	2	3
11	0.1253596047484748	0.11972252929264496	0.13476882642082677	0.12112009308603061	0.005637075455829835	0.013648733334796158	0.008011657878966323	0.009409221672351958	0.0013975637933856344	-0.0042395116624442	5	0	5	0	5	0	5	0	3	2	1	4
12	0.12685304750667206	0.12307323048691234	0.1338272373002284	0.12350522972864542	0.0037798170197597346	0.010322007571583003	0.006542190551823266	0.006974189793556349	0.00043199924173308225	-0.003347817778026649	5	0	5	0	4	1	4	1	4	1	1	4
13	0.12375863104051149	0.11952355571347358	0.13068741740328277	0.11981388754897523	0.004235075327037929	0.010873529854307529	0.006638454527269597	0.006928786362771255	0.0002903318355016549	-0.003944743491536272	5	0	5	0	5	0	5	0	3	2	1	4
14	0.10901413703744407	0.10513769731082927	0.11677520242597064	0.10702839088098369	0.003876439726614812	0.009746811544986972	0.005870371818372163	0.00776106538852659	0.0018906935701544297	-0.0019857461564603807	5	0	5	0	5	0	5	0	4	1	1	4
15	0.13477284907183593	0.13151063559320084	0.1405323213216453	0.13146031538621564	0.0032622134786351293	0.009072005935429667	0.005809792456794536	0.0057594722498093606	-5.032020698517299e-05	-0.0033125336856203026	5	0	5	0	4	1	4	1	3	2	1	4
16	0.12416373144341941	0.12104147237197477	0.1310504743463755	0.12182828565437065	0.003122259071444631	0.009222188692004843	0.006099929620560211	0.0068867429029561165	0.0007868132823959074	-0.002335445789048726	4	1	4	1	4	1	4	1	3	2	1	4
17	0.11442112205183481	0.11171238883893975	0.11899198654433948	0.11120087318594192	0.0027087332128950736	0.007791113358397556	0.005082380145502482	0.004570864492504662	-0.0005115156529978205	-0.0032202488658928945	4	1	4	1	4	1	4	1	0	5	1	4
18	0.1259895944959787	0.12071306884185816	0.13383104557126324	0.12154662661258901	0.005276525654120527	0.012284418958674218	0.0070078933045536924	0.007841451075284544	0.000833557770730852	-0.004442967883389674	5	0	5	0	5	0	5	0	3	2	1	4
19	0.130152673237846	0.1259598129184237	0.13449719666833743	0.12656601894665584	0.0041928603194222895	0.007931177721681639	0.003738317402259351	0.004344523430491453	0.0006062060282321012	-0.003586654291190187	5	0	5	0	4	1	4	1	4	1	1	4
20	0.12040653836811276	0.11623618094831967	0.1281245828766653	0.11642425278195445	0.004170357419793108	0.011700330094710876	0.007529972674917768	0.007718044508552542	0.0001880718336347723	-0.003982285586158336	4	1	4	1	3	2	3	2	3	2	0	5
21	0.12001442578610436	0.11448390230872664	0.12516048918016148	0.11475929586711346	0.005530523477377714	0.010401193313047992	0.004870669835670281	0.0051460633940571005	0.00027539355838682086	-0.005255129918990891	5	0	5	0	4	1	4	1	3	2	0	5
22	0.14577910077386133	0.14244003497280547	0.148098580149058	0.14113504671673355	0.003339065801055899	0.006963533432324481	0.003624467631268581	0.002319479375196651	-0.0013049882560719308	-0.004644054057127832	5	0	5	0	4	1	3	2	1	4	0	5
23	0.11696042680221824	0.11291071284650972	0.1225746716779612	0.11304385165979107	0.004049713955708505	0.009530820018170098	0.005481106062461593	0.005614244875742961	0.000133138813281369	-0.003916575142427138	5	0	5	0	5	0	4	1	3	2	1	4
24	0.11697427208502628	0.11394129152723112	0.12492168297486217	0.1150761920280739	0.003032980557795155	0.00984549094678828	0.006812510388993122	0.007947410889835891	0.001134900500842772	-0.0018980800569523841	5	0	5	0	5	0	5	0	4	1	3	2
25	0.12002068425925934	0.11630777468437975	0.12533720024145192	0.11756792446642086	0.0037129095748795783	0.007769275775031067	0.004056366200151489	0.005316515982192586	0.001260149782041096	-0.0024527597928384838	4	1	4	1	4	1	4	1	5	0	1	4
26	0.12653475079096546	0.12149324924032488	0.13119780923930371	0.12121231492100122	0.00504150155064059	0.00998549431830252	0.004943992767661929	0.004663058448338256	-0.00028093431932367475	-0.0053224358699642624	5	0	5	0	4	1	4	1	3	2	1	4
27	0.13194244624217202	0.1271385674628255	0.13955283708545999	0.12878025301968526	0.004803878779346513	0.01077258406577472	0.005968705286428207	0.0076103908432879445	0.0016416855568597347	-0.003162193222486779	4	1	5	0	5	0	4	1	4	1	1	4
28	0.12703639923883553	0.12277564357235933	0.13163232201109898	0.12208039983878148	0.0042607556664761475	0.00955192217231751	0.0052911665058413635	0.004595922772263475	-0.0006952437335778871	-0.004955999400054036	5	0	5	0	3	2	3	2	3	2	0	5
29	0.11845659335967099	0.11337826136948705	0.12576565543899643	0.11432496699169255	0.0050783319901839315	0.011440688447303898	0.006362356457119969	0.007309062079325454	0.0009467056222054859	-0.004131626367978446	5	0	5	0	5	0	5	0	3	2	0	5
30	0.1362947678049232	0.13292153060799658	0.141441071084882	0.13282370206082522	0.003373237196926632	0.008617369024056772	0.0052441318271301395	0.005146303279958788	-9.782854717135183e-05	-0.0034710657440979852	5	0	5	0	5	0	4	1	3	2	0	5
31	0.12947820944642743	0.12670114699744578	0.13544881741985162	0.12501953798794668	0.0027770624489816672	0.010429279431904944	0.007652216982923279	0.005970607973424186	-0.0016816090094990941	-0.004458671458480758	4	1	5	0	5	0	4	1	3	2	0	5
