## Supplementary_Software_1 for "Inferential boundaries of age prediction: why prediction does not establish biological age measurement": model_artifact_index_source.tsv

stage	artifact_kind	artifact_path	artifact_sha256	max_design_error	max_prediction_error	projection_tuning_estimator_count	projection_final_estimator_count
source_projection	source_full_phase1_to_phase2_frozen_projection	E:\Papers\Aging\LifeHistoryStateDecomposition\outputs\nhanes3_5y_matched_scalar_target_supervision_protocol_transfer_v0_2\models\source_final\phase1_final_projection_bundle.joblib	e92eb2ab87834679013ec5a9fd396b145032996e0b1c036269c76ebeda427cc6	0.0	0.0	36	2
source_projection	source_outer_fold_00	E:\Papers\Aging\LifeHistoryStateDecomposition\outputs\nhanes3_5y_matched_scalar_target_supervision_protocol_transfer_v0_2\models\source_outer\outer_fold_00.joblib	006331bc17e56b55400091fff1b16a891d05fb6a8fc3afc56380e0de228e90e5	0.0	0.0	54	3
source_projection	source_outer_fold_01	E:\Papers\Aging\LifeHistoryStateDecomposition\outputs\nhanes3_5y_matched_scalar_target_supervision_protocol_transfer_v0_2\models\source_outer\outer_fold_01.joblib	d99196d9bfad89d7ba67b990e5573464359c9ca7a303e6c7fc8373e003d2dcbd	0.0	0.0	54	3
source_projection	source_outer_fold_02	E:\Papers\Aging\LifeHistoryStateDecomposition\outputs\nhanes3_5y_matched_scalar_target_supervision_protocol_transfer_v0_2\models\source_outer\outer_fold_02.joblib	a07b35e779311179a613c3c83c8b5705f2a39084231673571e443784e73a7702	0.0	0.0	54	3
source_projection	source_outer_fold_03	E:\Papers\Aging\LifeHistoryStateDecomposition\outputs\nhanes3_5y_matched_scalar_target_supervision_protocol_transfer_v0_2\models\source_outer\outer_fold_03.joblib	ca9d8fe05eb9857718d10290df7c7612ac245af80f829ab8ac1f9e08b2c40c62	0.0	0.0	54	3
source_projection	source_outer_fold_04	E:\Papers\Aging\LifeHistoryStateDecomposition\outputs\nhanes3_5y_matched_scalar_target_supervision_protocol_transfer_v0_2\models\source_outer\outer_fold_04.joblib	d86200e8298ff0f4120e0779cebd68754e6af41e2def8a92d84fcb6669547a9b	0.0	0.0	54	3
