## Supplementary_Software_1 for "Inferential boundaries of age prediction: why prediction does not establish biological age measurement": target_fay_brr_replicate_estimates.tsv

replicate	loss_M0	loss_M_A	loss_M_Y	Delta	U_A	Delta_positive_outer_folds	U_A_positive_outer_folds
0	0.140596270502892	0.1387640942998048	0.1331269998315141	0.005637094468290694	0.0018321762030871923	5	4
1	0.12699535956364294	0.12313024048588664	0.11726588607201908	0.005864354413867577	0.0038651190777562886	5	4
2	0.13094776559873272	0.127433856582741	0.12013347014113798	0.007300386441603018	0.0035139090159917296	5	4
3	0.12433215015529736	0.12121901016375818	0.11715130718591976	0.004067702977838388	0.0031131399915392062	4	5
4	0.12368251875732146	0.12109028653451202	0.11541624733641866	0.005674039198093351	0.0025922322228094743	5	4
5	0.12441104642842674	0.1215836986117532	0.11606528610944235	0.005518412502310841	0.002827347816673528	5	3
6	0.11396286713945025	0.11282976036647374	0.10666019625126125	0.006169564115212515	0.0011331067729765027	5	3
7	0.1239568319128765	0.12212295784253135	0.11626823371960585	0.005854724122925498	0.001833874070345159	5	4
8	0.13033693741419108	0.12857449714409727	0.12374120039626474	0.004833296747832515	0.0017624402700938222	4	5
9	0.12987027204271884	0.12643274514221323	0.12006333920960792	0.006369405932605295	0.0034375269005056295	5	5
10	0.12904116767110962	0.12568672259600194	0.11993691493261435	0.005749807663387614	0.0033544450751076594	5	4
11	0.12370075205233015	0.12042892667882994	0.11547449120995715	0.00495443546887278	0.003271825373500255	4	5
12	0.12989789837626875	0.12783296248784068	0.12139908898194432	0.006433873505896341	0.002064935888428088	5	4
13	0.1249528334857295	0.1221959971098246	0.11602701810498593	0.0061689790048386805	0.0027568363759049217	5	4
14	0.10822359448752561	0.10673323526033646	0.10124091824799665	0.005492317012339805	0.0014903592271891496	5	4
15	0.13662852782066714	0.135388339288455	0.12896277093060265	0.006425568357852358	0.0012401885322121395	5	4
16	0.12717367088924153	0.12388209242073704	0.1175632587742462	0.006318833646490828	0.0032915784685044703	5	5
17	0.11506742127299593	0.11270154648090205	0.10958324526576982	0.0031183012151322445	0.002365874792093889	4	5
18	0.12587306098012327	0.12244046429846295	0.11868727187664574	0.003753192421817196	0.0034325966816603454	3	5
19	0.13163171894023581	0.12857903215083127	0.1226687956820256	0.005910236468805651	0.0030526867894045302	4	4
20	0.11795273133626584	0.11633409077187117	0.11129951250158493	0.0050345782702862435	0.0016186405643946716	4	4
21	0.11675934494436299	0.11458486261694435	0.11053899929761365	0.0040458633193306975	0.0021744823274186583	4	4
22	0.1469189012259649	0.1434716805552703	0.1352788640641791	0.008192816491091161	0.003447220670694612	5	4
23	0.11553215004207004	0.11172975318415082	0.1073149240661298	0.004414829118020993	0.003802396857919252	4	5
24	0.1195079340509468	0.11621660197401612	0.11069155788474223	0.005525044089273892	0.0032913320769306755	5	4
25	0.11912547643566869	0.11754502316637523	0.11352575173932117	0.00401927142705403	0.0015804532692934791	4	5
26	0.12454924198223445	0.12228070880483093	0.117996286380335	0.004284422424495913	0.0022685331774035073	5	5
27	0.13303884433311772	0.1310373675071715	0.1229556842807694	0.008081683226402098	0.00200147682594624	4	4
28	0.12596024932775896	0.12495113701263529	0.11868722560345772	0.006263911409177554	0.0010091123151236875	5	4
29	0.1170602723839184	0.1149491461598585	0.11042658054580658	0.004522565614051889	0.0021111262240599378	4	4
30	0.13957854732974492	0.1361301477672419	0.12817042553748384	0.007959722229758038	0.0034483995625030654	5	5
31	0.1289873763388841	0.12625131105807286	0.12061238823910894	0.005638922818963925	0.0027360652808112334	4	5
