## Supplementary_Software_1 for "Inferential boundaries of age prediction: why prediction does not establish biological age measurement": fay_brr_factor_registry.tsv

replicate	stratum_order	pseudo_stratum	pseudo_psu	hadamard_sign	factor
0	1	1	1	1	1.7
0	1	1	2	-1	0.3
0	2	10	1	1	1.7
0	2	10	2	-1	0.3
0	3	11	1	1	1.7
0	3	11	2	-1	0.3
0	4	12	1	1	1.7
0	4	12	2	-1	0.3
0	5	13	1	1	1.7
0	5	13	2	-1	0.3
0	6	14	1	1	1.7
0	6	14	2	-1	0.3
0	7	15	1	1	1.7
0	7	15	2	-1	0.3
0	8	16	1	1	1.7
0	8	16	2	-1	0.3
0	9	17	1	1	1.7
0	9	17	2	-1	0.3
0	10	18	1	1	1.7
0	10	18	2	-1	0.3
0	11	19	1	1	1.7
0	11	19	2	-1	0.3
0	12	2	1	1	1.7
0	12	2	2	-1	0.3
0	13	20	1	1	1.7
0	13	20	2	-1	0.3
0	14	21	1	1	1.7
0	14	21	2	-1	0.3
0	15	22	1	1	1.7
0	15	22	2	-1	0.3
0	16	23	1	1	1.7
0	16	23	2	-1	0.3
0	17	3	1	1	1.7
0	17	3	2	-1	0.3
0	18	4	1	1	1.7
0	18	4	2	-1	0.3
0	19	5	1	1	1.7
0	19	5	2	-1	0.3
0	20	6	1	1	1.7
0	20	6	2	-1	0.3
0	21	7	1	1	1.7
0	21	7	2	-1	0.3
0	22	8	1	1	1.7
0	22	8	2	-1	0.3
0	23	9	1	1	1.7
0	23	9	2	-1	0.3
1	1	1	1	-1	0.3
1	1	1	2	1	1.7
1	2	10	1	1	1.7
1	2	10	2	-1	0.3
1	3	11	1	-1	0.3
1	3	11	2	1	1.7
1	4	12	1	1	1.7
1	4	12	2	-1	0.3
1	5	13	1	-1	0.3
1	5	13	2	1	1.7
1	6	14	1	1	1.7
1	6	14	2	-1	0.3
1	7	15	1	-1	0.3
1	7	15	2	1	1.7
1	8	16	1	1	1.7
1	8	16	2	-1	0.3
1	9	17	1	-1	0.3
1	9	17	2	1	1.7
1	10	18	1	1	1.7
1	10	18	2	-1	0.3
1	11	19	1	-1	0.3
1	11	19	2	1	1.7
1	12	2	1	1	1.7
1	12	2	2	-1	0.3
1	13	20	1	-1	0.3
1	13	20	2	1	1.7
1	14	21	1	1	1.7
1	14	21	2	-1	0.3
1	15	22	1	-1	0.3
1	15	22	2	1	1.7
1	16	23	1	1	1.7
1	16	23	2	-1	0.3
1	17	3	1	-1	0.3
1	17	3	2	1	1.7
1	18	4	1	1	1.7
1	18	4	2	-1	0.3
1	19	5	1	-1	0.3
1	19	5	2	1	1.7
1	20	6	1	1	1.7
1	20	6	2	-1	0.3
1	21	7	1	-1	0.3
1	21	7	2	1	1.7
1	22	8	1	1	1.7
1	22	8	2	-1	0.3
1	23	9	1	-1	0.3
1	23	9	2	1	1.7
2	1	1	1	1	1.7
2	1	1	2	-1	0.3
2	2	10	1	-1	0.3
2	2	10	2	1	1.7
2	3	11	1	-1	0.3
2	3	11	2	1	1.7
2	4	12	1	1	1.7
2	4	12	2	-1	0.3
2	5	13	1	1	1.7
2	5	13	2	-1	0.3
2	6	14	1	-1	0.3
2	6	14	2	1	1.7
2	7	15	1	-1	0.3
2	7	15	2	1	1.7
2	8	16	1	1	1.7
2	8	16	2	-1	0.3
2	9	17	1	1	1.7
2	9	17	2	-1	0.3
2	10	18	1	-1	0.3
2	10	18	2	1	1.7
2	11	19	1	-1	0.3
2	11	19	2	1	1.7
2	12	2	1	1	1.7
2	12	2	2	-1	0.3
2	13	20	1	1	1.7
2	13	20	2	-1	0.3
2	14	21	1	-1	0.3
2	14	21	2	1	1.7
2	15	22	1	-1	0.3
2	15	22	2	1	1.7
2	16	23	1	1	1.7
2	16	23	2	-1	0.3
2	17	3	1	1	1.7
2	17	3	2	-1	0.3
2	18	4	1	-1	0.3
2	18	4	2	1	1.7
2	19	5	1	-1	0.3
2	19	5	2	1	1.7
2	20	6	1	1	1.7
2	20	6	2	-1	0.3
2	21	7	1	1	1.7
2	21	7	2	-1	0.3
2	22	8	1	-1	0.3
2	22	8	2	1	1.7
2	23	9	1	-1	0.3
2	23	9	2	1	1.7
3	1	1	1	-1	0.3
3	1	1	2	1	1.7
3	2	10	1	-1	0.3
3	2	10	2	1	1.7
3	3	11	1	1	1.7
3	3	11	2	-1	0.3
3	4	12	1	1	1.7
3	4	12	2	-1	0.3
3	5	13	1	-1	0.3
3	5	13	2	1	1.7
3	6	14	1	-1	0.3
3	6	14	2	1	1.7
3	7	15	1	1	1.7
3	7	15	2	-1	0.3
3	8	16	1	1	1.7
3	8	16	2	-1	0.3
3	9	17	1	-1	0.3
3	9	17	2	1	1.7
3	10	18	1	-1	0.3
3	10	18	2	1	1.7
3	11	19	1	1	1.7
3	11	19	2	-1	0.3
3	12	2	1	1	1.7
3	12	2	2	-1	0.3
3	13	20	1	-1	0.3
3	13	20	2	1	1.7
3	14	21	1	-1	0.3
3	14	21	2	1	1.7
3	15	22	1	1	1.7
3	15	22	2	-1	0.3
3	16	23	1	1	1.7
3	16	23	2	-1	0.3
3	17	3	1	-1	0.3
3	17	3	2	1	1.7
3	18	4	1	-1	0.3
3	18	4	2	1	1.7
3	19	5	1	1	1.7
3	19	5	2	-1	0.3
3	20	6	1	1	1.7
3	20	6	2	-1	0.3
3	21	7	1	-1	0.3
3	21	7	2	1	1.7
3	22	8	1	-1	0.3
3	22	8	2	1	1.7
3	23	9	1	1	1.7
3	23	9	2	-1	0.3
4	1	1	1	1	1.7
4	1	1	2	-1	0.3
4	2	10	1	1	1.7
4	2	10	2	-1	0.3
4	3	11	1	1	1.7
4	3	11	2	-1	0.3
4	4	12	1	-1	0.3
4	4	12	2	1	1.7
4	5	13	1	-1	0.3
4	5	13	2	1	1.7
4	6	14	1	-1	0.3
4	6	14	2	1	1.7
4	7	15	1	-1	0.3
4	7	15	2	1	1.7
4	8	16	1	1	1.7
4	8	16	2	-1	0.3
4	9	17	1	1	1.7
4	9	17	2	-1	0.3
4	10	18	1	1	1.7
4	10	18	2	-1	0.3
4	11	19	1	1	1.7
4	11	19	2	-1	0.3
4	12	2	1	-1	0.3
4	12	2	2	1	1.7
4	13	20	1	-1	0.3
4	13	20	2	1	1.7
4	14	21	1	-1	0.3
4	14	21	2	1	1.7
4	15	22	1	-1	0.3
4	15	22	2	1	1.7
4	16	23	1	1	1.7
4	16	23	2	-1	0.3
4	17	3	1	1	1.7
4	17	3	2	-1	0.3
4	18	4	1	1	1.7
4	18	4	2	-1	0.3
4	19	5	1	1	1.7
4	19	5	2	-1	0.3
4	20	6	1	-1	0.3
4	20	6	2	1	1.7
4	21	7	1	-1	0.3
4	21	7	2	1	1.7
4	22	8	1	-1	0.3
4	22	8	2	1	1.7
4	23	9	1	-1	0.3
4	23	9	2	1	1.7
5	1	1	1	-1	0.3
5	1	1	2	1	1.7
5	2	10	1	1	1.7
5	2	10	2	-1	0.3
5	3	11	1	-1	0.3
5	3	11	2	1	1.7
5	4	12	1	-1	0.3
5	4	12	2	1	1.7
5	5	13	1	1	1.7
5	5	13	2	-1	0.3
5	6	14	1	-1	0.3
5	6	14	2	1	1.7
5	7	15	1	1	1.7
5	7	15	2	-1	0.3
5	8	16	1	1	1.7
5	8	16	2	-1	0.3
5	9	17	1	-1	0.3
5	9	17	2	1	1.7
5	10	18	1	1	1.7
5	10	18	2	-1	0.3
5	11	19	1	-1	0.3
5	11	19	2	1	1.7
5	12	2	1	-1	0.3
5	12	2	2	1	1.7
5	13	20	1	1	1.7
5	13	20	2	-1	0.3
5	14	21	1	-1	0.3
5	14	21	2	1	1.7
5	15	22	1	1	1.7
5	15	22	2	-1	0.3
5	16	23	1	1	1.7
5	16	23	2	-1	0.3
5	17	3	1	-1	0.3
5	17	3	2	1	1.7
5	18	4	1	1	1.7
5	18	4	2	-1	0.3
5	19	5	1	-1	0.3
5	19	5	2	1	1.7
5	20	6	1	-1	0.3
5	20	6	2	1	1.7
5	21	7	1	1	1.7
5	21	7	2	-1	0.3
5	22	8	1	-1	0.3
5	22	8	2	1	1.7
5	23	9	1	1	1.7
5	23	9	2	-1	0.3
6	1	1	1	1	1.7
6	1	1	2	-1	0.3
6	2	10	1	-1	0.3
6	2	10	2	1	1.7
6	3	11	1	-1	0.3
6	3	11	2	1	1.7
6	4	12	1	-1	0.3
6	4	12	2	1	1.7
6	5	13	1	-1	0.3
6	5	13	2	1	1.7
6	6	14	1	1	1.7
6	6	14	2	-1	0.3
6	7	15	1	1	1.7
6	7	15	2	-1	0.3
6	8	16	1	1	1.7
6	8	16	2	-1	0.3
6	9	17	1	1	1.7
6	9	17	2	-1	0.3
6	10	18	1	-1	0.3
6	10	18	2	1	1.7
6	11	19	1	-1	0.3
6	11	19	2	1	1.7
6	12	2	1	-1	0.3
6	12	2	2	1	1.7
6	13	20	1	-1	0.3
6	13	20	2	1	1.7
6	14	21	1	1	1.7
6	14	21	2	-1	0.3
6	15	22	1	1	1.7
6	15	22	2	-1	0.3
6	16	23	1	1	1.7
6	16	23	2	-1	0.3
6	17	3	1	1	1.7
6	17	3	2	-1	0.3
6	18	4	1	-1	0.3
6	18	4	2	1	1.7
6	19	5	1	-1	0.3
6	19	5	2	1	1.7
6	20	6	1	-1	0.3
6	20	6	2	1	1.7
6	21	7	1	-1	0.3
6	21	7	2	1	1.7
6	22	8	1	1	1.7
6	22	8	2	-1	0.3
6	23	9	1	1	1.7
6	23	9	2	-1	0.3
7	1	1	1	-1	0.3
7	1	1	2	1	1.7
7	2	10	1	-1	0.3
7	2	10	2	1	1.7
7	3	11	1	1	1.7
7	3	11	2	-1	0.3
7	4	12	1	-1	0.3
7	4	12	2	1	1.7
7	5	13	1	1	1.7
7	5	13	2	-1	0.3
7	6	14	1	1	1.7
7	6	14	2	-1	0.3
7	7	15	1	-1	0.3
7	7	15	2	1	1.7
7	8	16	1	1	1.7
7	8	16	2	-1	0.3
7	9	17	1	-1	0.3
7	9	17	2	1	1.7
7	10	18	1	-1	0.3
7	10	18	2	1	1.7
7	11	19	1	1	1.7
7	11	19	2	-1	0.3
7	12	2	1	-1	0.3
7	12	2	2	1	1.7
7	13	20	1	1	1.7
7	13	20	2	-1	0.3
7	14	21	1	1	1.7
7	14	21	2	-1	0.3
7	15	22	1	-1	0.3
7	15	22	2	1	1.7
7	16	23	1	1	1.7
7	16	23	2	-1	0.3
7	17	3	1	-1	0.3
7	17	3	2	1	1.7
7	18	4	1	-1	0.3
7	18	4	2	1	1.7
7	19	5	1	1	1.7
7	19	5	2	-1	0.3
7	20	6	1	-1	0.3
7	20	6	2	1	1.7
7	21	7	1	1	1.7
7	21	7	2	-1	0.3
7	22	8	1	1	1.7
7	22	8	2	-1	0.3
7	23	9	1	-1	0.3
7	23	9	2	1	1.7
8	1	1	1	1	1.7
8	1	1	2	-1	0.3
8	2	10	1	1	1.7
8	2	10	2	-1	0.3
8	3	11	1	1	1.7
8	3	11	2	-1	0.3
8	4	12	1	1	1.7
8	4	12	2	-1	0.3
8	5	13	1	1	1.7
8	5	13	2	-1	0.3
8	6	14	1	1	1.7
8	6	14	2	-1	0.3
8	7	15	1	1	1.7
8	7	15	2	-1	0.3
8	8	16	1	-1	0.3
8	8	16	2	1	1.7
8	9	17	1	-1	0.3
8	9	17	2	1	1.7
8	10	18	1	-1	0.3
8	10	18	2	1	1.7
8	11	19	1	-1	0.3
8	11	19	2	1	1.7
8	12	2	1	-1	0.3
8	12	2	2	1	1.7
8	13	20	1	-1	0.3
8	13	20	2	1	1.7
8	14	21	1	-1	0.3
8	14	21	2	1	1.7
8	15	22	1	-1	0.3
8	15	22	2	1	1.7
8	16	23	1	1	1.7
8	16	23	2	-1	0.3
8	17	3	1	1	1.7
8	17	3	2	-1	0.3
8	18	4	1	1	1.7
8	18	4	2	-1	0.3
8	19	5	1	1	1.7
8	19	5	2	-1	0.3
8	20	6	1	1	1.7
8	20	6	2	-1	0.3
8	21	7	1	1	1.7
8	21	7	2	-1	0.3
8	22	8	1	1	1.7
8	22	8	2	-1	0.3
8	23	9	1	1	1.7
8	23	9	2	-1	0.3
9	1	1	1	-1	0.3
9	1	1	2	1	1.7
9	2	10	1	1	1.7
9	2	10	2	-1	0.3
9	3	11	1	-1	0.3
9	3	11	2	1	1.7
9	4	12	1	1	1.7
9	4	12	2	-1	0.3
9	5	13	1	-1	0.3
9	5	13	2	1	1.7
9	6	14	1	1	1.7
9	6	14	2	-1	0.3
9	7	15	1	-1	0.3
9	7	15	2	1	1.7
9	8	16	1	-1	0.3
9	8	16	2	1	1.7
9	9	17	1	1	1.7
9	9	17	2	-1	0.3
9	10	18	1	-1	0.3
9	10	18	2	1	1.7
9	11	19	1	1	1.7
9	11	19	2	-1	0.3
9	12	2	1	-1	0.3
9	12	2	2	1	1.7
9	13	20	1	1	1.7
9	13	20	2	-1	0.3
9	14	21	1	-1	0.3
9	14	21	2	1	1.7
9	15	22	1	1	1.7
9	15	22	2	-1	0.3
9	16	23	1	1	1.7
9	16	23	2	-1	0.3
9	17	3	1	-1	0.3
9	17	3	2	1	1.7
9	18	4	1	1	1.7
9	18	4	2	-1	0.3
9	19	5	1	-1	0.3
9	19	5	2	1	1.7
9	20	6	1	1	1.7
9	20	6	2	-1	0.3
9	21	7	1	-1	0.3
9	21	7	2	1	1.7
9	22	8	1	1	1.7
9	22	8	2	-1	0.3
9	23	9	1	-1	0.3
9	23	9	2	1	1.7
10	1	1	1	1	1.7
10	1	1	2	-1	0.3
10	2	10	1	-1	0.3
10	2	10	2	1	1.7
10	3	11	1	-1	0.3
10	3	11	2	1	1.7
10	4	12	1	1	1.7
10	4	12	2	-1	0.3
10	5	13	1	1	1.7
10	5	13	2	-1	0.3
10	6	14	1	-1	0.3
10	6	14	2	1	1.7
10	7	15	1	-1	0.3
10	7	15	2	1	1.7
10	8	16	1	-1	0.3
10	8	16	2	1	1.7
10	9	17	1	-1	0.3
10	9	17	2	1	1.7
10	10	18	1	1	1.7
10	10	18	2	-1	0.3
10	11	19	1	1	1.7
10	11	19	2	-1	0.3
10	12	2	1	-1	0.3
10	12	2	2	1	1.7
10	13	20	1	-1	0.3
10	13	20	2	1	1.7
10	14	21	1	1	1.7
10	14	21	2	-1	0.3
10	15	22	1	1	1.7
10	15	22	2	-1	0.3
10	16	23	1	1	1.7
10	16	23	2	-1	0.3
10	17	3	1	1	1.7
10	17	3	2	-1	0.3
10	18	4	1	-1	0.3
10	18	4	2	1	1.7
10	19	5	1	-1	0.3
10	19	5	2	1	1.7
10	20	6	1	1	1.7
10	20	6	2	-1	0.3
10	21	7	1	1	1.7
10	21	7	2	-1	0.3
10	22	8	1	-1	0.3
10	22	8	2	1	1.7
10	23	9	1	-1	0.3
10	23	9	2	1	1.7
11	1	1	1	-1	0.3
11	1	1	2	1	1.7
11	2	10	1	-1	0.3
11	2	10	2	1	1.7
11	3	11	1	1	1.7
11	3	11	2	-1	0.3
11	4	12	1	1	1.7
11	4	12	2	-1	0.3
11	5	13	1	-1	0.3
11	5	13	2	1	1.7
11	6	14	1	-1	0.3
11	6	14	2	1	1.7
11	7	15	1	1	1.7
11	7	15	2	-1	0.3
11	8	16	1	-1	0.3
11	8	16	2	1	1.7
11	9	17	1	1	1.7
11	9	17	2	-1	0.3
11	10	18	1	1	1.7
11	10	18	2	-1	0.3
11	11	19	1	-1	0.3
11	11	19	2	1	1.7
11	12	2	1	-1	0.3
11	12	2	2	1	1.7
11	13	20	1	1	1.7
11	13	20	2	-1	0.3
11	14	21	1	1	1.7
11	14	21	2	-1	0.3
11	15	22	1	-1	0.3
11	15	22	2	1	1.7
11	16	23	1	1	1.7
11	16	23	2	-1	0.3
11	17	3	1	-1	0.3
11	17	3	2	1	1.7
11	18	4	1	-1	0.3
11	18	4	2	1	1.7
11	19	5	1	1	1.7
11	19	5	2	-1	0.3
11	20	6	1	1	1.7
11	20	6	2	-1	0.3
11	21	7	1	-1	0.3
11	21	7	2	1	1.7
11	22	8	1	-1	0.3
11	22	8	2	1	1.7
11	23	9	1	1	1.7
11	23	9	2	-1	0.3
12	1	1	1	1	1.7
12	1	1	2	-1	0.3
12	2	10	1	1	1.7
12	2	10	2	-1	0.3
12	3	11	1	1	1.7
12	3	11	2	-1	0.3
12	4	12	1	-1	0.3
12	4	12	2	1	1.7
12	5	13	1	-1	0.3
12	5	13	2	1	1.7
12	6	14	1	-1	0.3
12	6	14	2	1	1.7
12	7	15	1	-1	0.3
12	7	15	2	1	1.7
12	8	16	1	-1	0.3
12	8	16	2	1	1.7
12	9	17	1	-1	0.3
12	9	17	2	1	1.7
12	10	18	1	-1	0.3
12	10	18	2	1	1.7
12	11	19	1	-1	0.3
12	11	19	2	1	1.7
12	12	2	1	1	1.7
12	12	2	2	-1	0.3
12	13	20	1	1	1.7
12	13	20	2	-1	0.3
12	14	21	1	1	1.7
12	14	21	2	-1	0.3
12	15	22	1	1	1.7
12	15	22	2	-1	0.3
12	16	23	1	1	1.7
12	16	23	2	-1	0.3
12	17	3	1	1	1.7
12	17	3	2	-1	0.3
12	18	4	1	1	1.7
12	18	4	2	-1	0.3
12	19	5	1	1	1.7
12	19	5	2	-1	0.3
12	20	6	1	-1	0.3
12	20	6	2	1	1.7
12	21	7	1	-1	0.3
12	21	7	2	1	1.7
12	22	8	1	-1	0.3
12	22	8	2	1	1.7
12	23	9	1	-1	0.3
12	23	9	2	1	1.7
13	1	1	1	-1	0.3
13	1	1	2	1	1.7
13	2	10	1	1	1.7
13	2	10	2	-1	0.3
13	3	11	1	-1	0.3
13	3	11	2	1	1.7
13	4	12	1	-1	0.3
13	4	12	2	1	1.7
13	5	13	1	1	1.7
13	5	13	2	-1	0.3
13	6	14	1	-1	0.3
13	6	14	2	1	1.7
13	7	15	1	1	1.7
13	7	15	2	-1	0.3
13	8	16	1	-1	0.3
13	8	16	2	1	1.7
13	9	17	1	1	1.7
13	9	17	2	-1	0.3
13	10	18	1	-1	0.3
13	10	18	2	1	1.7
13	11	19	1	1	1.7
13	11	19	2	-1	0.3
13	12	2	1	1	1.7
13	12	2	2	-1	0.3
13	13	20	1	-1	0.3
13	13	20	2	1	1.7
13	14	21	1	1	1.7
13	14	21	2	-1	0.3
13	15	22	1	-1	0.3
13	15	22	2	1	1.7
13	16	23	1	1	1.7
13	16	23	2	-1	0.3
13	17	3	1	-1	0.3
13	17	3	2	1	1.7
13	18	4	1	1	1.7
13	18	4	2	-1	0.3
13	19	5	1	-1	0.3
13	19	5	2	1	1.7
13	20	6	1	-1	0.3
13	20	6	2	1	1.7
13	21	7	1	1	1.7
13	21	7	2	-1	0.3
13	22	8	1	-1	0.3
13	22	8	2	1	1.7
13	23	9	1	1	1.7
13	23	9	2	-1	0.3
14	1	1	1	1	1.7
14	1	1	2	-1	0.3
14	2	10	1	-1	0.3
14	2	10	2	1	1.7
14	3	11	1	-1	0.3
14	3	11	2	1	1.7
14	4	12	1	-1	0.3
14	4	12	2	1	1.7
14	5	13	1	-1	0.3
14	5	13	2	1	1.7
14	6	14	1	1	1.7
14	6	14	2	-1	0.3
14	7	15	1	1	1.7
14	7	15	2	-1	0.3
14	8	16	1	-1	0.3
14	8	16	2	1	1.7
14	9	17	1	-1	0.3
14	9	17	2	1	1.7
14	10	18	1	1	1.7
14	10	18	2	-1	0.3
14	11	19	1	1	1.7
14	11	19	2	-1	0.3
14	12	2	1	1	1.7
14	12	2	2	-1	0.3
14	13	20	1	1	1.7
14	13	20	2	-1	0.3
14	14	21	1	-1	0.3
14	14	21	2	1	1.7
14	15	22	1	-1	0.3
14	15	22	2	1	1.7
14	16	23	1	1	1.7
14	16	23	2	-1	0.3
14	17	3	1	1	1.7
14	17	3	2	-1	0.3
14	18	4	1	-1	0.3
14	18	4	2	1	1.7
14	19	5	1	-1	0.3
14	19	5	2	1	1.7
14	20	6	1	-1	0.3
14	20	6	2	1	1.7
14	21	7	1	-1	0.3
14	21	7	2	1	1.7
14	22	8	1	1	1.7
14	22	8	2	-1	0.3
14	23	9	1	1	1.7
14	23	9	2	-1	0.3
15	1	1	1	-1	0.3
15	1	1	2	1	1.7
15	2	10	1	-1	0.3
15	2	10	2	1	1.7
15	3	11	1	1	1.7
15	3	11	2	-1	0.3
15	4	12	1	-1	0.3
15	4	12	2	1	1.7
15	5	13	1	1	1.7
15	5	13	2	-1	0.3
15	6	14	1	1	1.7
15	6	14	2	-1	0.3
15	7	15	1	-1	0.3
15	7	15	2	1	1.7
15	8	16	1	-1	0.3
15	8	16	2	1	1.7
15	9	17	1	1	1.7
15	9	17	2	-1	0.3
15	10	18	1	1	1.7
15	10	18	2	-1	0.3
15	11	19	1	-1	0.3
15	11	19	2	1	1.7
15	12	2	1	1	1.7
15	12	2	2	-1	0.3
15	13	20	1	-1	0.3
15	13	20	2	1	1.7
15	14	21	1	-1	0.3
15	14	21	2	1	1.7
15	15	22	1	1	1.7
15	15	22	2	-1	0.3
15	16	23	1	1	1.7
15	16	23	2	-1	0.3
15	17	3	1	-1	0.3
15	17	3	2	1	1.7
15	18	4	1	-1	0.3
15	18	4	2	1	1.7
15	19	5	1	1	1.7
15	19	5	2	-1	0.3
15	20	6	1	-1	0.3
15	20	6	2	1	1.7
15	21	7	1	1	1.7
15	21	7	2	-1	0.3
15	22	8	1	1	1.7
15	22	8	2	-1	0.3
15	23	9	1	-1	0.3
15	23	9	2	1	1.7
16	1	1	1	1	1.7
16	1	1	2	-1	0.3
16	2	10	1	1	1.7
16	2	10	2	-1	0.3
16	3	11	1	1	1.7
16	3	11	2	-1	0.3
16	4	12	1	1	1.7
16	4	12	2	-1	0.3
16	5	13	1	1	1.7
16	5	13	2	-1	0.3
16	6	14	1	1	1.7
16	6	14	2	-1	0.3
16	7	15	1	1	1.7
16	7	15	2	-1	0.3
16	8	16	1	1	1.7
16	8	16	2	-1	0.3
16	9	17	1	1	1.7
16	9	17	2	-1	0.3
16	10	18	1	1	1.7
16	10	18	2	-1	0.3
16	11	19	1	1	1.7
16	11	19	2	-1	0.3
16	12	2	1	1	1.7
16	12	2	2	-1	0.3
16	13	20	1	1	1.7
16	13	20	2	-1	0.3
16	14	21	1	1	1.7
16	14	21	2	-1	0.3
16	15	22	1	1	1.7
16	15	22	2	-1	0.3
16	16	23	1	-1	0.3
16	16	23	2	1	1.7
16	17	3	1	-1	0.3
16	17	3	2	1	1.7
16	18	4	1	-1	0.3
16	18	4	2	1	1.7
16	19	5	1	-1	0.3
16	19	5	2	1	1.7
16	20	6	1	-1	0.3
16	20	6	2	1	1.7
16	21	7	1	-1	0.3
16	21	7	2	1	1.7
16	22	8	1	-1	0.3
16	22	8	2	1	1.7
16	23	9	1	-1	0.3
16	23	9	2	1	1.7
17	1	1	1	-1	0.3
17	1	1	2	1	1.7
17	2	10	1	1	1.7
17	2	10	2	-1	0.3
17	3	11	1	-1	0.3
17	3	11	2	1	1.7
17	4	12	1	1	1.7
17	4	12	2	-1	0.3
17	5	13	1	-1	0.3
17	5	13	2	1	1.7
17	6	14	1	1	1.7
17	6	14	2	-1	0.3
17	7	15	1	-1	0.3
17	7	15	2	1	1.7
17	8	16	1	1	1.7
17	8	16	2	-1	0.3
17	9	17	1	-1	0.3
17	9	17	2	1	1.7
17	10	18	1	1	1.7
17	10	18	2	-1	0.3
17	11	19	1	-1	0.3
17	11	19	2	1	1.7
17	12	2	1	1	1.7
17	12	2	2	-1	0.3
17	13	20	1	-1	0.3
17	13	20	2	1	1.7
17	14	21	1	1	1.7
17	14	21	2	-1	0.3
17	15	22	1	-1	0.3
17	15	22	2	1	1.7
17	16	23	1	-1	0.3
17	16	23	2	1	1.7
17	17	3	1	1	1.7
17	17	3	2	-1	0.3
17	18	4	1	-1	0.3
17	18	4	2	1	1.7
17	19	5	1	1	1.7
17	19	5	2	-1	0.3
17	20	6	1	-1	0.3
17	20	6	2	1	1.7
17	21	7	1	1	1.7
17	21	7	2	-1	0.3
17	22	8	1	-1	0.3
17	22	8	2	1	1.7
17	23	9	1	1	1.7
17	23	9	2	-1	0.3
18	1	1	1	1	1.7
18	1	1	2	-1	0.3
18	2	10	1	-1	0.3
18	2	10	2	1	1.7
18	3	11	1	-1	0.3
18	3	11	2	1	1.7
18	4	12	1	1	1.7
18	4	12	2	-1	0.3
18	5	13	1	1	1.7
18	5	13	2	-1	0.3
18	6	14	1	-1	0.3
18	6	14	2	1	1.7
18	7	15	1	-1	0.3
18	7	15	2	1	1.7
18	8	16	1	1	1.7
18	8	16	2	-1	0.3
18	9	17	1	1	1.7
18	9	17	2	-1	0.3
18	10	18	1	-1	0.3
18	10	18	2	1	1.7
18	11	19	1	-1	0.3
18	11	19	2	1	1.7
18	12	2	1	1	1.7
18	12	2	2	-1	0.3
18	13	20	1	1	1.7
18	13	20	2	-1	0.3
18	14	21	1	-1	0.3
18	14	21	2	1	1.7
18	15	22	1	-1	0.3
18	15	22	2	1	1.7
18	16	23	1	-1	0.3
18	16	23	2	1	1.7
18	17	3	1	-1	0.3
18	17	3	2	1	1.7
18	18	4	1	1	1.7
18	18	4	2	-1	0.3
18	19	5	1	1	1.7
18	19	5	2	-1	0.3
18	20	6	1	-1	0.3
18	20	6	2	1	1.7
18	21	7	1	-1	0.3
18	21	7	2	1	1.7
18	22	8	1	1	1.7
18	22	8	2	-1	0.3
18	23	9	1	1	1.7
18	23	9	2	-1	0.3
19	1	1	1	-1	0.3
19	1	1	2	1	1.7
19	2	10	1	-1	0.3
19	2	10	2	1	1.7
19	3	11	1	1	1.7
19	3	11	2	-1	0.3
19	4	12	1	1	1.7
19	4	12	2	-1	0.3
19	5	13	1	-1	0.3
19	5	13	2	1	1.7
19	6	14	1	-1	0.3
19	6	14	2	1	1.7
19	7	15	1	1	1.7
19	7	15	2	-1	0.3
19	8	16	1	1	1.7
19	8	16	2	-1	0.3
19	9	17	1	-1	0.3
19	9	17	2	1	1.7
19	10	18	1	-1	0.3
19	10	18	2	1	1.7
19	11	19	1	1	1.7
19	11	19	2	-1	0.3
19	12	2	1	1	1.7
19	12	2	2	-1	0.3
19	13	20	1	-1	0.3
19	13	20	2	1	1.7
19	14	21	1	-1	0.3
19	14	21	2	1	1.7
19	15	22	1	1	1.7
19	15	22	2	-1	0.3
19	16	23	1	-1	0.3
19	16	23	2	1	1.7
19	17	3	1	1	1.7
19	17	3	2	-1	0.3
19	18	4	1	1	1.7
19	18	4	2	-1	0.3
19	19	5	1	-1	0.3
19	19	5	2	1	1.7
19	20	6	1	-1	0.3
19	20	6	2	1	1.7
19	21	7	1	1	1.7
19	21	7	2	-1	0.3
19	22	8	1	1	1.7
19	22	8	2	-1	0.3
19	23	9	1	-1	0.3
19	23	9	2	1	1.7
20	1	1	1	1	1.7
20	1	1	2	-1	0.3
20	2	10	1	1	1.7
20	2	10	2	-1	0.3
20	3	11	1	1	1.7
20	3	11	2	-1	0.3
20	4	12	1	-1	0.3
20	4	12	2	1	1.7
20	5	13	1	-1	0.3
20	5	13	2	1	1.7
20	6	14	1	-1	0.3
20	6	14	2	1	1.7
20	7	15	1	-1	0.3
20	7	15	2	1	1.7
20	8	16	1	1	1.7
20	8	16	2	-1	0.3
20	9	17	1	1	1.7
20	9	17	2	-1	0.3
20	10	18	1	1	1.7
20	10	18	2	-1	0.3
20	11	19	1	1	1.7
20	11	19	2	-1	0.3
20	12	2	1	-1	0.3
20	12	2	2	1	1.7
20	13	20	1	-1	0.3
20	13	20	2	1	1.7
20	14	21	1	-1	0.3
20	14	21	2	1	1.7
20	15	22	1	-1	0.3
20	15	22	2	1	1.7
20	16	23	1	-1	0.3
20	16	23	2	1	1.7
20	17	3	1	-1	0.3
20	17	3	2	1	1.7
20	18	4	1	-1	0.3
20	18	4	2	1	1.7
20	19	5	1	-1	0.3
20	19	5	2	1	1.7
20	20	6	1	1	1.7
20	20	6	2	-1	0.3
20	21	7	1	1	1.7
20	21	7	2	-1	0.3
20	22	8	1	1	1.7
20	22	8	2	-1	0.3
20	23	9	1	1	1.7
20	23	9	2	-1	0.3
21	1	1	1	-1	0.3
21	1	1	2	1	1.7
21	2	10	1	1	1.7
21	2	10	2	-1	0.3
21	3	11	1	-1	0.3
21	3	11	2	1	1.7
21	4	12	1	-1	0.3
21	4	12	2	1	1.7
21	5	13	1	1	1.7
21	5	13	2	-1	0.3
21	6	14	1	-1	0.3
21	6	14	2	1	1.7
21	7	15	1	1	1.7
21	7	15	2	-1	0.3
21	8	16	1	1	1.7
21	8	16	2	-1	0.3
21	9	17	1	-1	0.3
21	9	17	2	1	1.7
21	10	18	1	1	1.7
21	10	18	2	-1	0.3
21	11	19	1	-1	0.3
21	11	19	2	1	1.7
21	12	2	1	-1	0.3
21	12	2	2	1	1.7
21	13	20	1	1	1.7
21	13	20	2	-1	0.3
21	14	21	1	-1	0.3
21	14	21	2	1	1.7
21	15	22	1	1	1.7
21	15	22	2	-1	0.3
21	16	23	1	-1	0.3
21	16	23	2	1	1.7
21	17	3	1	1	1.7
21	17	3	2	-1	0.3
21	18	4	1	-1	0.3
21	18	4	2	1	1.7
21	19	5	1	1	1.7
21	19	5	2	-1	0.3
21	20	6	1	1	1.7
21	20	6	2	-1	0.3
21	21	7	1	-1	0.3
21	21	7	2	1	1.7
21	22	8	1	1	1.7
21	22	8	2	-1	0.3
21	23	9	1	-1	0.3
21	23	9	2	1	1.7
22	1	1	1	1	1.7
22	1	1	2	-1	0.3
22	2	10	1	-1	0.3
22	2	10	2	1	1.7
22	3	11	1	-1	0.3
22	3	11	2	1	1.7
22	4	12	1	-1	0.3
22	4	12	2	1	1.7
22	5	13	1	-1	0.3
22	5	13	2	1	1.7
22	6	14	1	1	1.7
22	6	14	2	-1	0.3
22	7	15	1	1	1.7
22	7	15	2	-1	0.3
22	8	16	1	1	1.7
22	8	16	2	-1	0.3
22	9	17	1	1	1.7
22	9	17	2	-1	0.3
22	10	18	1	-1	0.3
22	10	18	2	1	1.7
22	11	19	1	-1	0.3
22	11	19	2	1	1.7
22	12	2	1	-1	0.3
22	12	2	2	1	1.7
22	13	20	1	-1	0.3
22	13	20	2	1	1.7
22	14	21	1	1	1.7
22	14	21	2	-1	0.3
22	15	22	1	1	1.7
22	15	22	2	-1	0.3
22	16	23	1	-1	0.3
22	16	23	2	1	1.7
22	17	3	1	-1	0.3
22	17	3	2	1	1.7
22	18	4	1	1	1.7
22	18	4	2	-1	0.3
22	19	5	1	1	1.7
22	19	5	2	-1	0.3
22	20	6	1	1	1.7
22	20	6	2	-1	0.3
22	21	7	1	1	1.7
22	21	7	2	-1	0.3
22	22	8	1	-1	0.3
22	22	8	2	1	1.7
22	23	9	1	-1	0.3
22	23	9	2	1	1.7
23	1	1	1	-1	0.3
23	1	1	2	1	1.7
23	2	10	1	-1	0.3
23	2	10	2	1	1.7
23	3	11	1	1	1.7
23	3	11	2	-1	0.3
23	4	12	1	-1	0.3
23	4	12	2	1	1.7
23	5	13	1	1	1.7
23	5	13	2	-1	0.3
23	6	14	1	1	1.7
23	6	14	2	-1	0.3
23	7	15	1	-1	0.3
23	7	15	2	1	1.7
23	8	16	1	1	1.7
23	8	16	2	-1	0.3
23	9	17	1	-1	0.3
23	9	17	2	1	1.7
23	10	18	1	-1	0.3
23	10	18	2	1	1.7
23	11	19	1	1	1.7
23	11	19	2	-1	0.3
23	12	2	1	-1	0.3
23	12	2	2	1	1.7
23	13	20	1	1	1.7
23	13	20	2	-1	0.3
23	14	21	1	1	1.7
23	14	21	2	-1	0.3
23	15	22	1	-1	0.3
23	15	22	2	1	1.7
23	16	23	1	-1	0.3
23	16	23	2	1	1.7
23	17	3	1	1	1.7
23	17	3	2	-1	0.3
23	18	4	1	1	1.7
23	18	4	2	-1	0.3
23	19	5	1	-1	0.3
23	19	5	2	1	1.7
23	20	6	1	1	1.7
23	20	6	2	-1	0.3
23	21	7	1	-1	0.3
23	21	7	2	1	1.7
23	22	8	1	-1	0.3
23	22	8	2	1	1.7
23	23	9	1	1	1.7
23	23	9	2	-1	0.3
24	1	1	1	1	1.7
24	1	1	2	-1	0.3
24	2	10	1	1	1.7
24	2	10	2	-1	0.3
24	3	11	1	1	1.7
24	3	11	2	-1	0.3
24	4	12	1	1	1.7
24	4	12	2	-1	0.3
24	5	13	1	1	1.7
24	5	13	2	-1	0.3
24	6	14	1	1	1.7
24	6	14	2	-1	0.3
24	7	15	1	1	1.7
24	7	15	2	-1	0.3
24	8	16	1	-1	0.3
24	8	16	2	1	1.7
24	9	17	1	-1	0.3
24	9	17	2	1	1.7
24	10	18	1	-1	0.3
24	10	18	2	1	1.7
24	11	19	1	-1	0.3
24	11	19	2	1	1.7
24	12	2	1	-1	0.3
24	12	2	2	1	1.7
24	13	20	1	-1	0.3
24	13	20	2	1	1.7
24	14	21	1	-1	0.3
24	14	21	2	1	1.7
24	15	22	1	-1	0.3
24	15	22	2	1	1.7
24	16	23	1	-1	0.3
24	16	23	2	1	1.7
24	17	3	1	-1	0.3
24	17	3	2	1	1.7
24	18	4	1	-1	0.3
24	18	4	2	1	1.7
24	19	5	1	-1	0.3
24	19	5	2	1	1.7
24	20	6	1	-1	0.3
24	20	6	2	1	1.7
24	21	7	1	-1	0.3
24	21	7	2	1	1.7
24	22	8	1	-1	0.3
24	22	8	2	1	1.7
24	23	9	1	-1	0.3
24	23	9	2	1	1.7
25	1	1	1	-1	0.3
25	1	1	2	1	1.7
25	2	10	1	1	1.7
25	2	10	2	-1	0.3
25	3	11	1	-1	0.3
25	3	11	2	1	1.7
25	4	12	1	1	1.7
25	4	12	2	-1	0.3
25	5	13	1	-1	0.3
25	5	13	2	1	1.7
25	6	14	1	1	1.7
25	6	14	2	-1	0.3
25	7	15	1	-1	0.3
25	7	15	2	1	1.7
25	8	16	1	-1	0.3
25	8	16	2	1	1.7
25	9	17	1	1	1.7
25	9	17	2	-1	0.3
25	10	18	1	-1	0.3
25	10	18	2	1	1.7
25	11	19	1	1	1.7
25	11	19	2	-1	0.3
25	12	2	1	-1	0.3
25	12	2	2	1	1.7
25	13	20	1	1	1.7
25	13	20	2	-1	0.3
25	14	21	1	-1	0.3
25	14	21	2	1	1.7
25	15	22	1	1	1.7
25	15	22	2	-1	0.3
25	16	23	1	-1	0.3
25	16	23	2	1	1.7
25	17	3	1	1	1.7
25	17	3	2	-1	0.3
25	18	4	1	-1	0.3
25	18	4	2	1	1.7
25	19	5	1	1	1.7
25	19	5	2	-1	0.3
25	20	6	1	-1	0.3
25	20	6	2	1	1.7
25	21	7	1	1	1.7
25	21	7	2	-1	0.3
25	22	8	1	-1	0.3
25	22	8	2	1	1.7
25	23	9	1	1	1.7
25	23	9	2	-1	0.3
26	1	1	1	1	1.7
26	1	1	2	-1	0.3
26	2	10	1	-1	0.3
26	2	10	2	1	1.7
26	3	11	1	-1	0.3
26	3	11	2	1	1.7
26	4	12	1	1	1.7
26	4	12	2	-1	0.3
26	5	13	1	1	1.7
26	5	13	2	-1	0.3
26	6	14	1	-1	0.3
26	6	14	2	1	1.7
26	7	15	1	-1	0.3
26	7	15	2	1	1.7
26	8	16	1	-1	0.3
26	8	16	2	1	1.7
26	9	17	1	-1	0.3
26	9	17	2	1	1.7
26	10	18	1	1	1.7
26	10	18	2	-1	0.3
26	11	19	1	1	1.7
26	11	19	2	-1	0.3
26	12	2	1	-1	0.3
26	12	2	2	1	1.7
26	13	20	1	-1	0.3
26	13	20	2	1	1.7
26	14	21	1	1	1.7
26	14	21	2	-1	0.3
26	15	22	1	1	1.7
26	15	22	2	-1	0.3
26	16	23	1	-1	0.3
26	16	23	2	1	1.7
26	17	3	1	-1	0.3
26	17	3	2	1	1.7
26	18	4	1	1	1.7
26	18	4	2	-1	0.3
26	19	5	1	1	1.7
26	19	5	2	-1	0.3
26	20	6	1	-1	0.3
26	20	6	2	1	1.7
26	21	7	1	-1	0.3
26	21	7	2	1	1.7
26	22	8	1	1	1.7
26	22	8	2	-1	0.3
26	23	9	1	1	1.7
26	23	9	2	-1	0.3
27	1	1	1	-1	0.3
27	1	1	2	1	1.7
27	2	10	1	-1	0.3
27	2	10	2	1	1.7
27	3	11	1	1	1.7
27	3	11	2	-1	0.3
27	4	12	1	1	1.7
27	4	12	2	-1	0.3
27	5	13	1	-1	0.3
27	5	13	2	1	1.7
27	6	14	1	-1	0.3
27	6	14	2	1	1.7
27	7	15	1	1	1.7
27	7	15	2	-1	0.3
27	8	16	1	-1	0.3
27	8	16	2	1	1.7
27	9	17	1	1	1.7
27	9	17	2	-1	0.3
27	10	18	1	1	1.7
27	10	18	2	-1	0.3
27	11	19	1	-1	0.3
27	11	19	2	1	1.7
27	12	2	1	-1	0.3
27	12	2	2	1	1.7
27	13	20	1	1	1.7
27	13	20	2	-1	0.3
27	14	21	1	1	1.7
27	14	21	2	-1	0.3
27	15	22	1	-1	0.3
27	15	22	2	1	1.7
27	16	23	1	-1	0.3
27	16	23	2	1	1.7
27	17	3	1	1	1.7
27	17	3	2	-1	0.3
27	18	4	1	1	1.7
27	18	4	2	-1	0.3
27	19	5	1	-1	0.3
27	19	5	2	1	1.7
27	20	6	1	-1	0.3
27	20	6	2	1	1.7
27	21	7	1	1	1.7
27	21	7	2	-1	0.3
27	22	8	1	1	1.7
27	22	8	2	-1	0.3
27	23	9	1	-1	0.3
27	23	9	2	1	1.7
28	1	1	1	1	1.7
28	1	1	2	-1	0.3
28	2	10	1	1	1.7
28	2	10	2	-1	0.3
28	3	11	1	1	1.7
28	3	11	2	-1	0.3
28	4	12	1	-1	0.3
28	4	12	2	1	1.7
28	5	13	1	-1	0.3
28	5	13	2	1	1.7
28	6	14	1	-1	0.3
28	6	14	2	1	1.7
28	7	15	1	-1	0.3
28	7	15	2	1	1.7
28	8	16	1	-1	0.3
28	8	16	2	1	1.7
28	9	17	1	-1	0.3
28	9	17	2	1	1.7
28	10	18	1	-1	0.3
28	10	18	2	1	1.7
28	11	19	1	-1	0.3
28	11	19	2	1	1.7
28	12	2	1	1	1.7
28	12	2	2	-1	0.3
28	13	20	1	1	1.7
28	13	20	2	-1	0.3
28	14	21	1	1	1.7
28	14	21	2	-1	0.3
28	15	22	1	1	1.7
28	15	22	2	-1	0.3
28	16	23	1	-1	0.3
28	16	23	2	1	1.7
28	17	3	1	-1	0.3
28	17	3	2	1	1.7
28	18	4	1	-1	0.3
28	18	4	2	1	1.7
28	19	5	1	-1	0.3
28	19	5	2	1	1.7
28	20	6	1	1	1.7
28	20	6	2	-1	0.3
28	21	7	1	1	1.7
28	21	7	2	-1	0.3
28	22	8	1	1	1.7
28	22	8	2	-1	0.3
28	23	9	1	1	1.7
28	23	9	2	-1	0.3
29	1	1	1	-1	0.3
29	1	1	2	1	1.7
29	2	10	1	1	1.7
29	2	10	2	-1	0.3
29	3	11	1	-1	0.3
29	3	11	2	1	1.7
29	4	12	1	-1	0.3
29	4	12	2	1	1.7
29	5	13	1	1	1.7
29	5	13	2	-1	0.3
29	6	14	1	-1	0.3
29	6	14	2	1	1.7
29	7	15	1	1	1.7
29	7	15	2	-1	0.3
29	8	16	1	-1	0.3
29	8	16	2	1	1.7
29	9	17	1	1	1.7
29	9	17	2	-1	0.3
29	10	18	1	-1	0.3
29	10	18	2	1	1.7
29	11	19	1	1	1.7
29	11	19	2	-1	0.3
29	12	2	1	1	1.7
29	12	2	2	-1	0.3
29	13	20	1	-1	0.3
29	13	20	2	1	1.7
29	14	21	1	1	1.7
29	14	21	2	-1	0.3
29	15	22	1	-1	0.3
29	15	22	2	1	1.7
29	16	23	1	-1	0.3
29	16	23	2	1	1.7
29	17	3	1	1	1.7
29	17	3	2	-1	0.3
29	18	4	1	-1	0.3
29	18	4	2	1	1.7
29	19	5	1	1	1.7
29	19	5	2	-1	0.3
29	20	6	1	1	1.7
29	20	6	2	-1	0.3
29	21	7	1	-1	0.3
29	21	7	2	1	1.7
29	22	8	1	1	1.7
29	22	8	2	-1	0.3
29	23	9	1	-1	0.3
29	23	9	2	1	1.7
30	1	1	1	1	1.7
30	1	1	2	-1	0.3
30	2	10	1	-1	0.3
30	2	10	2	1	1.7
30	3	11	1	-1	0.3
30	3	11	2	1	1.7
30	4	12	1	-1	0.3
30	4	12	2	1	1.7
30	5	13	1	-1	0.3
30	5	13	2	1	1.7
30	6	14	1	1	1.7
30	6	14	2	-1	0.3
30	7	15	1	1	1.7
30	7	15	2	-1	0.3
30	8	16	1	-1	0.3
30	8	16	2	1	1.7
30	9	17	1	-1	0.3
30	9	17	2	1	1.7
30	10	18	1	1	1.7
30	10	18	2	-1	0.3
30	11	19	1	1	1.7
30	11	19	2	-1	0.3
30	12	2	1	1	1.7
30	12	2	2	-1	0.3
30	13	20	1	1	1.7
30	13	20	2	-1	0.3
30	14	21	1	-1	0.3
30	14	21	2	1	1.7
30	15	22	1	-1	0.3
30	15	22	2	1	1.7
30	16	23	1	-1	0.3
30	16	23	2	1	1.7
30	17	3	1	-1	0.3
30	17	3	2	1	1.7
30	18	4	1	1	1.7
30	18	4	2	-1	0.3
30	19	5	1	1	1.7
30	19	5	2	-1	0.3
30	20	6	1	1	1.7
30	20	6	2	-1	0.3
30	21	7	1	1	1.7
30	21	7	2	-1	0.3
30	22	8	1	-1	0.3
30	22	8	2	1	1.7
30	23	9	1	-1	0.3
30	23	9	2	1	1.7
31	1	1	1	-1	0.3
31	1	1	2	1	1.7
31	2	10	1	-1	0.3
31	2	10	2	1	1.7
31	3	11	1	1	1.7
31	3	11	2	-1	0.3
31	4	12	1	-1	0.3
31	4	12	2	1	1.7
31	5	13	1	1	1.7
31	5	13	2	-1	0.3
31	6	14	1	1	1.7
31	6	14	2	-1	0.3
31	7	15	1	-1	0.3
31	7	15	2	1	1.7
31	8	16	1	-1	0.3
31	8	16	2	1	1.7
31	9	17	1	1	1.7
31	9	17	2	-1	0.3
31	10	18	1	1	1.7
31	10	18	2	-1	0.3
31	11	19	1	-1	0.3
31	11	19	2	1	1.7
31	12	2	1	1	1.7
31	12	2	2	-1	0.3
31	13	20	1	-1	0.3
31	13	20	2	1	1.7
31	14	21	1	-1	0.3
31	14	21	2	1	1.7
31	15	22	1	1	1.7
31	15	22	2	-1	0.3
31	16	23	1	-1	0.3
31	16	23	2	1	1.7
31	17	3	1	1	1.7
31	17	3	2	-1	0.3
31	18	4	1	1	1.7
31	18	4	2	-1	0.3
31	19	5	1	-1	0.3
31	19	5	2	1	1.7
31	20	6	1	1	1.7
31	20	6	2	-1	0.3
31	21	7	1	-1	0.3
31	21	7	2	1	1.7
31	22	8	1	-1	0.3
31	22	8	2	1	1.7
31	23	9	1	1	1.7
31	23	9	2	-1	0.3
