## Supplementary_Software_1 for "Inferential boundaries of age prediction: why prediction does not establish biological age measurement": input_manifest.tsv

role	path	bytes	sha256
analysis_ready_source	outputs\nhanes_5y_complete_support_contextual_age_probe_v0_1\analysis_ready_risk_set.tsv.gz	2434851	9542ed503215c985cbb154c5c4f18f59d94fae894dc3f9ffacac822929ff06b6
participant_folds	outputs\nhanes_5y_complete_support_contextual_age_probe_v0_1\participant_folds.tsv	922192	3d247c2a499a0ee8a37dc2a3774ccaab312a64cad1de8163ec4b84a65d757ae3
ordered_feature_tiers	outputs\nhanes_5y_complete_support_contextual_age_probe_v0_1\ordered_feature_tiers.tsv	4559	4f2889e9fb9d6554f3b181d2b071050a94cea9468c565aa4d30acc99191b0b38
source_oof_predictions	outputs\nhanes_5y_complete_support_contextual_age_probe_v0_1\oof_predictions.tsv.gz	1030810	58799af2a0a251b5e3c1e5eb2428ceafb0e44ffdbf54afa93650255556da05f8
source_participant_losses	outputs\nhanes_5y_complete_support_contextual_age_probe_v0_1\participant_loss_vectors.tsv.gz	990761	dd059863722a42b48f789e4041fb370a419c98cfc8e3b203545663dcc17cfcf3
source_bootstrap_indices	outputs\nhanes_5y_complete_support_contextual_age_probe_v0_1\bootstrap_indices.npz	62884687	a95b58868051cc99ad71e67beb25852ec60d45dcc5919c1b4e11ff74c70fa29c
source_analysis_signature	outputs\nhanes_5y_complete_support_contextual_age_probe_v0_1\analysis_signature.json	2675	f3ffc970faffee302db60179e7894ad4c68eba375c96e52efb66f47e93f3490c
source_model_audit	outputs\nhanes_5y_complete_support_contextual_age_probe_v0_1\model_artifact_audit.json	902	666b196a2acc23053f7f581769cb674b07bb3d00c4d78a3890ea0968e7a242e0
frozen_specification	analysis\NHANES_5Y_AGE_DECODER_SOURCE_INFORMATION_PROBE_SPEC_20260823.md	6843	fe1c5da5c3027c9535f91f3b790b8dadc77fa81376c371a4a5b7287988b777a0
analysis_script	analysis\analyze_nhanes_5y_age_decoder_source_information_probe_v0_1.py	38276	e4411e9f9e3bec706e7bb2be0763236e5fff6fee5aaa0ea0c1122d0937219e3e
environment_policy	environment-policy.json	446	b7ffa630ce7617f61eb3798f49604eba4dfa399a1d11fc7719e2971881322dd3
environment_manifest	environment.yml	682	262e928e66e5d89a46429b409c513169d270fd74023b1ed30a55ebe2cb7c7773
environment_lock	environment.win-64.lock.txt	33155	85eae09d6fb170ff4616262d5263a7decfdac3e32e6242223d137054a483b5d6
