## Supplementary_Software_1 for "Inferential boundaries of age prediction: why prediction does not establish biological age measurement": model_artifact_index.tsv

outer_fold	selected_alpha	selected_C	n_train	n_test	artifact_path	artifact_sha256	reused	max_age_prediction_error	max_outcome_prediction_error
0	10.0	3.0	10979	2745	outputs\nhanes_5y_age_decoder_source_information_probe_v0_2\models\outer_fold_00.joblib	99c567a4212e2f6d2c26df20025491239de3c2fe30992b4b9781c0bf72f751ed	True	0.0	0.0
1	10.0	3.0	10979	2745	outputs\nhanes_5y_age_decoder_source_information_probe_v0_2\models\outer_fold_01.joblib	91ab0034b5b447912b8b501dc1b698fe4cf6ebff3892fc22d48470611194c566	True	0.0	0.0
2	10.0	1.0	10979	2745	outputs\nhanes_5y_age_decoder_source_information_probe_v0_2\models\outer_fold_02.joblib	1d198819119187f9eba79023c0524bf2cce5d401746ccfc9ce150117aa1615d4	True	0.0	0.0
3	10.0	3.0	10979	2745	outputs\nhanes_5y_age_decoder_source_information_probe_v0_2\models\outer_fold_03.joblib	3e666e0cb6389610a8952e04e6e5051e1325a403fb2ca1cd6b8a96f46a865095	True	0.0	0.0
4	10.0	3.0	10980	2744	outputs\nhanes_5y_age_decoder_source_information_probe_v0_2\models\outer_fold_04.joblib	b2b60ad5fcbec035e1c71b69fc8ed2cbebd8b06ce821123ecd558965c7b5ffbd	True	0.0	0.0
