## Supplementary_Software_1 for "Inferential boundaries of age prediction: why prediction does not establish biological age measurement": ordered_source_features.tsv

order	feature
1	T__albumin
2	T__alt
3	T__ast
4	T__alkaline_phosphatase
5	T__blood_urea_nitrogen
6	T__calcium
7	T__total_cholesterol
8	T__bicarbonate
9	T__creatinine
10	T__ggt
11	T__glucose
12	T__iron
13	T__ldh
14	T__phosphorus
15	T__total_bilirubin
16	T__total_protein
17	T__triglycerides
18	T__uric_acid
19	T__sodium
20	T__potassium
21	T__chloride
22	T__osmolality
23	T__globulin
24	T__wbc
25	T__lymphocyte_percent
26	T__monocyte_percent
27	T__neutrophil_percent
28	T__eosinophil_percent
29	T__basophil_percent
30	T__lymphocyte_count
31	T__monocyte_count
32	T__neutrophil_count
33	T__eosinophil_count
34	T__basophil_count
35	T__rbc
36	T__hemoglobin
37	T__hematocrit
38	T__mcv
39	T__mch
40	T__mchc
41	T__rdw
42	T__platelets
43	T__mean_platelet_volume
44	T__weight
45	T__bmi
46	T__waist
47	T__systolic_bp
48	T__diastolic_bp
49	T__pulse
50	T__hdl
