## Supplementary_Software_1 for "Inferential boundaries of age prediction: why prediction does not establish biological age measurement": flexible_calibration_metrics.tsv

model	log_loss	brier	auc
M_CLOCK_LINEAR	0.12601706247669667	0.030848384455231283	0.8114231271811961
M_CLOCK_FLEX	0.126069035275722	0.030906287404615075	0.812312782331468
M_X	0.11686515550369193	0.029107285179938307	0.8461106883831135
