## Supplementary_Software_1 for "Inferential boundaries of age prediction: why prediction does not establish biological age measurement": matched_scalar_cycle_contrasts.tsv

cycle	n	events	D_TARGET_SPLINE	D_TARGET_LINEAR
2007_2008	4599	174	0.010360659202392148	0.011027818159696315
2009_2010	4896	157	0.011113822823856681	0.010550762727733766
2011_2012	4229	139	0.006160923410709398	0.005585404021681397
