## Supplementary_Software_1 for "Inferential boundaries of age prediction: why prediction does not establish biological age measurement": matched_scalar_repeat_contrasts.tsv

repeat	outer_seed	D_TARGET_SPLINE	D_TARGET_LINEAR
0	20260823	0.009081473391033644	0.008900868139088086
1	20260901	0.009688420211986043	0.009536831116099279
2	20260902	0.008811013306813463	0.008882250058286438
3	20260903	0.009446262734142532	0.009204231741348429
4	20260904	0.009648906325600915	0.009378669294608871
