## Supplementary_Software_1 for "Inferential boundaries of age prediction: why prediction does not establish biological age measurement": endpoint_model_artifact_index.tsv

population	outer_fold	n_train	n_test	artifact_path	artifact_sha256	reload_max_abs_prediction_error
source	0	3679	920	outputs\nhanes_endpoint_vs_inverse_age_decoder_acquisition_v0_2\models\endpoint_source_outer_fold_00.joblib	71cf6630ba937cc8b255a250aaab8b14280f842e114076e0886cbf157eaf5fa6	0.0
source	1	3679	920	outputs\nhanes_endpoint_vs_inverse_age_decoder_acquisition_v0_2\models\endpoint_source_outer_fold_01.joblib	67d610b75b8d5cdcfb39cfd278926a0dd11d398295824ab65e77ab1253292305	0.0
source	2	3679	920	outputs\nhanes_endpoint_vs_inverse_age_decoder_acquisition_v0_2\models\endpoint_source_outer_fold_02.joblib	b5939f9b880e75d07f0641378468f584cc3daac4a9541bf9a78b877a81449c34	0.0
source	3	3679	920	outputs\nhanes_endpoint_vs_inverse_age_decoder_acquisition_v0_2\models\endpoint_source_outer_fold_03.joblib	09d856941eddc421e3ddffe571af632119096ea7f6ff6bf952fc92a07b248d64	0.0
source	4	3680	919	outputs\nhanes_endpoint_vs_inverse_age_decoder_acquisition_v0_2\models\endpoint_source_outer_fold_04.joblib	4bb42d2a2944b1ed6639c454fd88a4769635754431113a66fecb978013a184c2	0.0
target	0	3916	980	outputs\nhanes_endpoint_vs_inverse_age_decoder_acquisition_v0_2\models\endpoint_target_outer_fold_00.joblib	c0a09e989ec2e1a9ddd7648809ef714ee4de4e595f6d825f5890a35a113b2f41	0.0
target	1	3917	979	outputs\nhanes_endpoint_vs_inverse_age_decoder_acquisition_v0_2\models\endpoint_target_outer_fold_01.joblib	97638d9ff688c4f43d1b31c45d10bd9c57d8fda913cefd6c45fe9bc244ca2e27	0.0
target	2	3917	979	outputs\nhanes_endpoint_vs_inverse_age_decoder_acquisition_v0_2\models\endpoint_target_outer_fold_02.joblib	3f067fa939889005a24dd2bc670bdc2504643a3a1c265a8504f69e669ac433c3	0.0
target	3	3917	979	outputs\nhanes_endpoint_vs_inverse_age_decoder_acquisition_v0_2\models\endpoint_target_outer_fold_03.joblib	db89673a56ec6102f80475c7085c9e5763a0385588a30c85f6b02cb0039243c0	0.0
target	4	3917	979	outputs\nhanes_endpoint_vs_inverse_age_decoder_acquisition_v0_2\models\endpoint_target_outer_fold_04.joblib	e348b43c314664fa34c8ee2c889a7df87bad59cebd5a0a1619688712f39df7dc	0.0
