## Supplementary_Software_1 for "Inferential boundaries of age prediction: why prediction does not establish biological age measurement": input_manifest.tsv

role	path	bytes	sha256
analysis_ready_panel	data\processed\NHANES_broad_clinical_panel_v0_1.tsv.gz	7183321	f3b2e3d4f9864e05b399daa3241aa3766e204a2d12381c99911437e1d0898eec
feature_manifest	data\processed\NHANES_broad_clinical_feature_manifest_v0_1.tsv	3555	c42cf36e80fffa2a5624e6dd3ae904436094d0fde3093387ad9896afc3c398c0
frozen_domain_source	analysis\probe_nhanes_age_prior_guided_risk_acquisition_v0_1.py	33555	1216c5061cf0af62fcf061be1f89facb23686fd51a7691e9ee54420a3bac7265
source_endpoint_selection_freeze	outputs\nhanes_age_prior_guided_risk_acquisition_probe_v0_1\source_recommendation_freeze.json	670	8a5b9c690434f6e554a086ab39eabdf4237a94c313d19a5a0479b3039993da86
source_endpoint_summary	outputs\nhanes_age_prior_guided_risk_acquisition_probe_v0_1\source_domain_summary.tsv	2304	396cf629ec2b33f2131a911911d882d6590e3eab4cc2c0ed30b891caabe518d2
sealed_source_oof_predictions	outputs\nhanes_age_prior_guided_risk_acquisition_probe_v0_1\source_oof_predictions.tsv.gz	487333	1907ec16ea56f24c1fb8435fad620f4d5df946620dd671c2804dbeed8f7c3bc5
sealed_target_oof_predictions	outputs\nhanes_age_prior_guided_risk_acquisition_probe_v0_1\target_oof_predictions.tsv.gz	517163	b36c376b35fd1287505a70903c952e5c58a93e58cac937dd78d8a6fe56e41230
frozen_specification	analysis\NHANES_ENDPOINT_VS_INVERSE_AGE_DECODER_ACQUISITION_SPEC_20260826.md	2796	e73b5f44cc6c266cce0cf83c4bd8cc2089639edcb2f026dba70e61002e668ebf
p2_direction_lock	manuscript\nature_first\next_round_20260826\P2_ANALYSIS_DIRECTION_LOCK_20260826.md	5699	af86c613d9fa77622370ebb8888f71dd712f084844d0cc215d0be2305e53b133
analysis_script	analysis\analyze_nhanes_endpoint_vs_inverse_age_decoder_acquisition_v0_2.py	69785	760026229f8572b891f6f160c3e99ccc34a8c2b260ef588c24ad781649067d2f
environment_policy	environment-policy.json	446	b7ffa630ce7617f61eb3798f49604eba4dfa399a1d11fc7719e2971881322dd3
environment_manifest	environment.yml	682	262e928e66e5d89a46429b409c513169d270fd74023b1ed30a55ebe2cb7c7773
environment_lock	environment.win-64.lock.txt	33155	85eae09d6fb170ff4616262d5263a7decfdac3e32e6242223d137054a483b5d6
