## Supplementary_Software_1 for "Inferential boundaries of age prediction: why prediction does not establish biological age measurement": model_artifact_index.tsv

outer_fold	n_train	n_test	inner_seed	artifact_path	artifact_sha256	reload_max_abs_prediction_error	selected_alpha__W_only	selected_alpha__domain__renal_mineral	selected_alpha__domain__metabolic_adiposity_lipid	selected_alpha__domain__hepatic_protein_injury	selected_alpha__domain__hematology	selected_alpha__domain__hemodynamic
0	3679	920	20260827	outputs\nhanes_endpoint_vs_inverse_age_decoder_acquisition_v0_2\models\source_outer_fold_00.joblib	a448dfa4b1351ccca667e8a0762de9b3884f361946411ccd575ce0c2a0e30c77	0.0	100.0	10.0	1.0	10.0	1.0	100.0
1	3679	920	20260828	outputs\nhanes_endpoint_vs_inverse_age_decoder_acquisition_v0_2\models\source_outer_fold_01.joblib	2220cd00546a7261dbd8aa0f6f5e01c3774a736dd6e465a0a6a9fabfdea9bf0c	0.0	10.0	10.0	1.0	10.0	1.0	10.0
2	3679	920	20260829	outputs\nhanes_endpoint_vs_inverse_age_decoder_acquisition_v0_2\models\source_outer_fold_02.joblib	cbf7613fe5f82270d12db280c096f62b6c776ecc9270da46c66a77625c608e4a	0.0	100.0	10.0	0.01	10.0	1.0	10.0
3	3679	920	20260830	outputs\nhanes_endpoint_vs_inverse_age_decoder_acquisition_v0_2\models\source_outer_fold_03.joblib	51ad35fd5990ab1dcd84d8692703393f768f72df35ed9e3380a0715e8ae944c0	0.0	100.0	10.0	1.0	10.0	0.1	10.0
4	3680	919	20260831	outputs\nhanes_endpoint_vs_inverse_age_decoder_acquisition_v0_2\models\source_outer_fold_04.joblib	43de97443cc8c138872d7efa2b713804493dd613683cf1367d9a529817dace45	0.0	100.0	10.0	1.0	10.0	1.0	10.0
