## Supplementary_Software_1 for "Inferential boundaries of age prediction: why prediction does not establish biological age measurement": ordered_domain_features.tsv

domain_order	domain	feature_order	feature	transformed_column	source_module	source_column	transform
1	renal_mineral	1	blood_urea_nitrogen	T__blood_urea_nitrogen	BIOPRO	LBDSBUSI	log1p
1	renal_mineral	2	creatinine	T__creatinine	BIOPRO	LBDSCRSI	log1p
1	renal_mineral	3	uric_acid	T__uric_acid	BIOPRO	LBDSUASI	log1p
1	renal_mineral	4	sodium	T__sodium	BIOPRO	LBXSNASI	identity
1	renal_mineral	5	potassium	T__potassium	BIOPRO	LBXSKSI	identity
1	renal_mineral	6	chloride	T__chloride	BIOPRO	LBXSCLSI	identity
1	renal_mineral	7	bicarbonate	T__bicarbonate	BIOPRO	LBXSC3SI	identity
1	renal_mineral	8	osmolality	T__osmolality	BIOPRO	LBXSOSSI	identity
1	renal_mineral	9	phosphorus	T__phosphorus	BIOPRO	LBDSPHSI	identity
1	renal_mineral	10	calcium	T__calcium	BIOPRO	LBDSCASI	identity
2	metabolic_adiposity_lipid	1	glucose	T__glucose	BIOPRO	LBDSGLSI	log1p
2	metabolic_adiposity_lipid	2	total_cholesterol	T__total_cholesterol	BIOPRO	LBDSCHSI	identity
2	metabolic_adiposity_lipid	3	triglycerides	T__triglycerides	BIOPRO	LBDSTRSI	log1p
2	metabolic_adiposity_lipid	4	hdl	T__hdl	HDL	LBDHDDSI	log1p
2	metabolic_adiposity_lipid	5	weight	T__weight	BMX	BMXWT	log1p
2	metabolic_adiposity_lipid	6	bmi	T__bmi	BMX	BMXBMI	log1p
2	metabolic_adiposity_lipid	7	waist	T__waist	BMX	BMXWAIST	log1p
3	hepatic_protein_injury	1	albumin	T__albumin	BIOPRO	LBDSALSI	identity
3	hepatic_protein_injury	2	total_protein	T__total_protein	BIOPRO	LBDSTPSI	identity
3	hepatic_protein_injury	3	globulin	T__globulin	BIOPRO	LBDSGBSI	identity
3	hepatic_protein_injury	4	alt	T__alt	BIOPRO	LBXSATSI	log1p
3	hepatic_protein_injury	5	ast	T__ast	BIOPRO	LBXSASSI	log1p
3	hepatic_protein_injury	6	alkaline_phosphatase	T__alkaline_phosphatase	BIOPRO	LBXSAPSI	log1p
3	hepatic_protein_injury	7	ggt	T__ggt	BIOPRO	LBXSGTSI	log1p
3	hepatic_protein_injury	8	total_bilirubin	T__total_bilirubin	BIOPRO	LBDSTBSI	log1p
3	hepatic_protein_injury	9	ldh	T__ldh	BIOPRO	LBXSLDSI	log1p
3	hepatic_protein_injury	10	iron	T__iron	BIOPRO	LBDSIRSI	log1p
4	hematology	1	wbc	T__wbc	CBC	LBXWBCSI	log1p
4	hematology	2	lymphocyte_percent	T__lymphocyte_percent	CBC	LBXLYPCT	identity
4	hematology	3	monocyte_percent	T__monocyte_percent	CBC	LBXMOPCT	identity
4	hematology	4	neutrophil_percent	T__neutrophil_percent	CBC	LBXNEPCT	identity
4	hematology	5	eosinophil_percent	T__eosinophil_percent	CBC	LBXEOPCT	log1p
4	hematology	6	basophil_percent	T__basophil_percent	CBC	LBXBAPCT	log1p
4	hematology	7	lymphocyte_count	T__lymphocyte_count	CBC	LBDLYMNO	log1p
4	hematology	8	monocyte_count	T__monocyte_count	CBC	LBDMONO	log1p
4	hematology	9	neutrophil_count	T__neutrophil_count	CBC	LBDNENO	log1p
4	hematology	10	eosinophil_count	T__eosinophil_count	CBC	LBDEONO	log1p
4	hematology	11	basophil_count	T__basophil_count	CBC	LBDBANO	log1p
4	hematology	12	rbc	T__rbc	CBC	LBXRBCSI	identity
4	hematology	13	hemoglobin	T__hemoglobin	CBC	LBXHGB	identity
4	hematology	14	hematocrit	T__hematocrit	CBC	LBXHCT	identity
4	hematology	15	mcv	T__mcv	CBC	LBXMCVSI	identity
4	hematology	16	mch	T__mch	CBC	LBXMCHSI	identity
4	hematology	17	mchc	T__mchc	CBC	LBXMC	identity
4	hematology	18	rdw	T__rdw	CBC	LBXRDW	log1p
4	hematology	19	platelets	T__platelets	CBC	LBXPLTSI	log1p
4	hematology	20	mean_platelet_volume	T__mean_platelet_volume	CBC	LBXMPSI	identity
5	hemodynamic	1	systolic_bp	T__systolic_bp	BPX	__MEAN_SYS__	identity
5	hemodynamic	2	diastolic_bp	T__diastolic_bp	BPX	__MEAN_DIA__	identity
5	hemodynamic	3	pulse	T__pulse	BPX	BPXPLS	log1p
