## Supplementary_Software_1 for "Inferential boundaries of age prediction: why prediction does not establish biological age measurement": input_manifest.tsv

role	path	bytes	sha256
analysis_ready_source	outputs\nhanes_5y_complete_support_contextual_age_probe_v0_1\analysis_ready_risk_set.tsv.gz	2434851	9542ed503215c985cbb154c5c4f18f59d94fae894dc3f9ffacac822929ff06b6
participant_folds	outputs\nhanes_5y_complete_support_contextual_age_probe_v0_1\participant_folds.tsv	922192	3d247c2a499a0ee8a37dc2a3774ccaab312a64cad1de8163ec4b84a65d757ae3
ordered_feature_tiers	outputs\nhanes_5y_complete_support_contextual_age_probe_v0_1\ordered_feature_tiers.tsv	4559	4f2889e9fb9d6554f3b181d2b071050a94cea9468c565aa4d30acc99191b0b38
decoder_oof_predictions	outputs\nhanes_5y_age_decoder_source_information_probe_v0_2\oof_predictions.tsv.gz	701730	c03e6939267a3099d1c36fa1000bf5eb9317991ef445e1882194d692149a559d
decoder_model_audit	outputs\nhanes_5y_age_decoder_source_information_probe_v0_2\model_artifact_audit.json	956	e79b4983c90eba06616457b2e9e2edb39fae5edfbd0f7ebe0c456e061fbcfb00
decoder_analysis_signature	outputs\nhanes_5y_age_decoder_source_information_probe_v0_2\analysis_signature.json	2794	018139eb2c80d5505973df2d5b2cbf69b1e7320f0a67b48b4337f54c7e074cc0
gap_endpoint_predictions	outputs\nhanes_5y_age_clock_gap_comparison_v0_1\oof_predictions.tsv.gz	1057132	620147c5f1c1f02567edb4b8fe3cc7ff77022ae749158abf70e7eb025ce9d2a4
gap_model_audit	outputs\nhanes_5y_age_clock_gap_comparison_v0_1\model_artifact_audit.json	912	701291d53b76efea4a518d628a783dbcdb930c7a0c9d7b8fdacd9d63be983cbf
frozen_specification	analysis\NHANES_INDIVIDUAL_AGEGAP_CONTRIBUTIONS_SPEC_20260831.md	5297	40d312d040cf3ee0201859d56eb972718f3bd93c876e048e1443a10020b86d62
analysis_script	analysis\analyze_nhanes_individual_agegap_contributions_v0_1.py	48835	0ea36cefbe54f5e95b83925333962c73c63683f49ca17183e90bda031e28f30f
environment_policy	environment-policy.json	446	b7ffa630ce7617f61eb3798f49604eba4dfa399a1d11fc7719e2971881322dd3
environment_manifest	environment.yml	703	2959202a8d84167118e68125a30a64dd2dc380d13ad03af18ff1f40b1a9a9a36
environment_lock	environment.win-64.lock.txt	33498	85950ffa74c5a85f72acc97a405838fc031c40217fb6d3dffcba2ab25cb1a39e
decoder_outer_fold_0	outputs\nhanes_5y_age_decoder_source_information_probe_v0_2\models\outer_fold_00.joblib	5704208	99c567a4212e2f6d2c26df20025491239de3c2fe30992b4b9781c0bf72f751ed
decoder_outer_fold_1	outputs\nhanes_5y_age_decoder_source_information_probe_v0_2\models\outer_fold_01.joblib	5702900	91ab0034b5b447912b8b501dc1b698fe4cf6ebff3892fc22d48470611194c566
decoder_outer_fold_2	outputs\nhanes_5y_age_decoder_source_information_probe_v0_2\models\outer_fold_02.joblib	5704087	1d198819119187f9eba79023c0524bf2cce5d401746ccfc9ce150117aa1615d4
decoder_outer_fold_3	outputs\nhanes_5y_age_decoder_source_information_probe_v0_2\models\outer_fold_03.joblib	5704458	3e666e0cb6389610a8952e04e6e5051e1325a403fb2ca1cd6b8a96f46a865095
decoder_outer_fold_4	outputs\nhanes_5y_age_decoder_source_information_probe_v0_2\models\outer_fold_04.joblib	5705188	b2b60ad5fcbec035e1c71b69fc8ed2cbebd8b06ce821123ecd558965c7b5ffbd
