## Supplementary_Software_1 for "Inferential boundaries of age prediction: why prediction does not establish biological age measurement": matched_pair_distribution_summary.tsv

metric	n	mean	sd	q025	q25	median	q75	q95	q975	max
centered_agegap_abs_difference	293	0.12472876103738517	0.07260929594944482	0.011097908834808302	0.06476754792728823	0.1241215109584708	0.18615572368117828	0.23952630547782416	0.24441408059283348	0.2492379025465059
contribution_l2_distance_years	293	26.58187032842261	10.875544961516225	11.871725603181256	18.744452576920107	24.602125140960503	32.63718316756863	46.06659474356522	52.13851225841808	85.89121259260007
contribution_l1_distance_years	293	90.7615256542006	26.524627996378197	51.66467013464973	71.2699392749843	85.7913010667836	106.72075898063446	134.81026749294008	154.79263547456856	220.1850490814015
contribution_cosine_similarity	293	0.0023471214125402656	0.4886449908714216	-0.821427576835508	-0.42269505723375533	0.003104582244186661	0.3923975861764645	0.7748073306614263	0.8382438736246259	0.9080437898098055
top5_absolute_contributor_jaccard	293	0.3667452191342976	0.19545321731969928	0.0	0.25	0.42857142857142855	0.42857142857142855	0.6666666666666666	0.6666666666666666	1.0
M_X_abs_logit_difference	293	0.7239305235342726	0.57982037950584	0.019103128973466978	0.3151914815268144	0.5999998397370949	1.0018662186529208	1.7605596023676184	2.21232633649723	3.150427128697739
M_AGE_GAP_abs_logit_difference	293	0.006711741597085275	0.003923277441538845	0.0005564782759977405	0.003441136076110851	0.006539643425442776	0.009991358497336567	0.012888156182174084	0.013668126392766489	0.014335082717787273
