## Supplementary_Software_1 for "Inferential boundaries of age prediction: why prediction does not establish biological age measurement": model_artifact_index.tsv

outer_fold	selected_alpha	n_train	n_test	artifact_path	artifact_sha256	source_decoder_path	source_decoder_sha256	reused	max_reload_error	decoder_prediction_error
0	1.0	10979	2745	outputs\nhanes_individual_agegap_contributions_v0_1\models\outer_fold_00_conditional_x.joblib	5ebd94c2f03eacea476c97f2ab8754384b6755a427c9a6c4a012ae6d7ffdd2bf	outputs\nhanes_5y_age_decoder_source_information_probe_v0_2\models\outer_fold_00.joblib	99c567a4212e2f6d2c26df20025491239de3c2fe30992b4b9781c0bf72f751ed	True	0.0	7.105427357601002e-15
1	1.0	10979	2745	outputs\nhanes_individual_agegap_contributions_v0_1\models\outer_fold_01_conditional_x.joblib	cb03275eccd3068b849f6b032ae6fdcbee6bb688a6e102edb62a0f08ae399dd2	outputs\nhanes_5y_age_decoder_source_information_probe_v0_2\models\outer_fold_01.joblib	91ab0034b5b447912b8b501dc1b698fe4cf6ebff3892fc22d48470611194c566	True	0.0	7.105427357601002e-15
2	1.0	10979	2745	outputs\nhanes_individual_agegap_contributions_v0_1\models\outer_fold_02_conditional_x.joblib	550de5fa92d450e4d29cd1305d876f29fbe094f312a06e7b29c49201f4dc8af4	outputs\nhanes_5y_age_decoder_source_information_probe_v0_2\models\outer_fold_02.joblib	1d198819119187f9eba79023c0524bf2cce5d401746ccfc9ce150117aa1615d4	True	0.0	1.4210854715202004e-14
3	1.0	10979	2745	outputs\nhanes_individual_agegap_contributions_v0_1\models\outer_fold_03_conditional_x.joblib	9ed814e64e4e7bb56b62cec14e2caf12542292822a75a3ebb642718b5bbb91d3	outputs\nhanes_5y_age_decoder_source_information_probe_v0_2\models\outer_fold_03.joblib	3e666e0cb6389610a8952e04e6e5051e1325a403fb2ca1cd6b8a96f46a865095	True	0.0	1.4210854715202004e-14
4	1.0	10980	2744	outputs\nhanes_individual_agegap_contributions_v0_1\models\outer_fold_04_conditional_x.joblib	55d4e79d93da666ca44737fdf9d36a7f4c5fc2caead6c6415b6787e24a91441d	outputs\nhanes_5y_age_decoder_source_information_probe_v0_2\models\outer_fold_04.joblib	b2b60ad5fcbec035e1c71b69fc8ed2cbebd8b06ce821123ecd558965c7b5ffbd	True	0.0	1.4210854715202004e-14
