## Supplementary_Software_1 for "Inferential boundaries of age prediction: why prediction does not establish biological age measurement": selected_display_pairs.tsv

case	target_quantile	target_distance	pair_id	row_id_1	row_id_2	SEQN_1	SEQN_2	outer_fold	age_years	sex	race_ethnicity	cycle	raw_agegap_1	raw_agegap_2	raw_agegap_mean	raw_agegap_abs_difference	centered_agegap_1	centered_agegap_2	centered_agegap_mean	centered_agegap_abs_difference	contribution_l2_distance_years	contribution_l1_distance_years	contribution_cosine_similarity	top5_absolute_contributor_jaccard	M_X_1	M_X_2	M_X_abs_logit_difference	M_AGE_GAP_1	M_AGE_GAP_2	M_AGE_GAP_abs_logit_difference
median_distance	0.5	25.477559301731045	P00026	3226	35	48649	41545	0	40.0	2.0	1.0	2007_2008	-3.773345312461423	-3.550013523095444	-3.6616794177784335	0.22333178936597875	-5.126181589053894	-4.902849799687914	-5.014515694370904	0.22333178936598053	25.477559301731045	102.09093329332994	-0.5484892626778034	0.25	0.0030262849893226	0.0060662460292109	0.6984580230243305	0.0039454134833834	0.0039885305894891	0.010912417776753891
p95_distance	0.95	46.67805865819154	P00092	8315	7178	59637	57215	1	40.0	2.0	3.0	2009_2010	-6.852109466691161	-6.834198041993169	-6.843153754342165	0.017911424697992118	-9.408670913360035	-9.390759488662045	-9.399715201011041	0.01791142469799034	46.737826815025315	129.0768712923643	-0.5715991129702351	0.1111111111111111	0.0042583254449251	0.0068505377569558	0.47805785137660894	0.0042574253573528	0.0042618092018849	0.0010335666357290663
