## Supplementary_Software_1 for "Inferential boundaries of age prediction: why prediction does not establish biological age measurement": selected_pair_contributions.tsv

case	pair_id	person	row_id	feature_order	feature	display_feature	domain	contribution_years	is_remainder
median_distance	P00026	1	3226	19	T__sodium	Sodium	electrolyte	3.7430704935317762	False
median_distance	P00026	1	3226	22	T__osmolality	Osmolality	electrolyte	-3.207206527004449	False
median_distance	P00026	1	3226	46	T__waist	Waist	anthropometric/metabolic	3.1599750046444917	False
median_distance	P00026	1	3226	5	T__blood_urea_nitrogen	Blood Urea Nitrogen	renal	-0.5832556615633139	False
median_distance	P00026	1	3226	44	T__weight	Weight	anthropometric	-2.7124123230104344	False
median_distance	P00026	1	3226	32	T__neutrophil_count	Neutrophil Count	haematologic/immune	5.331209166374787	False
median_distance	P00026	1	3226	39	T__mch	MCH	haematologic	1.0462498710156458	False
median_distance	P00026	1	3226	27	T__neutrophil_percent	Neutrophil Percent	haematologic/immune	-4.03629748481929	False
median_distance	P00026	1	3226	36	T__hemoglobin	Hemoglobin	haematologic	-3.6016240247525673	False
median_distance	P00026	1	3226	47	T__systolic_bp	Systolic Bp	cardiovascular	-0.41566499252981587	False
median_distance	P00026	1	3226	37	T__hematocrit	Hematocrit	haematologic	2.5402413814699623	False
median_distance	P00026	1	3226	999	OTHER	Other measured features	remainder	-6.390466492410687	True
median_distance	P00026	2	35	19	T__sodium	Sodium	electrolyte	-8.331288703593978	False
median_distance	P00026	2	35	22	T__osmolality	Osmolality	electrolyte	6.442433027102076	False
median_distance	P00026	2	35	46	T__waist	Waist	anthropometric/metabolic	-6.194979438463236	False
median_distance	P00026	2	35	5	T__blood_urea_nitrogen	Blood Urea Nitrogen	renal	5.642104695483245	False
median_distance	P00026	2	35	44	T__weight	Weight	anthropometric	5.562482757839104	False
median_distance	P00026	2	35	32	T__neutrophil_count	Neutrophil Count	haematologic/immune	-5.446888218022942	False
median_distance	P00026	2	35	39	T__mch	MCH	haematologic	4.068691456161974	False
median_distance	P00026	2	35	27	T__neutrophil_percent	Neutrophil Percent	haematologic/immune	0.23853267374072762	False
median_distance	P00026	2	35	36	T__hemoglobin	Hemoglobin	haematologic	-2.4402128597115382	False
median_distance	P00026	2	35	47	T__systolic_bp	Systolic Bp	cardiovascular	-3.4449087034759507	False
median_distance	P00026	2	35	37	T__hematocrit	Hematocrit	haematologic	1.0001899262342415	False
median_distance	P00026	2	35	999	OTHER	Other measured features	remainder	-1.999006412981636	True
p95_distance	P00092	1	8315	46	T__waist	Waist	anthropometric/metabolic	26.31327444916504	False
p95_distance	P00092	1	8315	44	T__weight	Weight	anthropometric	-21.801446366870845	False
p95_distance	P00092	1	8315	2	T__alt	ALT	liver	-7.726795206538227	False
p95_distance	P00092	1	8315	11	T__glucose	Glucose	metabolic	-0.6470496768237722	False
p95_distance	P00092	1	8315	45	T__bmi	BMI	anthropometric/metabolic	-4.4055632168786465	False
p95_distance	P00092	1	8315	3	T__ast	AST	liver	3.157459711089316	False
p95_distance	P00092	1	8315	22	T__osmolality	Osmolality	electrolyte	0.4786568920496185	False
p95_distance	P00092	1	8315	41	T__rdw	RDW	haematologic	-0.5696942850848057	False
p95_distance	P00092	1	8315	27	T__neutrophil_percent	Neutrophil Percent	haematologic/immune	-0.12227426943772286	False
p95_distance	P00092	1	8315	14	T__phosphorus	Phosphorus	mineral/renal	-0.47668205811731584	False
p95_distance	P00092	1	8315	47	T__systolic_bp	Systolic Bp	cardiovascular	-0.5204119041650659	False
p95_distance	P00092	1	8315	36	T__hemoglobin	Hemoglobin	haematologic	-1.9325812829424673	False
p95_distance	P00092	1	8315	37	T__hematocrit	Hematocrit	haematologic	1.996534969330713	False
p95_distance	P00092	1	8315	32	T__neutrophil_count	Neutrophil Count	haematologic/immune	-1.7426406216289825	False
p95_distance	P00092	1	8315	999	OTHER	Other measured features	remainder	-1.4094580465068733	True
p95_distance	P00092	2	7178	46	T__waist	Waist	anthropometric/metabolic	-11.926007199764108	False
p95_distance	P00092	2	7178	44	T__weight	Weight	anthropometric	-0.021282725202398593	False
p95_distance	P00092	2	7178	2	T__alt	ALT	liver	0.15697384719294344	False
p95_distance	P00092	2	7178	11	T__glucose	Glucose	metabolic	-6.363142821576699	False
p95_distance	P00092	2	7178	45	T__bmi	BMI	anthropometric/metabolic	1.3092582058411624	False
p95_distance	P00092	2	7178	3	T__ast	AST	liver	0.8893893253628452	False
p95_distance	P00092	2	7178	22	T__osmolality	Osmolality	electrolyte	3.0503718243022653	False
p95_distance	P00092	2	7178	41	T__rdw	RDW	haematologic	2.9230304030777368	False
p95_distance	P00092	2	7178	27	T__neutrophil_percent	Neutrophil Percent	haematologic/immune	2.524415967831819	False
p95_distance	P00092	2	7178	14	T__phosphorus	Phosphorus	mineral/renal	2.370446955929927	False
p95_distance	P00092	2	7178	47	T__systolic_bp	Systolic Bp	cardiovascular	2.277279654478175	False
p95_distance	P00092	2	7178	36	T__hemoglobin	Hemoglobin	haematologic	2.2528951875018985	False
p95_distance	P00092	2	7178	37	T__hematocrit	Hematocrit	haematologic	-1.8828999158434065	False
p95_distance	P00092	2	7178	32	T__neutrophil_count	Neutrophil Count	haematologic/immune	-1.1850726228556283	False
p95_distance	P00092	2	7178	999	OTHER	Other measured features	remainder	-5.7664155749385815	True
