## Supplementary_Software_1 for "Inferential boundaries of age prediction: why prediction does not establish biological age measurement": fold_assignments.tsv

person_id	fold_id	age_quintile	stratum
P0001	2	2	0_2
P0002	5	2	1_2
P0003	3	0	0_0
P0004	1	4	0_4
P0005	1	4	0_4
P0006	2	0	1_0
P0007	1	1	1_1
P0008	1	0	0_0
P0009	3	3	0_3
P0010	1	4	0_4
P0011	2	1	0_1
P0012	3	0	0_0
P0013	3	4	0_4
P0014	3	1	1_1
P0015	4	4	0_4
P0016	1	2	0_2
P0017	5	1	0_1
P0018	2	4	1_4
P0019	5	4	0_4
P0020	1	4	1_4
P0021	4	2	1_2
P0022	3	2	1_2
P0023	5	1	0_1
P0024	2	3	0_3
P0025	2	4	1_4
P0026	1	2	1_2
P0027	2	0	0_0
P0028	2	1	0_1
P0029	3	0	1_0
P0030	4	4	1_4
P0031	2	0	0_0
P0032	3	2	1_2
P0033	3	2	0_2
P0034	4	2	1_2
P0035	1	3	0_3
P0036	2	3	1_3
P0037	4	2	0_2
P0038	1	0	0_0
P0039	2	2	0_2
P0040	5	3	1_3
P0041	1	1	0_1
P0042	4	1	0_1
P0043	5	0	1_0
P0044	1	0	0_0
P0045	1	1	0_1
P0046	3	0	0_0
P0047	3	0	0_0
P0048	4	0	1_0
P0049	2	4	1_4
P0050	3	4	0_4
P0051	2	0	0_0
P0052	4	3	1_3
P0053	1	1	1_1
P0054	2	4	1_4
P0055	5	4	0_4
P0056	5	4	0_4
P0057	1	3	0_3
P0058	4	0	1_0
P0059	3	0	0_0
P0060	1	4	0_4
P0061	2	3	1_3
P0062	1	2	1_2
P0063	4	0	0_0
P0064	2	2	0_2
P0065	3	1	0_1
P0066	5	0	0_0
P0067	1	0	1_0
P0068	5	1	0_1
P0069	3	2	1_2
P0070	1	2	1_2
P0071	5	3	1_3
P0072	5	3	0_3
P0073	4	2	0_2
P0074	3	0	0_0
P0075	3	2	1_2
P0076	2	3	1_3
P0077	4	1	0_1
P0078	4	1	1_1
P0079	5	2	0_2
P0080	1	4	0_4
P0081	3	1	1_1
P0082	2	0	0_0
P0083	3	3	0_3
P0084	2	4	0_4
P0085	5	0	0_0
P0086	5	2	1_2
P0087	2	2	1_2
P0088	2	2	0_2
P0089	2	3	0_3
P0090	4	0	0_0
P0091	5	3	0_3
P0092	4	4	1_4
P0093	4	0	0_0
P0094	4	1	0_1
P0095	2	0	0_0
P0096	5	1	0_1
P0097	1	1	0_1
P0098	5	3	1_3
P0099	2	3	0_3
P0100	5	0	0_0
P0101	3	2	0_2
P0102	3	3	1_3
P0103	5	4	0_4
P0104	4	0	0_0
P0105	1	1	0_1
P0106	5	0	0_0
P0107	5	1	1_1
P0108	1	2	1_2
P0109	4	0	1_0
P0110	2	0	1_0
P0111	1	1	0_1
P0112	5	2	1_2
P0113	3	4	0_4
P0114	3	4	1_4
P0115	4	2	1_2
P0116	5	3	0_3
P0117	1	2	0_2
P0118	2	1	0_1
P0119	1	0	1_0
P0120	2	0	0_0
P0121	5	4	1_4
P0122	2	4	0_4
P0123	1	1	0_1
P0124	5	0	0_0
P0125	3	0	1_0
P0126	2	0	0_0
P0127	1	2	0_2
P0128	3	1	1_1
P0129	3	1	0_1
P0130	5	3	1_3
P0131	2	2	1_2
P0132	5	3	1_3
P0133	4	0	0_0
P0134	3	3	0_3
P0135	5	2	1_2
P0136	4	3	1_3
P0137	4	4	0_4
P0138	3	0	0_0
P0139	1	0	0_0
P0140	2	2	1_2
P0141	3	3	1_3
P0142	1	0	0_0
P0143	2	4	0_4
P0144	5	3	0_3
P0145	2	3	0_3
P0146	1	1	0_1
P0147	3	2	0_2
P0148	3	4	1_4
P0149	4	3	0_3
P0150	3	4	0_4
P0151	5	1	0_1
P0152	5	4	0_4
P0153	2	2	0_2
P0154	5	4	0_4
P0155	3	1	0_1
P0156	1	3	0_3
P0157	5	1	1_1
P0158	4	4	0_4
P0159	4	4	1_4
P0160	3	1	0_1
P0161	5	1	1_1
P0162	4	1	1_1
P0163	2	4	0_4
P0164	4	3	0_3
P0165	4	1	0_1
P0166	2	3	0_3
P0167	3	0	0_0
P0168	2	0	1_0
P0169	4	2	0_2
P0170	5	3	1_3
P0171	5	2	1_2
P0172	4	0	0_0
P0173	1	2	1_2
P0174	1	0	1_0
P0175	4	3	0_3
P0176	1	1	1_1
P0177	4	4	1_4
P0178	5	4	1_4
P0179	1	2	1_2
P0180	1	1	1_1
P0181	4	0	0_0
P0182	2	3	0_3
P0183	4	3	1_3
P0184	5	4	1_4
P0185	5	1	0_1
P0186	1	4	1_4
P0187	5	0	0_0
P0188	4	2	1_2
P0189	3	0	0_0
P0190	5	2	0_2
P0191	3	4	0_4
P0192	5	1	0_1
P0193	3	0	1_0
P0194	2	4	0_4
P0195	1	1	1_1
P0196	1	1	0_1
P0197	1	3	1_3
P0198	1	0	0_0
P0199	1	2	1_2
P0200	1	3	1_3
P0201	4	1	0_1
P0202	5	0	1_0
P0203	4	3	0_3
P0204	1	0	0_0
P0205	4	2	0_2
P0206	1	3	0_3
P0207	2	1	0_1
P0208	2	2	1_2
P0209	2	0	0_0
P0210	3	1	0_1
P0211	3	4	0_4
P0212	3	1	0_1
P0213	1	3	0_3
P0214	5	0	0_0
P0215	4	1	1_1
P0216	5	1	0_1
P0217	2	0	0_0
P0218	2	2	1_2
P0219	5	0	1_0
P0220	4	4	0_4
P0221	2	1	0_1
P0222	2	2	0_2
P0223	4	1	1_1
P0224	5	2	0_2
P0225	1	2	1_2
P0226	3	0	0_0
P0227	1	0	1_0
P0228	2	3	0_3
P0229	3	4	0_4
P0230	2	1	0_1
P0231	5	2	0_2
P0232	4	3	0_3
P0233	4	2	1_2
P0234	2	4	1_4
P0235	3	2	0_2
P0236	4	2	1_2
P0237	3	1	0_1
P0238	1	1	0_1
P0239	4	3	0_3
P0240	3	0	1_0
P0241	3	3	0_3
P0242	4	0	0_0
P0243	3	4	1_4
P0244	2	4	1_4
P0245	3	2	0_2
P0246	3	4	0_4
P0247	1	0	1_0
P0248	5	0	0_0
P0249	4	4	0_4
P0250	4	0	1_0
P0251	3	3	1_3
P0252	1	4	1_4
P0253	1	3	0_3
P0254	3	4	1_4
P0255	2	0	0_0
P0256	3	3	1_3
P0257	4	2	0_2
P0258	3	1	0_1
P0259	1	0	0_0
P0260	4	1	0_1
P0261	1	4	0_4
P0262	2	3	1_3
P0263	4	3	0_3
P0264	4	3	1_3
P0265	1	1	0_1
P0266	2	1	0_1
P0267	3	3	1_3
P0268	3	0	1_0
P0269	1	2	0_2
P0270	2	2	0_2
P0271	2	4	0_4
P0272	4	0	1_0
P0273	2	0	1_0
P0274	2	2	1_2
P0275	4	3	1_3
P0276	1	3	0_3
P0277	5	2	0_2
P0278	1	0	1_0
P0279	2	2	0_2
P0280	4	4	1_4
P0281	2	3	1_3
P0282	5	3	0_3
P0283	4	1	1_1
P0284	5	1	0_1
P0285	5	2	0_2
P0286	1	1	0_1
P0287	2	2	1_2
P0288	4	0	0_0
P0289	3	4	1_4
P0290	2	1	0_1
P0291	1	4	0_4
P0292	2	0	0_0
P0293	2	3	1_3
P0294	5	0	1_0
P0295	2	0	1_0
P0296	4	1	0_1
P0297	5	4	0_4
P0298	1	2	0_2
P0299	4	1	0_1
P0300	4	1	0_1
P0301	3	2	1_2
P0302	1	4	1_4
P0303	1	4	0_4
P0304	2	4	0_4
P0305	1	3	1_3
P0306	4	1	0_1
P0307	5	2	1_2
P0308	1	1	1_1
P0309	3	0	1_0
P0310	2	1	0_1
P0311	2	1	1_1
P0312	3	2	1_2
P0313	1	1	0_1
P0314	4	3	0_3
P0315	3	4	0_4
P0316	4	0	0_0
P0317	2	1	1_1
P0318	1	4	0_4
P0319	1	0	0_0
P0320	4	1	0_1
P0321	1	0	1_0
P0322	2	3	0_3
P0323	1	4	0_4
P0324	5	4	0_4
P0325	4	2	0_2
P0326	5	0	0_0
P0327	5	1	1_1
P0328	3	1	0_1
P0329	2	4	0_4
P0330	2	4	0_4
P0331	4	4	0_4
P0332	4	3	0_3
P0333	2	4	0_4
P0334	3	0	0_0
P0335	3	4	0_4
P0336	3	1	0_1
P0337	2	1	0_1
P0338	3	1	0_1
P0339	5	3	0_3
P0340	3	3	1_3
P0341	3	2	1_2
P0342	2	4	1_4
P0343	1	4	0_4
P0344	2	0	1_0
P0345	1	1	0_1
P0346	5	2	1_2
P0347	4	2	0_2
P0348	4	2	0_2
P0349	2	1	1_1
P0350	3	1	0_1
P0351	4	2	1_2
P0352	4	2	1_2
P0353	5	4	1_4
P0354	5	4	0_4
P0355	3	1	1_1
P0356	1	4	1_4
P0357	5	1	1_1
P0358	5	4	1_4
P0359	2	1	0_1
P0360	5	0	1_0
P0361	5	3	0_3
P0362	4	1	0_1
P0363	3	0	0_0
P0364	4	4	0_4
P0365	4	4	0_4
P0366	1	3	0_3
P0367	4	3	1_3
P0368	3	3	1_3
P0369	2	4	0_4
P0370	4	0	0_0
P0371	4	2	0_2
P0372	5	3	1_3
P0373	2	4	0_4
P0374	4	2	1_2
P0375	3	2	0_2
P0376	4	0	0_0
P0377	4	2	0_2
P0378	1	0	0_0
P0379	3	2	1_2
P0380	2	1	0_1
P0381	1	3	1_3
P0382	5	0	1_0
P0383	1	2	0_2
P0384	1	4	1_4
P0385	3	4	1_4
P0386	3	3	1_3
P0387	5	2	1_2
P0388	1	3	1_3
P0389	5	4	1_4
P0390	3	1	1_1
P0391	5	2	0_2
P0392	5	2	0_2
P0393	2	3	1_3
P0394	3	3	0_3
P0395	3	2	0_2
P0396	4	3	0_3
P0397	3	4	0_4
P0398	2	1	0_1
P0399	5	3	1_3
P0400	2	0	0_0
P0401	1	1	0_1
P0402	4	2	0_2
P0403	5	3	1_3
P0404	5	3	0_3
P0405	1	3	1_3
P0406	3	1	0_1
P0407	4	0	1_0
P0408	5	2	1_2
P0409	3	3	0_3
P0410	2	3	1_3
P0411	5	4	0_4
P0412	4	4	1_4
P0413	2	3	0_3
P0414	1	2	0_2
P0415	1	3	1_3
P0416	5	2	0_2
P0417	3	3	1_3
P0418	2	2	1_2
P0419	4	4	1_4
P0420	4	4	0_4
P0421	5	0	0_0
P0422	3	3	0_3
P0423	1	2	0_2
P0424	4	1	0_1
P0425	4	3	1_3
P0426	1	0	0_0
P0427	3	2	0_2
P0428	2	2	0_2
P0429	2	2	0_2
P0430	2	3	1_3
P0431	5	4	1_4
P0432	2	1	0_1
P0433	5	0	1_0
P0434	2	1	1_1
P0435	5	1	0_1
P0436	3	2	0_2
P0437	1	2	0_2
P0438	2	0	1_0
P0439	4	4	0_4
P0440	3	1	1_1
P0441	5	0	1_0
P0442	1	0	1_0
P0443	4	0	1_0
P0444	3	2	0_2
P0445	5	1	1_1
P0446	2	4	0_4
P0447	2	1	1_1
P0448	4	3	1_3
P0449	5	4	0_4
P0450	3	3	0_3
P0451	1	0	0_0
P0452	3	4	0_4
P0453	3	3	0_3
P0454	1	3	0_3
P0455	5	4	1_4
P0456	1	3	0_3
P0457	4	4	0_4
P0458	5	0	0_0
P0459	5	3	0_3
P0460	3	2	1_2
P0461	3	0	1_0
P0462	4	1	1_1
P0463	1	2	0_2
P0464	4	4	0_4
P0465	3	4	1_4
P0466	3	1	0_1
P0467	1	3	1_3
P0468	2	1	1_1
P0469	1	2	0_2
P0470	3	3	1_3
P0471	5	3	1_3
P0472	1	4	1_4
P0473	5	4	0_4
P0474	1	3	1_3
P0475	5	0	0_0
P0476	5	1	0_1
P0477	5	2	0_2
P0478	4	3	1_3
P0479	2	2	1_2
P0480	3	2	0_2
P0481	4	4	0_4
P0482	3	4	0_4
P0483	4	3	1_3
P0484	4	1	1_1
P0485	4	4	1_4
P0486	5	1	0_1
P0487	2	3	1_3
P0488	2	0	1_0
P0489	1	3	1_3
P0490	1	0	0_0
P0491	5	1	0_1
P0492	5	1	0_1
P0493	3	3	0_3
P0494	5	2	0_2
P0495	1	2	0_2
P0496	5	3	0_3
P0497	2	2	0_2
P0498	3	0	1_0
P0499	1	4	0_4
P0500	2	3	0_3
