## Supplementary_Software_1 for "Inferential boundaries of age prediction: why prediction does not establish biological age measurement": V6_24_ADDED_FILES.tsv

path	bytes	sha256	role
manuscript/nature_first/next_round_20260911/V6_24_LOCAL_SYNC_AND_TRACEABILITY_20260911.md	3002	61c95c597cfacb7b846e7a090d2d420fd2c9b2d9bfe082959ce18aaae25c3b63	publication synchronization
manuscript/nature_first/REPRODUCIBILITY_MANIFEST_v6_24_20260911.md	3526	1a8aff7ad06f69768a8186f5e0725cd57b98788be42cac90ef05d88cf6db2dfc	publication synchronization
manuscript/nature_first/README.md	59389	18fbb36eed74763cc5549f8c24ff489fcb42b2984ca6b91ad7112c6f786ea38c	publication synchronization
manuscript/nature_first/PROJECT_STATE.md	85199	bd2c19e64db6193d2aaea816971e739aaeb19990d57502aa7b09b57b1622e42b	publication synchronization
manuscript/nature_first/CORE_NHANES_REPRODUCTION.md	7188	05ce6ca5decfd533294fa018781235025ef56e783c79a723195fe12b627e17d2	publication synchronization
manuscript/nature_first/qa/V6_24_CONTENT_QA.json	1330	03f0a3c0fcdae4af3ac1f8e19e3c106f9620da081b0a3290e45ae74c0a944e06	publication synchronization
manuscript/nature_first/qa/V6_24_EXACT_EDIT_LEDGER.json	9034	3bf9cdd400d0f0da575ff258129a8ed18f4bedfc6659389552f3cffba951d5b8	publication synchronization
manuscript/nature_first/qa/check_v6_24_content.py	3090	954c890c3620cd7b75fdfb86699890f269d516b772e925b9ddf3776ca2db7674	publication synchronization
manuscript/nature_first/qa/V6_24_COLD_READ.md	1845	34b88044ddbfff59537864216943dae60e8955727559ccb470da81e9df44ed31	publication synchronization
manuscript/nature_first/scripts/build_submission_v6_24_docx.py	3498	54677addd95d7917c82f568ae18f03967f874bfbcd7ed5ca2b4e058df1902533	publication synchronization
manuscript/nature_first/scripts/assemble_submission_v6_24.py	13942	aebcf8cd2622a8051297c66a6702c9674149fc35829a9300ceba68c20e07f487	publication synchronization
manuscript/nature_first/qa/render_v6_24_delta.py	2809	1b25a686e1066789145a337e29c083fa312800a097b9a94e030c0a5f77f01de4	publication synchronization
manuscript/nature_first/qa/v6_24_traceability/check_hsct_syn_literature.py	13912	e6eae0744affcece2fa7da46c283d3c967a001225b1794ecb845c97b44d04efa	audit record; local-only dependencies stated
manuscript/nature_first/qa/v6_24_traceability/check_nhanes_trace.py	23706	f0f43aed27fe31871e395d316aa2f4d0e2fa6964d29bda4f86dca8e71c9dfba4	audit record; local-only dependencies stated
manuscript/nature_first/qa/v6_24_traceability/coverage.json	34948	1198ae42347dc4021b0d87f9dad0be01ab91a32f7ace671dda4935ea70e2fca9	audit record; local-only dependencies stated
manuscript/nature_first/qa/v6_24_traceability/NHANES_checks.json	574653	8c3ce8c7d208781ed1c7ae62affd9a6be190abfd7581e21c8af3f4413f2e07ae	audit record; local-only dependencies stated
manuscript/nature_first/qa/v6_24_traceability/NHANES_checks.tsv	310100	e351b2331b57e95b511c403e386ffaf1e26287797da120d9ce26551dd1095d48	audit record; local-only dependencies stated
manuscript/nature_first/qa/v6_24_traceability/NHANES_inventory.json	146076	62554e6dc42e3f9af685ee57009b4a303670d7f9a9a6edb8638fd94d9b5222d0	audit record; local-only dependencies stated
manuscript/nature_first/qa/v6_24_traceability/NHANES_small_layer_candidates.tsv	3759	4761a4b7a2ac3fd8944b5f791c764e08ab831af336a9bdf8f26cbcba842ba22e	audit record; local-only dependencies stated
manuscript/nature_first/qa/v6_24_traceability/NHANES_supplement_checks.json	80823	e63ea79f487dc2987a27a1d09807f3afa90679a470b0a9c8258f0787517ca293	audit record; local-only dependencies stated
manuscript/nature_first/qa/v6_24_traceability/TRACEABILITY_REVIEW.md	5332	f56fc43375e9309e2c0366dfeb577d2e0c0c686b3bf4cbdba2110343e33dc560	audit record; local-only dependencies stated
manuscript/nature_first/qa/v6_24_traceability/TRACE_HSCT_SYN_LITERATURE.json	171177	12ed1d8d8fd2b7bd640fa1904c0ef3ff7f9894a3841534059b40de5180032bf3	audit record; local-only dependencies stated
manuscript/nature_first/qa/v6_24_traceability/TRACE_HSCT_SYN_LITERATURE.md	20182	be9771d2057bcc7b320812b5a2297ec8973f185b68c9ab71ab64b5bab4f84781	audit record; local-only dependencies stated
manuscript/nature_first/qa/v6_24_traceability/TRACE_NHANES.md	11389	92888193eea260815e5c66e3a433866947b3b3a2dc4436eb186dbb5d0454c443	audit record; local-only dependencies stated
outputs/v6_24_figure1_ed2_labels_v0_1/BUILD_REPORT.json	4149	f6fbe11e608c8f6316c08097785afe24c0a2d196e96bb9686bb95d434b4c75de	label-only figure successor
outputs/v6_24_figure1_ed2_labels_v0_1/README.md	3301	ba2673e23c712245832dbabdd80a95da3a73aed7938b83e5a40ac9f66a03dccc	label-only figure successor
outputs/v6_24_figure1_ed2_labels_v0_1/SOURCE_REPLACEMENT_MAP.tsv	1714	b49563935090632940bf9fa0e992b1be1ce78b69d50b206c309f2f7b0a0d43ee	label-only figure successor
outputs/v6_24_figure1_ed2_labels_v0_1/VISUAL_QA.md	2218	ed987fa696ecc3dd241509071350a2776a358678ac2b99d697778d9964525cea	label-only figure successor
outputs/v6_24_figure1_ed2_labels_v0_1/figures/Extended_Data_Figure_2_hsct_referent_sensitivities.pdf	37416	e171b71dac00ff647e7938c564cb55dd8352726bee0af68aee5ccb70eacaa71c	label-only figure successor
outputs/v6_24_figure1_ed2_labels_v0_1/figures/Extended_Data_Figure_2_hsct_referent_sensitivities.png	1283935	02eaa4e4b0f0c1d3d9e2a7af57b100f20bc9f8cb2c6284eae9f70bcb3e75d8eb	label-only figure successor
outputs/v6_24_figure1_ed2_labels_v0_1/figures/Extended_Data_Figure_2_hsct_referent_sensitivities.svg	76699	1d7ab6592900e77a63c0b163f5718b1ce3710772d69c626a577152044f9d21da	label-only figure successor
outputs/v6_24_figure1_ed2_labels_v0_1/figures/Figure_1_age_decoding_identifies_an_age_task_not_biological_age.pdf	75991	0d23c3ca592f0b192ba98e502b42eeaaf94ccb0e84a51506327337fcdc5012b7	label-only figure successor
outputs/v6_24_figure1_ed2_labels_v0_1/figures/Figure_1_age_decoding_identifies_an_age_task_not_biological_age.png	986579	7cb3033c36148244d03fe341d0249a18513629192a3ca8e515bb927f3d9511ee	label-only figure successor
outputs/v6_24_figure1_ed2_labels_v0_1/figures/Figure_1_age_decoding_identifies_an_age_task_not_biological_age.svg	64141	73d8cc57b9406c866752b57f14bcd0449b0f4879cd9c5185332c2513a050338f	label-only figure successor
outputs/v6_24_figure1_ed2_labels_v0_1/source_data/publication_labels.tsv	1476	add45890b20bc37100980bedb07c6273cfbc599775beb5affb3a06705df3573e	label-only figure successor
outputs/v6_24_figure1_ed2_labels_v0_1/source_data/Extended_Data_Figure_2/panel_a_holland_sensitivities.tsv	4115	cc3979df388a4e8e1bf23c91b47d2945d28bbcb3f44e67d8b37f3d83e6a13c21	label-only figure successor
outputs/v6_24_figure1_ed2_labels_v0_1/source_data/Extended_Data_Figure_2/panel_b_strata_and_null.tsv	438	e606b4d48382f3aea846bf5458f3eeca663b0ef10fa75d8ba77c74a767c73f58	label-only figure successor
outputs/v6_24_figure1_ed2_labels_v0_1/source_data/Extended_Data_Figure_2/panel_c_soraas_populations.tsv	1029	9fb0a53f38718ddf68e54e3e15543ebacf6ada7ff8e4dba98b63000d88130718	label-only figure successor
outputs/v6_24_figure1_ed2_labels_v0_1/source_data/Extended_Data_Figure_2/panel_d_processing_diagnostics.tsv	315	10c4a0b86207c1cd7e4ae665d25eea3f4c5742066f043eb9b0ecbdd8c9107909	label-only figure successor
outputs/v6_24_figure1_ed2_labels_v0_1/source_data/Figure_1/figure1_theory_chain.tsv	1163	c7cc2f49dc9adb430bee1dc76e50be6c63204cad958208facd2aa707bd9ac14a	label-only figure successor
analysis/plot_v6_24_figure1_ed2_labels_v0_1.py	12618	5e13b5f172e7f8dfe31a43157189e68a3dabb6fcffb4cd44212fcbce23991f40	frozen small dependency or recovered historical environment
outputs/v6_9_figure1_theory_chain_v0_1/source_data/figure1_theory_chain.tsv	943	9ab77793e3936f965b649e3f8029d3a6942e78571cc0bfd5c43af44066b469f0	frozen small dependency or recovered historical environment
manuscript/nature_first/submission_20260911_v6_23_candidate/upload/Main_Figures/Figure_1.png	923972	e8a0dc0b346a1aeaadbbd8488621e8cb80078ba6ef3ff4a0e250842723b4a48a	frozen small dependency or recovered historical environment
manuscript/nature_first/submission_20260911_v6_23_candidate/upload/Extended_Data_Figures/Extended_Data_Figure_2.png	1222255	402997470677d062398d0e562d1f7e62c5daf7239b1aac5ef1a3355eb449f3bf	frozen small dependency or recovered historical environment
analysis/HSCT_FIXED_SCORE_REFERENT_NULL_PROBE_SPEC_20260823.md	6453	745704d0d3d46916b22ac1cc509b9fc33c00502268df6db65dc09322cde9e32a	frozen small dependency or recovered historical environment
analysis/HSCT_REFERENT_REGRESSION_CLOCK_SENSITIVITY_SPEC_20260826.md	2570	9dbc15ea2bb7f50dacbd94d7f06256f79e13b36ab3f4d0c165fc25eef054711e	frozen small dependency or recovered historical environment
manuscript/nature_first/next_round_20260826/P2_ANALYSIS_DIRECTION_LOCK_20260826.md	7235	323fa631204ee31ed900b653e997f197a510057797f6ee307df8d1f9d05e3c71	frozen small dependency or recovered historical environment
outputs/hsct_clock_object_replacement_v0_1/primary_recipient_contrasts.tsv	1389	5b3bcfd3ee98af2f17d68a56814110190d9c72e76fd9dd601b0b933ebc2d0eef	frozen small dependency or recovered historical environment
outputs/hsct_holland2024_horvath_object_affiliation_v0_1/primary_pair_summary.tsv	10119	529d9d29cebbe63b4208c2d53a2d6b23e5dc93b5ef4fa24c87edf67d94eb034f	frozen small dependency or recovered historical environment
outputs/hsct_fixed_score_referent_null_probe_v0_1/analysis_ready_pairs.tsv	9483	a1c911b205dd6838f30bf5e8b5f6e9b834acb4d122995bf474a74a15160e9b2d	frozen small dependency or recovered historical environment
outputs/three_variable_age_state_geometry_v0_1/simulated_people.tsv.gz	14366	55cf8290cbd3acf9e827428df0751361c4110eaa5f2650188ac946ebc84cae49	frozen small dependency or recovered historical environment
outputs/v6_2_extended_data_figure_sync_v0_1/extended_data_figure_1/source_data/panel_a_x1_x3_geometry.tsv	29785	09ff7fbbad909fc2608d0e435381e9dc62bfc3ab609cc0ad8461ba9126e943c0	frozen small dependency or recovered historical environment
outputs/three_variable_age_state_task_map_probe_v0_1/oof_predictions.tsv.gz	36776	abe23a899c76792894181883b921e48be7a640a734a95ef796bd5c4fd40d6af5	frozen small dependency or recovered historical environment
outputs/three_variable_age_state_task_map_probe_v0_1/fold_assignments.tsv	7540	2261cb12e200cbd7094971a2f89524957b9e498611f636b72037524c937d6689	frozen small dependency or recovered historical environment
analysis/analyze_holland2024_horvath_object_affiliation_v0_1.py	45876	cad8a8002d908b93383ec984b2f2aa08b85199ce018bd5f02223f4c25f7722a1	frozen small dependency or recovered historical environment
analysis/analyze_hsct_clock_object_replacement_v0_1.py	46881	ff88f7b7bea1fab43bf0aed052d61e349e42637fafc3b6256f64a85fb769b385	frozen small dependency or recovered historical environment
manuscript/nature_first/post_freeze_extensions/age_endpoint_adjustment_migration_v0_1_20260726/03_environment/environment.yml	682	262e928e66e5d89a46429b409c513169d270fd74023b1ed30a55ebe2cb7c7773	frozen small dependency or recovered historical environment
manuscript/nature_first/post_freeze_extensions/age_endpoint_adjustment_migration_v0_1_20260726/03_environment/environment.win-64.lock.txt	33155	85eae09d6fb170ff4616262d5263a7decfdac3e32e6242223d137054a483b5d6	frozen small dependency or recovered historical environment
outputs/v6_2_submission_extended_data_v0_1/extended_data_figure_2/source_data/panel_a_holland_sensitivities.tsv	4115	cc3979df388a4e8e1bf23c91b47d2945d28bbcb3f44e67d8b37f3d83e6a13c21	frozen small dependency or recovered historical environment
outputs/v6_2_submission_extended_data_v0_1/extended_data_figure_2/source_data/panel_b_strata_and_null.tsv	438	e606b4d48382f3aea846bf5458f3eeca663b0ef10fa75d8ba77c74a767c73f58	frozen small dependency or recovered historical environment
outputs/v6_2_submission_extended_data_v0_1/extended_data_figure_2/source_data/panel_c_soraas_populations.tsv	1029	9fb0a53f38718ddf68e54e3e15543ebacf6ada7ff8e4dba98b63000d88130718	frozen small dependency or recovered historical environment
outputs/v6_2_submission_extended_data_v0_1/extended_data_figure_2/source_data/panel_d_processing_diagnostics.tsv	315	10c4a0b86207c1cd7e4ae665d25eea3f4c5742066f043eb9b0ecbdd8c9107909	frozen small dependency or recovered historical environment
outputs/nhanes3_5y_chronological_age_increment_and_proxy_comparison_v0_1/input_manifest.tsv	4449	661a55c778dd0611bc2bda41a8438e50524604f17921f15adc6c5888f6bc7d91	HUM-03 stored-result audit layer
outputs/nhanes3_5y_chronological_age_increment_and_proxy_comparison_v0_1/model_artifact_index.tsv	229045	06474e3e9f6acdebf859a478139e762c81f70f118f385c434b1685ede9cefac0	HUM-03 stored-result audit layer
outputs/nhanes3_5y_chronological_age_increment_and_proxy_comparison_v0_1/model_artifact_index_primary.tsv	6823	c479f192274ae80bb0c88cd063c716e7d1b8bd6508ab797f010ab0a08e9797eb	HUM-03 stored-result audit layer
outputs/nhanes3_5y_chronological_age_increment_and_proxy_comparison_v0_1/ordered_5x5_feature_manifest.tsv	4543	8b2014d918062aba56afe3b20975a2ffbee8306ab668ee15cb437c8092173f97	HUM-03 stored-result audit layer
outputs/nhanes3_5y_chronological_age_increment_and_proxy_comparison_v0_1/target_fay_brr_replicate_estimates.tsv	7977	573af7b398380a127f7bf30e2e46dfe55c53a14b0ed7d4d2eb1f794bbe0d9085	HUM-03 stored-result audit layer
outputs/nhanes3_5y_chronological_age_increment_and_proxy_comparison_v0_1/target_primary_oof_predictions_and_losses.tsv.gz	1145631	ee7eb53da78cf098c650317b870084a8208c0ec8f515079dcfc5a55c6dd11ffc	HUM-03 stored-result audit layer
outputs/nhanes_5y_age_decoder_source_information_probe_v0_2/input_manifest.tsv	2142	15f43158756e75ff66ba81138d0704c77406a3bf38c1451aea5348acdf8829a3	HUM-04 stored-result audit layer
outputs/nhanes_5y_age_decoder_source_information_probe_v0_2/model_artifact_index.tsv	1089	dc7ac6b6f9f91ef6095213a32f5971d39e82f6dbf592ac6b32948e521f6aa481	HUM-04 stored-result audit layer
outputs/nhanes_5y_age_decoder_source_information_probe_v0_2/oof_predictions.tsv.gz	701730	c03e6939267a3099d1c36fa1000bf5eb9317991ef445e1882194d692149a559d	HUM-04 stored-result audit layer
outputs/nhanes_5y_age_decoder_source_information_probe_v0_2/ordered_source_features.tsv	896	eefe4e3e1c9ea1266d81de5b877af5b34e083ca71b96b25e222d302ec57408ca	HUM-04 stored-result audit layer
outputs/nhanes_5y_age_decoder_source_information_probe_v0_2/participant_folds.tsv	428107	2074e128870a2c0a4fa5825db26eabf5c3c1c23c95166d25d4057aec98bf1fa6	HUM-04 stored-result audit layer
outputs/nhanes3_5y_matched_scalar_target_supervision_protocol_transfer_v0_2/input_manifest.tsv	2882	223268d6fb0df269372f951ac63bf39397241172cec13b433db905568e999769	HUM-06 stored-result audit layer
outputs/nhanes3_5y_matched_scalar_target_supervision_protocol_transfer_v0_2/model_artifact_index.tsv	156437	d3633daf8459548fec6c74312d6db5a81e392c7388861a050afbc30f63650e1f	HUM-06 stored-result audit layer
outputs/nhanes3_5y_matched_scalar_target_supervision_protocol_transfer_v0_2/model_artifact_index_source.tsv	1885	2b93b3e4231a5214a619fc40d59d3a65181cc3241d8c35dd98c5350a6681ea10	HUM-06 stored-result audit layer
outputs/nhanes3_5y_matched_scalar_target_supervision_protocol_transfer_v0_2/ordered_5x5_feature_manifest.tsv	4543	8b2014d918062aba56afe3b20975a2ffbee8306ab668ee15cb437c8092173f97	HUM-06 stored-result audit layer
outputs/nhanes3_5y_matched_scalar_target_supervision_protocol_transfer_v0_2/target_fay_brr_replicate_estimates.tsv	3607	cfc416e485f7a0c12958a356bb4aa0a378ee72ca889e509a1cca0dfb8ba091d4	HUM-06 stored-result audit layer
outputs/nhanes3_5y_matched_scalar_target_supervision_protocol_transfer_v0_2/target_primary_oof_predictions_and_losses.tsv.gz	1180867	a1dc45871c01e9b86090862fb1c163aa995ce94eabd515ee87988a1672f6ac9d	HUM-06 stored-result audit layer
outputs/nhanes_individual_agegap_contributions_v0_1/input_manifest.tsv	2995	4423da134696c7413fd88cb2e0a19bc1ea707e285fe462aaa94264a8dc0f5291	HUM-08 stored-result audit layer
outputs/nhanes_individual_agegap_contributions_v0_1/matched_pairs.tsv.gz	51932	b3cf43dabcb7239ccb964ddab734ca53bc11f24fdab795810bf21da8ac21cdd1	HUM-08 stored-result audit layer
outputs/nhanes_individual_agegap_contributions_v0_1/model_artifact_index.tsv	1971	340baca9fc4741bd4caf0bdd700d73ef7d6bfbb0f76717bd3889175f0c24fa44	HUM-08 stored-result audit layer
outputs/nhanes_individual_agegap_contributions_v0_1/participant_agegap_profiles.tsv.gz	972696	3824a9c677c1bfcb85fbbf80c490dd06829b09b151681db6463a2274cc613687	HUM-08 stored-result audit layer
outputs/nhanes_individual_agegap_contributions_v0_1/participant_feature_contributions.tsv.gz	27430514	4589dd1f731484b010f0bcae061e014874767dba2a58ab823b937f87791b3346	HUM-08 stored-result audit layer
outputs/nhanes_endpoint_vs_inverse_age_decoder_acquisition_v0_2/endpoint_model_artifact_index.tsv	2060	478a86a59ddd2c8fc4f8e6be3c7ec877bc3442be43f11131a6e00fd722478c24	MTH-01 stored-result audit layer
outputs/nhanes_endpoint_vs_inverse_age_decoder_acquisition_v0_2/input_manifest.tsv	2088	e1207b6bd797c54dc66ca4cca81f84a218146d282dbe3ef6bd5c289b51b2173b	MTH-01 stored-result audit layer
outputs/nhanes_endpoint_vs_inverse_age_decoder_acquisition_v0_2/model_artifact_index.tsv	1420	7ea185c6c2ccd3774a003cfbd092c22eacb93913d9dd87c70aa122a1bc8d71e0	MTH-01 stored-result audit layer
outputs/nhanes_endpoint_vs_inverse_age_decoder_acquisition_v0_2/ordered_domain_features.tsv	3475	e68d69e91d717a4427039d228bf90a904f068d891ce23337b204d950a8b53cba	MTH-01 stored-result audit layer
outputs/nhanes_endpoint_vs_inverse_age_decoder_acquisition_v0_2/reconstructed_source_endpoint_oof_predictions.tsv.gz	280045	bcbe80338a6979e7bbc9d9d6c38da4584cb129818dd011643b3ca6ec073b4b9a	MTH-01 stored-result audit layer
outputs/nhanes_endpoint_vs_inverse_age_decoder_acquisition_v0_2/reconstructed_target_endpoint_oof_predictions.tsv.gz	296953	600be1e37c25c5b7912b2a8696d9b539daf9bb63897af6bc4d0645657a74d099	MTH-01 stored-result audit layer
outputs/nhanes_endpoint_vs_inverse_age_decoder_acquisition_v0_2/source_age_decoder_oof_predictions.tsv.gz	251627	253bbd3303b7500ebfad61c26cb9d2408cc552b226179a846d167ea945516f7c	MTH-01 stored-result audit layer
outputs/nhanes_endpoint_vs_inverse_age_decoder_acquisition_v0_2/source_participant_folds.tsv	95515	3a4e3ba8502d574fa817d967828715516830fc1251afdf894b6a26d52a465a2e	MTH-01 stored-result audit layer
outputs/nhanes_endpoint_vs_inverse_age_decoder_acquisition_v0_2/target_oof_policy_predictions_and_losses.tsv.gz	438760	3c706260378c61815ac64c3ef2ecc93769aa1262bb2533108af08f7faf8e7ed5	MTH-01 stored-result audit layer
